# Single-gene resolution of locally adaptive genetic variation in Mexican maize

**DOI:** 10.1101/706739

**Authors:** Daniel J Gates, Dan Runcie, Garrett M. Janzen, Alberto Romero Navarro, Martha Willcox, Kai Sonder, Samantha J. Snodgrass, Fausto Rodríguez-Zapata, Ruairidh J. H. Sawers, Rubén Rellán-Álvarez, Edward S. Buckler, Sarah Hearne, Matthew B. Hufford, Jeffrey Ross-Ibarra

**Affiliations:** Department of Evolution and Ecology and Center for Population Biology, University of California Davis, Davis, CA 95616; Department of Ecology, Evolution, and Organismal Biology, Iowa State University, Ames, Ia 50011; Institute for Genomic Diversity, Cornell University, Ithaca, NY 14853; Centro International de Mejoramiento de Maiz y Trigo (CIMMYT), Carretera Mexico-Veracruz, El Batan, 56130, Mexico; Department of Molecular and Structural Biochemistry, North Carolina State University, Raleigh, NC; Laboratorio Nacional de Genómica para la Biodiversidad/Unidad de Genómica Avanzada, Cinvestav, Irapuato, México; Program in Genetics, North Carolina State University, Raleigh, NC 27695-7614, USA; Department of Plant Science, The Pennsylvania State University, State College, PA, USA; Genome Center, University of California Davis, Davis, Ca 95616

## Abstract

Threats to crop production due to climate change are one of the greatest challenges facing plant breeders today. While considerable adaptive variation exists in traditional landraces, natural populations of crop wild relatives, and *ex situ* germplasm collections, separating adaptive alleles from linked deleterious variants that impact agronomic traits is challenging and has limited the utility of these diverse germplasm resources. Modern genome editing techniques such as CRISPR offer a potential solution by targeting specific alleles for transfer to new backgrounds, but such methods require a higher degree of precision than traditional mapping approaches can achieve. Here we present a high-resolution genome-wide association analysis to identify loci exhibiting adaptive patterns in a large panel of more than 4500 traditional maize landraces representing the breadth of genetic diversity of maize in Mexico. We evaluate associations between genotype and plant performance in 13 common gardens across a range of environments, identifying hundreds of candidate genes underlying genotype by environment interaction. We further identify genetic associations with environment across Mexico and show that such loci are associated with variation in yield and flowering time in our field trials and predict performance in independent drought trials. Our results indicate that the variation necessary to adapt crops to changing climate exists in traditional landraces that have been subject to ongoing environmental adaptation and can be identified by both phenotypic and environmental association.
