## Supplemental Table 11 for "Single-gene resolution of locally adaptive genetic variation in Mexican maize"

chrom	start	end	GeneCount	unlist(genhits)	BP	P	DroughtHitBase	DroughtHitP
chr9	148602350	148607750	1	Zm00001d048040	148606533	2.74627438351299e-27	148606668	0.00011983798834366
chr9	148602350	148607750	1	Zm00001d048040	148606533	2.74627438351299e-27	148606668	0.00011983798834366
chr8	123214650	123245750	0		123215172	1.16503327940321e-15	123215278	8.45226798709225e-05
chr10	77529950	77546850	2	Zm00001d024543;Zm00001d024544	77533301	1.14412504234745e-14	77543614	0.00014527148588913
chr3	55086950	55162950	2	Zm00001d040629;Zm00001d040630	55090289	4.55976737087083e-14	55090293	2.06602240078844e-05
chr4	202673050	202844450	5	Zm00001d052855;Zm00001d052856;Zm00001d052858;Zm00001d052859;Zm00001d052860	202688316	1.24767478006678e-13	202677766	3.1150088740418e-05
chr4	22770550	22991450	6	Zm00001d049249;Zm00001d049250;Zm00001d049251;Zm00001d049252;Zm00001d049253;Zm00001d049254	22950144	1.91234212248279e-13	22851098	2.98977383727156e-05
chr3	31377950	31402950	1	Zm00001d040189	31401734	2.596226023963e-12	31401894	4.37020285038248e-05
chr2	226778950	226822450	5	Zm00001d007280;Zm00001d007281;Zm00001d007283;Zm00001d007284;Zm00001d007285	226788291	1.62315815707071e-11	226780612	1.597291104308e-06
chr2	63887350	63992750	2	Zm00001d003865;Zm00001d003866	63888375	1.92475873707965e-11	63887972	7.599773138723e-06
chr3	137013150	137027050	1	Zm00001d041773	137021440	1.04423539433686e-10	137020447	8.1597425695467e-05
chr3	44946550	44988550	1	Zm00001d040466	44986182	1.21432426042175e-10	44986136	9.93314234785363e-05
chr2	12934450	12964550	2	Zm00001d002450;Zm00001d002451	12956697	1.90030555384144e-10	12956849	9.77990038929135e-05
chr8	86847350	86973250	1	Zm00001d009879	86967661	2.21446317313587e-10	86967638	6.63177060644481e-05
chr3	42175650	42283750	2	Zm00001d040413;Zm00001d040414	42248437	2.41148693820729e-10	42248422	3.71659221900944e-06
chr3	35936150	35948350	1	Zm00001d040290	35942765	2.57578360475575e-10	35942691	1.23278767375281e-05
chr7	170889750	170937050	5	Zm00001d022126;Zm00001d022127;Zm00001d022129;Zm00001d022130;Zm00001d022131	170890531	2.80957468907645e-10	170890951	2.60058852718267e-05
chr3	42334950	42381350	2	Zm00001d040415;Zm00001d040416	42335431	2.88629743495589e-10	42358687	6.75155207650396e-06
chr3	35955850	35982050	0		35963767	4.74754708767037e-10	35963884	3.11317959722129e-05
chr4	222225950	222633350	5	Zm00001d053249;Zm00001d053250;Zm00001d053251;Zm00001d053252;Zm00001d053254	222509680	6.67056682957811e-10	222499368	7.54324604158516e-05
chr4	207253550	207537150	1	Zm00001d052983	207317784	1.07544970011457e-09	207314986	0.000148577488485532
chr4	202262950	202414450	6	Zm00001d052838;Zm00001d052839;Zm00001d052840;Zm00001d052841;Zm00001d052842;Zm00001d052843	202279898	1.35759497435562e-09	202395815	0.00015888505276782
chr10	130760950	130887450	0		130858069	1.44021035439453e-09	130858716	6.80917733624604e-05
chr5	216094450	216102650	2	Zm00001d018189;Zm00001d018190	216100325	1.61670977001443e-09	216100296	0.000117145055923937
chr2	203247950	203298950	3	Zm00001d006267;Zm00001d006268;Zm00001d006269	203285590	1.69044088404121e-09	203262180	1.25112499170202e-06
chr10	54996750	55118450	3	Zm00001d024195;Zm00001d024196;Zm00001d024197	54997109	1.84738539142879e-09	54997041	4.64721036056135e-05
chr9	38788850	38792150	1	Zm00001d045782	38790081	2.79406649034794e-09	38789948	4.67211586448501e-05
chr2	191724750	191779650	5	Zm00001d005882;Zm00001d005883;Zm00001d005884;Zm00001d005885;Zm00001d005888	191773852	3.02938224614854e-09	191755281	4.06099471277425e-05
chr3	36015650	36028150	3	Zm00001d040291;Zm00001d040292;Zm00001d040293	36017127	4.71092901039038e-09	36026220	3.09774621018534e-06
chr3	54002050	54019350	1	Zm00001d040614	54004898	4.87201603911292e-09	54004866	1.57455135627676e-06
chr4	45024250	45420450	5	Zm00001d049798;Zm00001d049800;Zm00001d049801;Zm00001d049803;Zm00001d049804	45379008	5.43659577229508e-09	45379008	1.94831083885078e-05
chr2	242278950	242355950	1	Zm00001d007911	242342396	5.79897193773194e-09	242342628	2.93068909113145e-06
chr3	214594350	214615050	1	Zm00001d043950	214608425	6.09048399992874e-09	214607583	0.000154563163475888
chr8	87050850	87430150	3	Zm00001d009880;Zm00001d009881;Zm00001d009883	87060177	6.33270225532312e-09	87429586	6.79870597867382e-05
chr9	51114450	51118450	1	Zm00001d045974	51115206	8.12161239377001e-09	51115160	4.20782543584544e-05
chr3	210152450	210180250	2	Zm00001d043784;Zm00001d043785	210171350	1.03250951398934e-08	210169964	0.000100550978507329
chr2	211442550	211498850	2	Zm00001d006580;Zm00001d006581	211471380	1.33993552322161e-08	211464377	7.54088147169083e-07
chr1	77118550	77157650	1	Zm00001d029575	77126882	1.38390736414716e-08	77126190	0.000129846542113565
chr5	2436150	2437250	1	Zm00001d012964	2437234	1.40588248512696e-08	2437240	7.1846141887257e-05
chr4	6698450	6813950	5	Zm00001d048867;Zm00001d048868;Zm00001d048870;Zm00001d048871;Zm00001d048872	6764402	1.40588248513729e-08	6782946	2.32684895294557e-05
chr7	158093750	158098750	1	Zm00001d021613	158097280	1.40588248513729e-08	158097289	0.000106316884622182
chr3	4129450	4150950	1	Zm00001d039434	4141326	1.50432119431529e-08	4141007	8.7361188930565e-05
chr4	227867550	228121750	2	Zm00001d053371;Zm00001d053372	228096046	1.52578572062362e-08	227959802	3.91476649544884e-05
chr9	110227650	110232850	1	Zm00001d046913	110229521	1.73869387268309e-08	110232375	1.47224899178635e-05
chr2	28953150	29001350	4	Zm00001d002991;Zm00001d002992;Zm00001d002993;Zm00001d002994	28958538	1.79797107674847e-08	28972870	2.97920428553874e-05
chr3	3607850	3617050	2	Zm00001d039406;Zm00001d039407	3614998	2.10165309295616e-08	3615412	3.07545618432693e-05
chr3	204487750	204497950	2	Zm00001d043589;Zm00001d043590	204489838	2.71908023892416e-08	204497929	1.94119609417039e-05
chr2	185590050	185676350	3	Zm00001d005742;Zm00001d005743;Zm00001d005744	185614159	3.06513901060742e-08	185596953	7.22115653570652e-06
chr7	127855150	128166450	4	Zm00001d020679;Zm00001d020680;Zm00001d020681;Zm00001d020682	127860920	3.08558321002181e-08	127879876	4.89831304519285e-06
chr10	130671650	130686350	1	Zm00001d025821	130677574	3.1487478418771e-08	130678089	1.52757274535806e-05
chr5	8057350	8062450	0		8060232	3.18605907358131e-08	8061444	1.68179582137356e-06
chr4	243744750	243963750	12	Zm00001d053930;Zm00001d053931;Zm00001d053932;Zm00001d053933;Zm00001d053934;Zm00001d053935;Zm00001d053936;Zm00001d053938;Zm00001d053939;Zm00001d053940;Zm00001d053941;Zm00001d053942	243771461	3.39573841394245e-08	243764184	0.000146049534536019
