## Supplemental Table 12 for "Single-gene resolution of locally adaptive genetic variation in Mexican maize"

chrom	start	end	GeneCount	unlist(genhits)	BP	P	DroughtHitBase	DroughtHitP
chr9	155826350	155852350	2	Zm00001d048413;Zm00001d048414	155826407	3.4266006793265e-12	155852208	0.00184519782444835
chr9	155826350	155852350	2	Zm00001d048413;Zm00001d048414	155826407	3.4266006793265e-12	155852208	0.00184519782444835
chr4	203327450	203502550	4	Zm00001d052883;Zm00001d052885;Zm00001d052886;Zm00001d052888	203406378	7.5404794516581e-12	203363602	0.0042896362891303
chr10	96014550	96055550	3	Zm00001d024940;Zm00001d024941;Zm00001d024942	96015306	8.01953793545356e-12	96015245	0.00557292569840312
chr2	63887350	63992750	2	Zm00001d003865;Zm00001d003866	63888375	1.92475873707965e-11	63888499	0.00807307392437731
chr4	208634950	208785850	1	Zm00001d053004	208732675	1.07796718492484e-10	208635010	0.000156396552951838
chr10	61277350	61393250	1	Zm00001d024277	61390435	1.31014788498797e-10	61390143	0.00384807481999877
chr2	12934450	12964550	2	Zm00001d002450;Zm00001d002451	12956697	1.90030555384144e-10	12956425	0.00714124509374618
chr2	4274350	4297650	1	Zm00001d002006	4284701	2.07341671233175e-10	4282257	0.0056088696897904
chr8	151168650	151227950	1	Zm00001d011465	151227635	2.45325142409932e-10	151227635	0.000145058958137299
chr9	41104750	41249350	1	Zm00001d045819	41249152	2.60936789842633e-10	41249177	0.00733385101926395
chr3	210457950	210468250	1	Zm00001d043800	210463077	3.04683939166792e-10	210462338	0.00127046212330794
chr4	5174850	5245750	3	Zm00001d048765;Zm00001d048766;Zm00001d048767	5218274	3.18983982785044e-10	5218252	0.00178515451338232
chr2	182584150	182622750	2	Zm00001d005661;Zm00001d005662	182613484	3.82511124551803e-10	182614292	0.00833771914383855
chr9	147261050	147267250	1	Zm00001d047986	147261190	4.18789350015552e-10	147266784	0.00503832030569249
chr3	35955850	35982050	0		35963767	4.74754708767037e-10	35963572	0.00378657504511957
chr4	204251750	204398450	3	Zm00001d052905;Zm00001d052906;Zm00001d052907	204324511	6.17262157201966e-10	204324817	0.00199426679536788
chr3	209736550	209770750	0		209737500	9.33531407714559e-10	209737564	0.000873397512126063
chr4	207253550	207537150	1	Zm00001d052983	207317784	1.07544970011457e-09	207316254	0.0083369328066219
chr4	118228050	118754350	3	Zm00001d050716;Zm00001d050717;Zm00001d050718	118575073	1.25790346510343e-09	118619639	0.000449028156444846
chr8	151139450	151150050	1	Zm00001d011463	151149978	1.37444688887626e-09	151149978	0.000695536720101454
chr2	202503550	202583450	1	Zm00001d006236	202579240	1.52508853881893e-09	202573524	0.00107187415032082
chr3	61277950	61338950	1	Zm00001d040741	61278700	1.52553526899822e-09	61277949	0.00621308218715325
chr2	203247950	203298950	3	Zm00001d006267;Zm00001d006268;Zm00001d006269	203285590	1.69044088404121e-09	203286307	0.00622296614974335
chr7	11353150	11467250	3	Zm00001d018975;Zm00001d018976;Zm00001d018977	11464416	1.7485101151145e-09	11464416	0.0063980940755785
chr8	104813950	104836950	1	Zm00001d010229	104835057	2.34724667151663e-09	104836120	0.00288380605587937
chr2	191724750	191779650	5	Zm00001d005882;Zm00001d005883;Zm00001d005884;Zm00001d005885;Zm00001d005888	191773852	3.02938224614854e-09	191774845	0.00205862112247718
chr9	10615850	10625350	2	Zm00001d045028;Zm00001d045029	10621092	4.42228289581367e-09	10621092	0.00760288953185009
chr8	75122650	75134950	1	Zm00001d009667	75125343	4.61595139803595e-09	75123038	0.00795890322844184
chr2	242278950	242355950	1	Zm00001d007911	242342396	5.79897193773194e-09	242342629	0.00215089019487498
chr3	214594350	214615050	1	Zm00001d043950	214608425	6.09048399992874e-09	214611579	0.00246898874417669
chr8	74954750	74959550	2	Zm00001d009660;Zm00001d009661	74956309	6.97591767108846e-09	74954794	0.00164721774603245
chr10	127905950	127918850	1	Zm00001d025734	127915388	7.69480399535027e-09	127917923	0.00385111342078044
chr5	202869850	202883650	2	Zm00001d017641;Zm00001d017642	202882354	9.55551180806288e-09	202882062	0.00456323535721801
chr8	50942450	50957650	2	Zm00001d009279;Zm00001d009280	50948118	1.15109401736435e-08	50942740	0.000273251176429069
chr5	21894750	21901150	0		21895984	1.34431891538242e-08	21895984	0.00646753503096394
chr4	6698450	6813950	5	Zm00001d048867;Zm00001d048868;Zm00001d048870;Zm00001d048871;Zm00001d048872	6764402	1.40588248513729e-08	6778197	0.00423457723853588
chr2	46553250	46622250	3	Zm00001d003520;Zm00001d003521;Zm00001d003522	46609134	1.45094150178966e-08	46609210	0.00865546465175736
chr4	227867550	228121750	2	Zm00001d053371;Zm00001d053372	228096046	1.52578572062362e-08	228096184	0.00150281596415039
chr2	28953150	29001350	4	Zm00001d002991;Zm00001d002992;Zm00001d002993;Zm00001d002994	28958538	1.79797107674847e-08	28977102	0.00839786506169943
chr2	24250050	24269150	3	Zm00001d002835;Zm00001d002836;Zm00001d002837	24263676	2.09805723760945e-08	24264493	0.00103282050137119
chr1	123423850	123432250	1	Zm00001d030340	123426135	2.3811233915115e-08	123426491	0.00602736465094551
chr4	17413650	17569450	1	Zm00001d049140	17500208	2.87576394858289e-08	17500114	0.00842198556359575
chr3	178092750	178106050	0		178100006	2.96221820151589e-08	178098075	0.00756289503801974
chr10	130671650	130686350	1	Zm00001d025821	130677574	3.1487478418771e-08	130678057	0.00722013982438544
chr2	204908750	204959750	3	Zm00001d006333;Zm00001d006335;Zm00001d006336	204947715	3.45875108333969e-08	204944015	0.00654001756019669
