## Supplemental Table 13 for "Single-gene resolution of locally adaptive genetic variation in Mexican maize"

chrom	start	end	GeneCount	unlist(genhits)	BP	P	DroughtHitBase	DroughtHitP
chr7	14055950	14095250	2	Zm00001d019044;Zm00001d019045	14093248	2.98869725351887e-15	14093035	9.39412915071588e-06
chr7	14055950	14095250	2	Zm00001d019044;Zm00001d019045	14093248	2.98869725351887e-15	14093035	9.39412915071588e-06
chr3	55086950	55162950	2	Zm00001d040629;Zm00001d040630	55090289	4.55976737087083e-14	55090293	0.000469553852089431
chr4	202673050	202844450	5	Zm00001d052855;Zm00001d052856;Zm00001d052858;Zm00001d052859;Zm00001d052860	202688316	1.24767478006678e-13	202678285	0.00032301145406837
chr4	22770550	22991450	6	Zm00001d049249;Zm00001d049250;Zm00001d049251;Zm00001d049252;Zm00001d049253;Zm00001d049254	22950144	1.91234212248279e-13	22849647	6.00802910411184e-05
chr8	7169650	7176750	2	Zm00001d008394;Zm00001d008395	7172095	2.7564041779673e-12	7172185	0.000713386629995922
chr6	146407750	146474150	3	Zm00001d038050;Zm00001d038051;Zm00001d038052	146411549	1.20768198430573e-11	146408557	0.000755512245376682
chr9	141789050	141792150	1	Zm00001d047788	141789519	1.28037772099078e-11	141789519	0.00046539330948507
chr3	160293050	160331650	1	Zm00001d042311	160319313	5.77808996389983e-11	160319106	5.97348285780837e-09
chr2	12934450	12964550	2	Zm00001d002450;Zm00001d002451	12956697	1.90030555384144e-10	12961868	4.12365690493374e-05
chr2	4274350	4297650	1	Zm00001d002006	4284701	2.07341671233175e-10	4280550	2.34361123809422e-05
chr7	170889750	170937050	5	Zm00001d022126;Zm00001d022127;Zm00001d022129;Zm00001d022130;Zm00001d022131	170890531	2.80957468907645e-10	170890951	0.000212577116302733
chr3	35955850	35982050	0		35963767	4.74754708767037e-10	35963607	0.000622733166452428
chr4	222225950	222633350	5	Zm00001d053249;Zm00001d053250;Zm00001d053251;Zm00001d053252;Zm00001d053254	222509680	6.67056682957811e-10	222499319	0.000374010275923492
chr5	31566250	31599450	1	Zm00001d014074	31567263	8.38097837602768e-10	31566889	0.000538359570196422
chr1	31360750	31475450	0		31367965	1.14547643269997e-09	31362369	0.000954306805910182
chr3	31622150	31637950	3	Zm00001d040191;Zm00001d040192;Zm00001d040193	31631465	2.00925405891987e-09	31623322	0.000246519734750279
chr5	206246050	206254950	2	Zm00001d017767;Zm00001d017768	206254928	2.50209841857399e-09	206252868	0.000154381457906662
chr10	47686050	47862150	0		47686407	2.66996472154655e-09	47686407	2.99860717289797e-05
chr3	214594350	214615050	1	Zm00001d043950	214608425	6.09048399992874e-09	214607583	9.82215510128325e-05
chr7	130177050	130288250	1	Zm00001d020725	130287095	6.352051017629e-09	130286680	0.000342486746857368
chr5	202869850	202883650	2	Zm00001d017641;Zm00001d017642	202882354	9.55551180806288e-09	202882399	4.03108510764983e-10
chr5	65691550	65709350	0		65709274	1.19324654397116e-08	65709068	0.000902451076158921
chr7	22261150	22351550	2	Zm00001d019218;Zm00001d019219	22319262	1.3083436557158e-08	22320424	0.000601874173405263
chr1	77118550	77157650	1	Zm00001d029575	77126882	1.38390736414716e-08	77126511	0.000166527401258213
chr7	175521250	175563650	4	Zm00001d022327;Zm00001d022329;Zm00001d022330;Zm00001d022331	175526328	1.40588248513729e-08	175527859	4.13200551749512e-05
chr3	4129450	4150950	1	Zm00001d039434	4141326	1.50432119431529e-08	4141007	0.000783653579832926
chr4	227867550	228121750	2	Zm00001d053371;Zm00001d053372	228096046	1.52578572062362e-08	227959722	0.000628753277359136
chr7	20088850	20123850	2	Zm00001d019169;Zm00001d019170	20110408	1.62346782626956e-08	20105327	0.000379978007619521
chr5	77121050	77126350	0		77124813	2.00329535642189e-08	77126125	0.000630774321697441
chr2	244074550	244108050	2	Zm00001d007958;Zm00001d007959	244089042	2.02532413445901e-08	244091964	8.81982661529887e-05
chr8	166664950	166712850	1	Zm00001d012022	166712308	2.20224144908099e-08	166712678	0.000430390180912169
chr7	118981750	119117750	1	Zm00001d020496	119112761	2.26144610680286e-08	119108742	0.000367873512262995
chr1	204135650	204239950	4	Zm00001d031851;Zm00001d031852;Zm00001d031853;Zm00001d031854	204145680	2.31530773754631e-08	204236700	0.000637173289034732
chr5	2409250	2417150	1	Zm00001d012963	2416808	2.65580631326631e-08	2416773	0.000865404800005525
chr3	204487750	204497950	2	Zm00001d043589;Zm00001d043590	204489838	2.71908023892416e-08	204497573	0.000891715219152528
chr4	17413650	17569450	1	Zm00001d049140	17500208	2.87576394858289e-08	17531917	0.000555138713185675
chr3	178092750	178106050	0		178100006	2.96221820151589e-08	178100824	6.22604230946331e-05
chr7	127855150	128166450	4	Zm00001d020679;Zm00001d020680;Zm00001d020681;Zm00001d020682	127860920	3.08558321002181e-08	128160063	0.000486046157985838
chr10	130671650	130686350	1	Zm00001d025821	130677574	3.1487478418771e-08	130678089	0.000459883418406259
chr3	191417950	191438250	2	Zm00001d043200;Zm00001d043201	191435967	3.24928687757213e-08	191436003	0.000235575513808655
