## Supplemental Table 1 for "Single-gene resolution of locally adaptive genetic variation in Mexican maize"

chrom	start	end	GeneCount	unlist(genhits)	CHR	BP	P
chr3	175975650	176035850	1	Zm00001d042667	chr3	176035749	7.39834221182542e-52
chr3	193688350	193692150	2	Zm00001d043261;Zm00001d043262	chr3	193690522	1.23957008890891e-51
chr10	115501250	115519450	2	Zm00001d025358;Zm00001d025359	chr10	115506091	2.72063093830863e-51
chr3	81203450	81251950	1	Zm00001d040939	chr3	81251728	1.83028402476458e-49
chr10	114991050	115120850	2	Zm00001d025346;Zm00001d025347	chr10	115120443	1.41840052623234e-48
chr3	82351350	82408950	1	Zm00001d040953	chr3	82390916	2.04148364545106e-48
chr1	172590550	172611450	1	Zm00001d030997	chr1	172611398	2.65160499390977e-48
chr3	84282750	84443650	0		chr3	84443353	5.46213021502836e-48
chr3	83693150	83811950	0		chr3	83811872	1.61073346021258e-47
chr1	172661850	172712750	1	Zm00001d030998	chr1	172712552	3.1707071104112e-47
chr3	81876450	82031550	0		chr3	81880784	3.50915720185712e-47
chr5	199537950	199545050	1	Zm00001d017559	chr5	199545011	1.07492117120878e-46
chr3	86818350	86858450	0		chr3	86855324	1.29113165381515e-46
chr3	85359150	85676550	1	Zm00001d040968	chr3	85372929	3.71312510584236e-46
chr6	48400850	48491450	1	Zm00001d035783	chr6	48490263	1.22871375761733e-45
chr6	57910850	57911050	1	Zm00001d035872	chr6	57910868	1.3515129177729e-45
chr5	66220250	66221350	0		chr5	66221314	1.36770980048859e-45
chr1	172712750	172718950	1	Zm00001d030998	chr1	172713896	2.76306259585371e-45
chr3	79354450	79384150	0		chr3	79377540	6.5865875089851e-45
chr5	66028750	66136150	1	Zm00001d014864	chr5	66136131	8.56565638642238e-45
chr3	82996250	83281150	2	Zm00001d040958;Zm00001d040959	chr3	83075005	1.04304287939722e-44
chr3	80535050	80705050	0		chr3	80623617	2.13776342608604e-44
chr3	7735950	7805350	3	Zm00001d039542;Zm00001d039544;Zm00001d039545	chr3	7737138	4.31184448495305e-44
chr3	81775950	81849950	0		chr3	81846952	5.06095266275934e-44
chr6	57519050	57544850	0		chr6	57544782	1.27929978397966e-43
chr4	6178050	6198850	0		chr4	6184494	4.42406534398532e-43
chr3	81090750	81144750	0		chr3	81142041	7.44489475083565e-43
chr3	84011950	84170550	0		chr3	84120723	8.68685360179498e-43
chr3	81363650	81523950	1	Zm00001d040941	chr3	81372779	6.9583202720823e-42
chr9	108768250	108805650	3	Zm00001d046881;Zm00001d046882;Zm00001d046883	chr9	108788016	9.84433390409449e-42
chr3	81252150	81268550	0		chr3	81252159	1.04766896490146e-41
chr1	50156450	50157950	1	Zm00001d028900	chr1	50157300	1.2914686707282e-41
chr3	82463250	82518450	0		chr3	82502092	1.77065355900716e-41
chr10	150826650	150828850	1	Zm00001d026711	chr10	150827693	2.17252662349686e-41
chr3	85290550	85321250	2	Zm00001d040965;Zm00001d040966	chr3	85294123	2.41248003835226e-41
chr3	78963650	79160550	1	Zm00001d040916	chr3	79160381	2.74156279032593e-41
chr3	82570350	82717450	0		chr3	82570754	4.65203607765521e-41
chr4	203500050	203553950	2	Zm00001d052888;Zm00001d052889	chr4	203505226	8.45243446348969e-41
chr6	49173650	49365850	1	Zm00001d035789	chr6	49362130	1.00179223503822e-40
chr3	193886950	193922450	1	Zm00001d043270	chr3	193918505	1.53729324880591e-40
chr8	126881050	126891950	3	Zm00001d010752;Zm00001d010753;Zm00001d010754	chr8	126885610	2.03654395067967e-40
chr6	57463250	57506250	2	Zm00001d035864;Zm00001d035865	chr6	57506246	2.04669177825937e-40
chr3	83512850	83605950	0		chr3	83605682	3.18810263597857e-40
chr5	199055950	199057250	1	Zm00001d017539	chr5	199057194	5.0197598275138e-40
chr5	66137550	66138050	1	Zm00001d014864	chr5	66137987	5.15903879432692e-40
chr5	199545150	199545350	0		chr5	199545300	8.24841905968318e-40
chr5	89924550	89974150	1	Zm00001d015434	chr5	89924781	1.25059998164098e-39
chr4	43204150	43386050	3	Zm00001d049756;Zm00001d049757;Zm00001d049759	chr4	43385798	1.5739573312074e-39
chr7	110622450	110700950	2	Zm00001d020385;Zm00001d020386	chr7	110622559	2.12195696723743e-39
chr4	203327750	203371550	0		chr4	203363602	3.18498035695249e-39
chr6	57904850	57906450	1	Zm00001d035871	chr6	57905930	3.63330914152039e-39
chr6	108201450	108205950	1	Zm00001d036981	chr6	108202924	4.22138921443794e-39
chr3	193697450	193705750	1	Zm00001d043263	chr3	193698467	4.80471166015539e-39
chr6	52776650	52784750	1	Zm00001d035818	chr6	52784657	5.23950990498685e-39
chr9	110884250	110887350	0		chr9	110886474	8.40493540178655e-39
chr1	430750	561450	3	Zm00001d027254;Zm00001d027256;Zm00001d027257	chr1	560842	3.18115823401247e-38
chr3	84469350	84505050	0		chr3	84486926	3.39730690617164e-38
chr10	150497150	150559850	2	Zm00001d026705;Zm00001d026706	chr10	150497220	5.13920603179985e-38
chr6	49141750	49153450	0		chr6	49153004	5.19734821995625e-38
chr10	150152150	150182350	1	Zm00001d026696	chr10	150180204	5.51792045790318e-38
chr4	43009450	43098250	1	Zm00001d049750	chr4	43097627	6.45259979832535e-38
chr10	124263950	124380950	3	Zm00001d025622;Zm00001d025623;Zm00001d025624	chr10	124267044	7.34684508904844e-38
chr3	79455050	79744650	2	Zm00001d040924;Zm00001d040925	chr3	79695741	1.4679727206417e-37
chr10	64641450	64671650	1	Zm00001d024325	chr10	64670530	2.29610012580313e-37
chr1	64856450	64901150	1	Zm00001d029288	chr1	64858207	2.56699358526986e-37
chr3	82098750	82241850	0		chr3	82241712	2.83985398306597e-37
chr3	123995450	124143450	2	Zm00001d041495;Zm00001d041496	chr3	124142123	2.93080451960028e-37
chr4	203405750	203500050	3	Zm00001d052885;Zm00001d052886;Zm00001d052888	chr4	203406378	9.54818395516391e-37
chr6	58036850	58229350	1	Zm00001d035875	chr6	58229097	9.95559660914384e-37
chr6	94193550	94218950	1	Zm00001d036602	chr6	94217202	1.26145657998109e-36
chr5	136773050	136805850	1	Zm00001d015985	chr5	136805812	1.85432362179044e-36
chr6	46914550	46918950	1	Zm00001d035772	chr6	46918801	2.27055156388726e-36
chr3	193987550	194006050	1	Zm00001d043273	chr3	193987580	2.33998083518732e-36
chr3	125101250	125123550	2	Zm00001d041513;Zm00001d041514	chr3	125123223	4.53871096908945e-36
chr3	54984250	55026450	1	Zm00001d040628	chr3	54997082	5.22319517845086e-36
chr6	57906450	57910150	2	Zm00001d035871;Zm00001d035872	chr6	57908972	5.94951403033549e-36
chr2	236383250	236407550	1	Zm00001d007625	chr2	236407308	1.8604248003604e-35
chr5	110138050	110281450	3	Zm00001d015707;Zm00001d015709;Zm00001d015711	chr5	110249484	2.99917519273642e-35
chr5	136815850	136861850	1	Zm00001d015985	chr5	136816547	3.59145856016847e-35
chr3	87037450	87187350	2	Zm00001d040974;Zm00001d040975	chr3	87184590	5.47729305726413e-35
chr6	49153450	49173650	0		chr6	49173587	7.77735510684128e-35
chr3	48561050	48587350	0		chr3	48587140	8.08248612304724e-35
chr6	98784150	98835850	2	Zm00001d036720;Zm00001d036721	chr6	98784437	8.9252364566882e-35
chr3	220966850	221005850	1	Zm00001d044169	chr3	220967762	1.04152875952475e-34
chr3	193840050	193860250	3	Zm00001d043267;Zm00001d043268;Zm00001d043269	chr3	193860091	1.13457281755508e-34
chr5	200700150	200713550	1	Zm00001d017584	chr5	200709753	1.15805117636679e-34
chr4	203706450	203751850	0		chr4	203716164	1.20908211624218e-34
chr9	110061250	110064650	1	Zm00001d046910	chr9	110061961	1.36760095444384e-34
chr1	16015250	16018150	1	Zm00001d027872	chr1	16016773	1.37532558268603e-34
chr6	57686050	57710950	0		chr6	57689848	1.42876594075568e-34
chr5	136924850	136931050	1	Zm00001d015986	chr5	136931040	2.41130732671188e-34
chr3	206192850	206204650	2	Zm00001d043661;Zm00001d043662	chr3	206200273	2.59906655353761e-34
chr3	86970650	86988050	1	Zm00001d040973	chr3	86978161	4.36443827846257e-34
chr5	111772850	111779150	0		chr5	111778873	4.82003184851339e-34
chr3	54922750	54949850	1	Zm00001d040627	chr3	54949681	4.99766688826645e-34
chr6	53550750	53610950	1	Zm00001d035826	chr6	53598250	6.36493845851212e-34
chr10	115167050	115196550	1	Zm00001d025352	chr10	115195508	7.32510649088353e-34
chr10	8366050	8390050	1	Zm00001d023514	chr10	8366200	1.203085735842E-33
chr3	191526150	191574350	0		chr3	191574250	1.27071995851663e-33
chr6	54187750	54427350	2	Zm00001d035835;Zm00001d035838	chr6	54257736	1.55918991364252e-33
chr3	48599850	48603750	2	Zm00001d040535;Zm00001d040536	chr3	48602873	1.57999166579683e-33
chr6	108212250	108219050	1	Zm00001d036982	chr6	108212610	1.58141482694938e-33
chr6	53786350	53817550	1	Zm00001d035829	chr6	53794971	1.62049644686293e-33
chr6	49029050	49101350	0		chr6	49029553	1.84154501855125e-33
chr5	66267050	66352750	2	Zm00001d014867;Zm00001d014868	chr5	66267211	1.90072703412818e-33
chr6	46348450	46355850	3	Zm00001d035763;Zm00001d035764;Zm00001d035765	chr6	46353977	2.15958872366501e-33
chr4	137265550	137505250	6	Zm00001d051020;Zm00001d051021;Zm00001d051022;Zm00001d051023;Zm00001d051025;Zm00001d051026	chr4	137487650	2.27837494614224e-33
chr4	136872750	136927250	1	Zm00001d051014	chr4	136924708	2.3501786609164e-33
chr6	53879250	53926550	0		chr6	53926371	2.53358618543516e-33
chr3	82268250	82288950	0		chr3	82270474	2.82325862581551e-33
chr3	125017850	125067750	2	Zm00001d041510;Zm00001d041511	chr3	125052565	2.96475987807995e-33
chr3	79964850	80217850	1	Zm00001d040930	chr3	79995255	2.99025575107292e-33
chr10	87983250	87984750	0		chr10	87983811	3.12849636378456e-33
chr1	173091950	173138450	1	Zm00001d031008	chr1	173136784	3.88665915358761e-33
chr10	87976850	87981050	0		chr10	87979129	3.8945205663212e-33
chr2	231411850	231452150	2	Zm00001d007424;Zm00001d007426	chr2	231451410	5.78004907465992e-33
chr5	111300250	111309350	0		chr5	111300476	9.00823023873505e-33
chr3	192241650	192252450	2	Zm00001d043217;Zm00001d043218	chr3	192250524	1.16219534177181e-32
chr3	7812750	7814450	1	Zm00001d039547	chr3	7813166	1.19002749426904e-32
chr6	47328350	47361550	1	Zm00001d035773	chr6	47328959	1.30843250482888e-32
chr1	72487450	72492850	0		chr1	72491044	1.39999198228334e-32
chr6	55460850	55466850	2	Zm00001d035845;Zm00001d035846	chr6	55466813	1.75809711456577e-32
chr6	58395750	58472350	2	Zm00001d035886;Zm00001d035887	chr6	58472262	2.4229243110779e-32
chr1	50349850	50465050	2	Zm00001d028904;Zm00001d028905	chr1	50443914	2.44820930462276e-32
chr2	91710350	91736950	2	Zm00001d004209;Zm00001d004210	chr2	91717608	3.73270965722017e-32
chr3	191575750	191576450	0		chr3	191575970	4.20784487457171e-32
chr2	195571250	195578550	0		chr2	195572404	5.41632991544228e-32
chr6	54988550	55330550	1	Zm00001d035844	chr6	55330448	5.47116225366599e-32
chr1	143322650	143322750	1	Zm00001d030551	chr1	143322673	6.72096800602163e-32
chr8	126352850	126378550	1	Zm00001d010736	chr8	126378266	9.96195805629204e-32
chr4	68233050	68249650	1	Zm00001d050134	chr4	68244817	1.1028192861831e-31
chr1	50218250	50223450	1	Zm00001d028902	chr1	50221800	1.13486276297716e-31
chr10	64014750	64056550	1	Zm00001d024317	chr10	64015702	1.226051723339E-31
chr5	104688350	104743250	1	Zm00001d015669	chr5	104743146	1.3992711456635e-31
chr3	124672750	124711450	1	Zm00001d041506	chr3	124673062	1.57467492713842e-31
chr6	58275950	58284250	1	Zm00001d035878	chr6	58283561	1.65232713937528e-31
chr8	136349650	136385150	3	Zm00001d011001;Zm00001d011002;Zm00001d011003	chr8	136349665	1.86891701948502e-31
chr2	33769450	33776350	2	Zm00001d003147;Zm00001d003148	chr2	33774684	2.04095810517483e-31
chr1	247406950	247430450	0		chr1	247429762	2.06473405332825e-31
chr2	33779550	33781750	1	Zm00001d003149	chr2	33781237	2.32320413222347e-31
chr1	50865350	50881050	0		chr1	50865626	2.45225373939353e-31
chr1	172718950	172724550	2	Zm00001d030998;Zm00001d030999	chr1	172720691	2.49051488057179e-31
chr1	173179350	173190250	1	Zm00001d031009	chr1	173188368	2.6239152872663e-31
chr2	175140050	175169250	3	Zm00001d005464;Zm00001d005465;Zm00001d005466	chr2	175157094	2.80993724223191e-31
chr10	87966350	87972350	0		chr10	87970630	3.38188994005264e-31
chr6	55727250	55832150	1	Zm00001d035848	chr6	55728156	3.64137291203745e-31
chr1	15379250	15388850	0		chr1	15388212	4.32547202797702e-31
chr3	125257550	125327450	1	Zm00001d041515	chr3	125325147	4.9122193671366e-31
chr2	77932350	78073950	0		chr2	78045022	5.79098199479819e-31
chr1	172838950	172904950	3	Zm00001d031002;Zm00001d031003;Zm00001d031004	chr1	172839045	6.84367422976869e-31
chr6	52788950	53082350	2	Zm00001d035818;Zm00001d035819	chr6	52788956	6.88393904072156e-31
chr3	54364850	54367850	2	Zm00001d040621;Zm00001d040622	chr3	54365491	9.08602009514775e-31
chr10	115329750	115393050	0		chr10	115329819	9.82720571305352e-31
chr4	291750	428950	2	Zm00001d048585;Zm00001d048586	chr4	299706	1.01144340436802e-30
chr8	135894850	135929450	1	Zm00001d010985	chr8	135928851	1.11148447473228e-30
chr10	114977950	114978650	1	Zm00001d025345	chr10	114978470	1.12276037068624e-30
chr6	57863150	57904450	2	Zm00001d035870;Zm00001d035871	chr6	57904399	1.45773852596088e-30
chr3	192963350	192986350	1	Zm00001d043243	chr3	192963860	1.70483510785777e-30
chr5	109263450	109281550	1	Zm00001d015703	chr5	109267147	1.74235752079455e-30
chr5	111542250	111562850	0		chr5	111562743	1.91081978134874e-30
chr1	148162650	148174550	1	Zm00001d030609	chr1	148163564	1.97288813923747e-30
chr5	199604650	199616550	1	Zm00001d017560	chr5	199613978	2.4774902034902e-30
chr6	48844350	48947550	0		chr6	48924773	3.00544150457081e-30
chr10	41249350	41305650	0		chr10	41258374	3.16563698747742e-30
chr5	105412150	105552350	0		chr5	105552268	3.24830243198081e-30
chr6	150155250	150163050	1	Zm00001d038165	chr6	150161054	3.70913710967818e-30
chr3	52599350	52659450	1	Zm00001d040600	chr3	52649286	3.8166738842155e-30
chr8	167524850	167540250	1	Zm00001d012061	chr8	167527394	4.06984734745031e-30
chr3	144249550	144358050	1	Zm00001d041935	chr3	144357836	5.50555621231394e-30
chr7	136251350	136266150	1	Zm00001d020910	chr7	136265578	5.55628230079332e-30
chr2	222363550	222367750	1	Zm00001d007105	chr2	222364596	5.61517530532123e-30
chr6	48635750	48844350	0		chr6	48834240	5.70166255805971e-30
chr1	172724550	172831650	3	Zm00001d030999;Zm00001d031000;Zm00001d031001	chr1	172831575	6.35028816145192e-30
chr10	63806550	63857550	0		chr10	63856404	8.42613131995797e-30
chr3	185802650	186015050	4	Zm00001d042983;Zm00001d042985;Zm00001d042988;Zm00001d042989	chr3	186014961	9.89351074615915e-30
chr4	43098250	43204150	4	Zm00001d049750;Zm00001d049752;Zm00001d049753;Zm00001d049756	chr4	43204049	9.99505914956380e-30
chr8	70194450	70199650	1	Zm00001d009562	chr8	70197986	1.0427204041247e-29
chr3	134688550	134749350	1	Zm00001d041715	chr3	134689354	1.05131785792606e-29
chr1	270704350	270736050	1	Zm00001d033674	chr1	270704480	1.08252349149931e-29
chr6	58628650	58737550	5	Zm00001d035894;Zm00001d035895;Zm00001d035897;Zm00001d035898;Zm00001d035899	chr6	58737423	1.11129464304685e-29
chr10	41372850	41458550	2	Zm00001d024070;Zm00001d024071	chr10	41457559	1.15221978068121e-29
chr10	8285650	8322750	1	Zm00001d023513	chr10	8286045	1.68911600362704e-29
chr9	109469750	109504950	2	Zm00001d046897;Zm00001d046898	chr9	109491305	1.73022486565432e-29
chr1	70442350	70448950	1	Zm00001d029437	chr1	70447817	1.81400977302538e-29
chr1	67120250	67191950	0		chr1	67121157	1.82740812907363e-29
chr2	81415250	81494150	2	Zm00001d004086;Zm00001d004087	chr2	81415697	2.29262521376388e-29
chr1	172567050	172590550	1	Zm00001d030996	chr1	172567734	2.29845682993914e-29
chr3	138444050	138469250	1	Zm00001d041796	chr3	138468823	2.58630483200238e-29
chr9	80351250	80357950	2	Zm00001d046322;Zm00001d046323	chr9	80351618	3.268800923264E-29
chr3	84912850	85195750	0		chr3	85175705	3.29696102203618e-29
chr4	207084750	207131150	2	Zm00001d052980;Zm00001d052981	chr4	207129719	3.68861403765105e-29
chr2	81265950	81415250	2	Zm00001d004085;Zm00001d004086	chr2	81415229	4.30627730915066e-29
chr4	203628750	203706450	0		chr4	203698193	4.42764320753636e-29
chr4	43386150	43418750	2	Zm00001d049759;Zm00001d049760	chr4	43398530	4.78017223485136e-29
chr2	212371850	212415750	1	Zm00001d006607	chr2	212389394	5.14014574262083e-29
chr1	172973750	173033450	0		chr1	172973964	5.16563507920553e-29
chr1	270844350	270857750	1	Zm00001d033675	chr1	270856823	5.97571191501246e-29
chr6	53817550	53879250	0		chr6	53821601	9.66773707966322e-29
chr5	107957250	108038850	0		chr5	108038769	9.75099136342458e-29
chr1	149518550	149522350	1	Zm00001d030624	chr1	149522130	1.01358241174793e-28
chr2	78073950	78135750	0		chr2	78135580	1.16649238177665e-28
chr3	191232050	191232450	1	Zm00001d043196	chr3	191232231	1.25299074686935e-28
chr4	43539150	43595850	2	Zm00001d049761;Zm00001d049762	chr4	43539638	1.60023734115039e-28
chr5	89375750	89379050	1	Zm00001d015421	chr5	89376389	2.07426425375609e-28
chr2	78288050	78533550	2	Zm00001d004041;Zm00001d004042	chr2	78533354	2.39864792903922e-28
chr6	53610950	53705650	0		chr6	53681461	3.32792922908348e-28
chr1	247478150	247656650	1	Zm00001d033025	chr1	247481968	3.36579751781443e-28
chr1	152956150	153007550	4	Zm00001d030685;Zm00001d030686;Zm00001d030687;Zm00001d030688	chr1	152992146	3.74787746701779e-28
chr1	149358750	149428450	1	Zm00001d030623	chr1	149359382	3.78847045631072e-28
chr6	47228250	47325050	1	Zm00001d035773	chr6	47324979	4.37027333445535e-28
chr6	123894350	123932350	1	Zm00001d037384	chr6	123932158	4.46489303255556e-28
chr3	192798350	192836950	2	Zm00001d043239;Zm00001d043240	chr3	192800359	4.50222216730669e-28
chr7	164579950	164639150	3	Zm00001d021856;Zm00001d021857;Zm00001d021858	chr7	164638872	4.70011234639236e-28
chr2	184302450	184328050	0		chr2	184325968	4.94839635921980e-28
chr10	99814350	99821550	2	Zm00001d025016;Zm00001d025017	chr10	99815775	5.15774094238949e-28
chr3	191440250	191445750	1	Zm00001d043202	chr3	191442023	6.25723327188208e-28
chr1	173190250	173329850	1	Zm00001d031011	chr1	173190467	6.84938274297097e-28
chr2	126993250	127000750	1	Zm00001d004659	chr2	126998113	8.86873056183252e-28
chr1	172453350	172457150	1	Zm00001d030995	chr1	172457060	8.9153052312211e-28
chr3	191234550	191259050	0		chr3	191234605	9.44972940128255e-28
chr6	49101350	49141750	0		chr6	49138817	1.02801892625669e-27
chr10	150335750	150357450	2	Zm00001d026700;Zm00001d026701	chr10	150356999	1.06823763507032e-27
chr1	143318350	143322650	1	Zm00001d030551	chr1	143319670	1.14007771569912e-27
chr1	247349150	247406950	0		chr1	247397937	1.2188636577114e-27
chr1	67231150	67279850	1	Zm00001d029356	chr1	67231425	1.29321711853456e-27
chr7	4695950	4770750	5	Zm00001d018766;Zm00001d018767;Zm00001d018768;Zm00001d018769;Zm00001d018770	chr7	4766806	1.62212906358829e-27
chr6	58233850	58237950	2	Zm00001d035875;Zm00001d035876	chr6	58234398	1.87718202983829e-27
chr7	108902750	108918950	0		chr7	108914065	1.94880824474285e-27
chr5	109406950	109463150	0		chr5	109463130	2.67309732762606e-27
chr2	29240350	29245750	1	Zm00001d003004	chr2	29243543	2.70907656491367e-27
chr1	172560950	172562150	1	Zm00001d030996	chr1	172561940	3.29691745737314e-27
chr1	8335650	8375450	6	Zm00001d027576;Zm00001d027577;Zm00001d027578;Zm00001d027580;Zm00001d027581;Zm00001d027582	chr1	8373220	3.49276725535292e-27
chr3	194090350	194096550	2	Zm00001d043274;Zm00001d043275	chr3	194096225	3.72950618908663e-27
chr3	86886350	86921750	0		chr3	86886941	3.91312064102114e-27
chr5	136650850	136655450	1	Zm00001d015984	chr5	136655401	3.94595203987315e-27
chr1	270736050	270844350	0		chr1	270843979	3.95966972742062e-27
chr3	77853050	78047050	1	Zm00001d040906	chr3	78046408	4.06119317379218e-27
chr1	50824850	50865350	1	Zm00001d028912	chr1	50863863	4.30662540861769e-27
chr4	41002950	41050450	1	Zm00001d049709	chr4	41046918	4.4301941762037e-27
chr6	62964550	62970550	2	Zm00001d035964;Zm00001d035965	chr6	62967033	5.84422952962043e-27
chr1	38248050	38258050	1	Zm00001d028529	chr1	38255817	6.55933179137208e-27
chr3	193967450	193979150	1	Zm00001d043272	chr3	193968060	7.07853926276371e-27
chr1	38206350	38234050	1	Zm00001d028527	chr1	38233879	7.64501550806582e-27
chr2	232254750	232273750	3	Zm00001d007462;Zm00001d007463;Zm00001d007464	chr2	232254944	8.28953848026466e-27
chr4	6152950	6178050	2	Zm00001d048836;Zm00001d048837	chr4	6177933	1.06028786266032e-26
chr1	38242050	38248050	1	Zm00001d028528	chr1	38242181	1.0693367687546e-26
chr10	94433250	94669650	4	Zm00001d024909;Zm00001d024910;Zm00001d024912;Zm00001d024913	chr10	94433309	1.13206755454503e-26
chr10	129865650	129880050	2	Zm00001d025797;Zm00001d025798	chr10	129877624	1.50106849529312e-26
chr3	31894050	32003950	1	Zm00001d040204	chr3	32003611	1.74326060463551e-26
chr2	76578750	76703050	1	Zm00001d004025	chr2	76580612	1.90025579316021e-26
chr1	212315450	212350750	0		chr1	212315748	1.9345014181251e-26
chr6	59079850	59083450	1	Zm00001d035903	chr6	59082258	1.98095310221171e-26
chr10	8597950	8642650	2	Zm00001d023518;Zm00001d023520	chr10	8642575	2.11846010293967e-26
chr1	50157950	50172450	1	Zm00001d028900	chr1	50158446	2.17105835255885e-26
chr7	110575250	110622450	0		chr7	110622222	2.40403249607205e-26
chr5	104623850	104650150	0		chr5	104625983	2.70896165877965e-26
chr10	41531950	41941550	1	Zm00001d024072	chr10	41923466	2.7180866706491e-26
chr7	101659050	101682450	0		chr7	101659847	2.96340550668364e-26
chr2	77297850	77357750	0		chr2	77319733	3.13718602648693e-26
chr5	49118750	49196150	1	Zm00001d014467	chr5	49119808	3.641254385024E-26
chr3	118103150	118217850	1	Zm00001d041416	chr3	118104519	3.99568890837131e-26
chr3	31835350	31841650	1	Zm00001d040202	chr3	31837497	4.12496201378257e-26
chr1	247443850	247460050	1	Zm00001d033023	chr1	247446914	4.17789396144171e-26
chr3	3812850	3818150	2	Zm00001d039414;Zm00001d039415	chr3	3817293	4.63205719964474e-26
chr1	148178650	148185950	1	Zm00001d030609	chr1	148179144	5.84020814805293e-26
chr8	123057350	123095050	1	Zm00001d010654	chr8	123093449	6.18470745731735e-26
chr1	159433450	159492450	1	Zm00001d030782	chr1	159434051	7.2002911908503e-26
chr7	20105750	20127350	1	Zm00001d019170	chr7	20109693	7.32909790092205e-26
chr1	245734150	245737150	1	Zm00001d032981	chr1	245736961	8.51967273850318e-26
chr5	107423150	107548650	0		chr5	107545947	8.57786749651998e-26
chr1	226333050	226350150	0		chr1	226334701	8.65282849977278e-26
chr1	224652750	224659950	1	Zm00001d032380	chr1	224653296	1.06103372709912e-25
chr2	188510850	188620050	1	Zm00001d005787	chr2	188619949	1.11687579003556e-25
chr3	79217050	79281450	1	Zm00001d040920	chr3	79240606	1.1552163280312e-25
chr4	202434850	202449150	2	Zm00001d052845;Zm00001d052847	chr4	202445200	1.16462755860137e-25
chr1	226364850	226372150	0		chr1	226370038	1.22382687552048e-25
chr6	46130250	46161850	2	Zm00001d035761;Zm00001d035762	chr6	46130815	1.23605083953918e-25
chr3	124491850	124549250	2	Zm00001d041502;Zm00001d041504	chr3	124543096	1.44036867583497e-25
chr1	236901350	236933450	3	Zm00001d032737;Zm00001d032738;Zm00001d032739	chr1	236901832	1.65597843555393e-25
chr1	106295350	106382150	2	Zm00001d030109;Zm00001d030110	chr1	106379301	1.71486415324261e-25
chr5	154467850	154575950	1	Zm00001d016262	chr5	154575881	1.73386151190061e-25
chr1	23443050	23450550	0		chr1	23443368	1.74224583416258e-25
chr10	42494450	42506550	0		chr10	42494473	1.77909736897821e-25
chr3	193754950	193802950	2	Zm00001d043265;Zm00001d043266	chr3	193802188	1.8540875876823e-25
chr1	50465050	50516250	2	Zm00001d028906;Zm00001d028907	chr1	50515352	2.19565094967758e-25
chr10	87933450	87959850	0		chr10	87959347	2.27601894759401e-25
chr10	8662650	8711950	2	Zm00001d023522;Zm00001d023523	chr10	8711727	2.46042452460643e-25
chr7	108633650	108768450	3	Zm00001d020353;Zm00001d020354;Zm00001d020355	chr7	108635186	2.48700585253773e-25
chr1	50516250	50596950	1	Zm00001d028907	chr1	50521139	2.53330703847169e-25
chr1	305008350	305015350	2	Zm00001d034895;Zm00001d034896	chr1	305009400	2.77043111192062e-25
chr4	202477150	202494350	2	Zm00001d052849;Zm00001d052850	chr4	202489094	3.01089621320738e-25
chr7	108946350	109032350	0		chr7	108950704	3.0328899101663e-25
chr1	110431050	110447850	0		chr1	110447784	3.20175442579672e-25
chr2	2251250	2264350	2	Zm00001d001879;Zm00001d001880	chr2	2252639	3.26826002172831e-25
chr8	97570950	97700550	1	Zm00001d010060	chr8	97624042	3.41489162802845e-25
chr7	4770750	4771650	1	Zm00001d018770	chr7	4771627	3.47547522749709e-25
chr10	8656450	8660050	1	Zm00001d023521	chr10	8659149	3.52910131476749e-25
chr1	100455150	100563750	1	Zm00001d030024	chr1	100455201	3.65508996166384e-25
chr9	82889550	83006650	1	Zm00001d046352	chr9	82892593	3.73160315331879e-25
chr5	85281250	85303050	0		chr5	85303028	3.94912733327199e-25
chr1	50229950	50349850	2	Zm00001d028902;Zm00001d028903	chr1	50229997	4.64126185953842e-25
chr4	205479850	205510450	2	Zm00001d052937;Zm00001d052938	chr4	205502287	5.68972582987106e-25
chr8	154492050	154553750	2	Zm00001d011561;Zm00001d011562	chr8	154553409	5.93114230129953e-25
chr4	120686850	120872350	0		chr4	120704557	6.04863816292023e-25
chr2	77476250	77477050	1	Zm00001d004033	chr2	77476338	6.66303523387923e-25
chr4	119079350	119338550	1	Zm00001d050730	chr4	119109461	7.82397611975348e-25
chr3	106968550	107030450	0		chr3	107029871	8.83759140681615e-25
chr1	44724250	44730550	0		chr1	44730297	9.62674741731291e-25
chr4	202542950	202629550	2	Zm00001d052851;Zm00001d052852	chr4	202628226	1.00105472819171e-24
chr2	125507250	125544650	0		chr2	125544369	1.09958277405365e-24
chr1	203326050	203354850	1	Zm00001d031839	chr1	203353856	1.10395671982881e-24
chr1	50202950	50210550	1	Zm00001d028902	chr1	50205243	1.16207614847285e-24
chr1	13137250	13139650	1	Zm00001d027766	chr1	13139024	1.19368705209569e-24
chr2	209794550	209799850	2	Zm00001d006490;Zm00001d006491	chr2	209799847	1.20554267482806e-24
chr2	91607950	91685450	1	Zm00001d004208	chr2	91679735	1.233352842223E-24
chr8	167251450	167263750	1	Zm00001d012052	chr8	167251572	1.25850150559165e-24
chr1	173385250	173397750	1	Zm00001d031013	chr1	173397698	1.42244532932549e-24
chr2	76257450	76578750	2	Zm00001d004023;Zm00001d004024	chr2	76578562	1.69783900639401e-24
chr1	245714250	245734150	1	Zm00001d032980	chr1	245715057	1.77362622852317e-24
chr1	167677650	167682950	2	Zm00001d030933;Zm00001d030934	chr1	167679211	1.90194712222121e-24
chr2	114963950	115105050	1	Zm00001d004493	chr2	114968968	2.17622649573165e-24
chr4	224911650	225035450	2	Zm00001d053300;Zm00001d053301	chr4	224946767	2.22566327254687e-24
chr9	80520950	80616350	1	Zm00001d046330	chr9	80615047	2.28360175891338e-24
chr7	4771650	4772250	1	Zm00001d018770	chr7	4772003	2.34615704086656e-24
chr4	1053450	1119050	3	Zm00001d048603;Zm00001d048604;Zm00001d048605	chr4	1056198	2.46002700568198e-24
chr4	203751850	203791850	1	Zm00001d052892	chr4	203757636	2.57637944658718e-24
chr4	136927250	137004650	1	Zm00001d051014	chr4	136932026	2.59242049063362e-24
chr3	137554150	137590350	1	Zm00001d041780	chr3	137589798	2.75120732044399e-24
chr2	190599950	190604450	0		chr2	190601507	2.92495315187831e-24
chr2	46874950	47106250	1	Zm00001d003533	chr2	47106112	3.00212909054954e-24
chr1	172957550	172965550	1	Zm00001d031005	chr1	172961727	3.19125783014794e-24
chr9	110797450	110823150	1	Zm00001d046921	chr9	110797860	3.19416439399643e-24
chr2	65755750	65869950	0		chr2	65869772	3.55089550906314e-24
chr1	205749550	205857250	1	Zm00001d031895	chr1	205857011	3.60773142146182e-24
chr5	107591050	107852050	3	Zm00001d015687;Zm00001d015689;Zm00001d015690	chr5	107851952	4.02436656170984e-24
chr1	642050	694150	2	Zm00001d027258;Zm00001d027259	chr1	688890	4.18678382060545e-24
chr6	121813550	121824150	1	Zm00001d037333	chr6	121822108	4.3642740536996e-24
chr1	226864650	226910850	2	Zm00001d032448;Zm00001d032449	chr1	226867092	4.43557913641038e-24
chr2	40269150	40271750	1	Zm00001d003329	chr2	40271474	4.49697849527818e-24
chr2	88232550	88253850	0		chr2	88253534	4.54796406046259e-24
chr4	229850	291750	0		chr4	234274	4.57046246080923e-24
chr7	136623950	136646450	1	Zm00001d020922	chr7	136644660	4.64482817140705e-24
chr2	77584850	77706450	1	Zm00001d004036	chr2	77706410	4.82827324774721e-24
chr6	48491450	48496150	0		chr6	48496073	4.94353214858807e-24
chr2	212300750	212307350	1	Zm00001d006606	chr2	212301885	5.10907502181173e-24
chr3	18370150	18374250	1	Zm00001d039893	chr3	18372766	5.54855064232172e-24
chr2	20732750	20817050	1	Zm00001d002736	chr2	20732802	6.38184713396958e-24
chr10	124414250	124497550	2	Zm00001d025626;Zm00001d025627	chr10	124414410	6.900959921592E-24
chr3	31844250	31846750	1	Zm00001d040203	chr3	31846548	7.17802438221019e-24
chr1	145822750	145951250	1	Zm00001d030579	chr1	145825512	7.40503492076471e-24
chr10	41073650	41077650	1	Zm00001d024066	chr10	41075863	8.32414459482191e-24
chr10	27927050	27980350	1	Zm00001d023914	chr10	27980058	8.65178078962256e-24
chr1	159421250	159429650	1	Zm00001d030782	chr1	159429550	9.3052462736661e-24
chr1	191462550	191516950	0		chr1	191495889	9.76018025944122e-24
chr1	173329850	173385250	1	Zm00001d031011	chr1	173348800	9.91721987803119e-24
chr7	161992450	162029250	2	Zm00001d021741;Zm00001d021742	chr7	161995044	1.01454376587306e-23
chr4	224834050	224911650	1	Zm00001d053298	chr4	224898249	1.04102425626911e-23
chr2	110930050	111023850	1	Zm00001d004426	chr2	110930319	1.06494713855864e-23
chr1	234265650	234268150	1	Zm00001d032683	chr1	234268075	1.07351990118498e-23
chr3	115670150	115701950	1	Zm00001d041392	chr3	115688531	1.07621908480262e-23
chr1	158409550	158435550	0		chr1	158434668	1.12058817284206e-23
chr1	68394650	68501050	2	Zm00001d029380;Zm00001d029383	chr1	68396479	1.44475725076941e-23
chr3	215700450	215757050	0		chr3	215700665	1.5353944998486e-23
chr1	16965150	16973250	1	Zm00001d027895	chr1	16971493	1.54685310781217e-23
chr4	210526150	210596150	1	Zm00001d053048	chr4	210527567	1.5924572749012e-23
chr5	108284250	108286150	1	Zm00001d015693	chr5	108286099	1.75021000719098e-23
chr3	87236050	87439750	1	Zm00001d040977	chr3	87245165	1.87798978813869e-23
chr3	54718250	54782850	2	Zm00001d040624;Zm00001d040625	chr3	54718272	1.94767868741787e-23
chr7	122866550	123199150	3	Zm00001d020573;Zm00001d020574;Zm00001d020575	chr7	122867016	1.96512319582867e-23
chr5	105935650	105986550	0		chr5	105985579	2.19981729958673e-23
chr1	248432050	248442650	1	Zm00001d033044	chr1	248433108	2.24656107038501e-23
chr4	33123350	33163250	1	Zm00001d049522	chr4	33135468	2.28381860612577e-23
chr2	127097250	127183250	0		chr2	127138724	2.75325412566377e-23
chr2	126981450	126993250	1	Zm00001d004659	chr2	126992333	2.92905679639997e-23
chr6	30652050	30760150	2	Zm00001d035514;Zm00001d035515	chr6	30752646	3.10428358180329e-23
chr10	55543450	55604450	0		chr10	55545740	3.13307682495883e-23
chr3	22699450	22732350	0		chr3	22732104	3.48080024751194e-23
chr6	108219050	108255250	1	Zm00001d036982	chr6	108219447	3.64620654491456e-23
chr3	47375950	47421550	2	Zm00001d040506;Zm00001d040507	chr3	47375967	3.69962707323637e-23
chr2	147105850	147142650	0		chr2	147139987	3.70178448586419e-23
chr10	41084750	41084950	1	Zm00001d024066	chr10	41084819	4.14028479644919e-23
chr8	70662750	70663350	0		chr8	70662915	4.38736515638282e-23
chr3	134445250	134521750	1	Zm00001d041710	chr3	134445373	4.82503574992206e-23
chr10	104007750	104016150	1	Zm00001d025100	chr10	104012072	5.09835040524114e-23
