## Supplemental Table 2 for "Single-gene resolution of locally adaptive genetic variation in Mexican maize"

chrom	start	end	GeneCount	unlist(genhits)	CHR	BP	P
chr3	84272950	84443650	0		chr3	84443353	4.68968079327963e-07
chr3	82989850	83268650	2	Zm00001d040958;Zm00001d040959	chr3	83075005	6.02962035870214e-07
chr1	247791950	247826150	1	Zm00001d033030	chr1	247824732	6.04505106726066e-07
chr5	211454150	211550150	3	Zm00001d017988;Zm00001d017989;Zm00001d017990	chr5	211459240	7.24153181018189e-07
chr4	203404650	203505550	3	Zm00001d052885;Zm00001d052886;Zm00001d052888	chr4	203406378	8.01451121660254e-07
chr9	80356850	80366250	1	Zm00001d046323	chr9	80360358	1.0247175129851e-06
chr3	81214450	81252150	0		chr3	81251728	1.59974699957298e-06
chr7	110622250	110679150	2	Zm00001d020385;Zm00001d020386	chr7	110622559	4.2769740162431e-06
chr3	221170650	221177750	1	Zm00001d044175	chr3	221172301	4.3412492752838e-06
chr4	22936250	22989550	2	Zm00001d049253;Zm00001d049254	chr4	22949063	4.39033542724246e-06
chr3	220965850	221007850	2	Zm00001d044168;Zm00001d044169	chr3	220966167	5.85791148781699e-06
chr4	203330750	203398450	0		chr4	203363602	6.66062658938442e-06
chr3	83919550	84136750	0		chr3	84120723	7.4528005017399e-06
chr3	83512850	83605950	0		chr3	83605682	7.60330998908341e-06
chr5	200076650	200141150	1	Zm00001d017574	chr5	200140237	8.58198279971026e-06
chr3	83693150	83811950	0		chr3	83811872	1.08309983876403e-05
chr3	84472950	84506350	0		chr3	84486926	1.11168709053807e-05
chr10	30622050	30797750	1	Zm00001d023943	chr10	30797577	1.14540615339293e-05
chr3	86821950	86870450	0		chr3	86855324	1.22728427507326e-05
chr3	186197850	186205850	2	Zm00001d042997;Zm00001d042998	chr3	186202705	1.39293768013414e-05
chr9	80247050	80330250	0		chr9	80257872	1.6027779428984e-05
chr1	183268350	183305950	1	Zm00001d031241	chr1	183290720	1.75936513725694e-05
chr9	80330250	80356850	2	Zm00001d046322;Zm00001d046323	chr9	80351618	1.82480132697937e-05
chr3	144263150	144358150	1	Zm00001d041935	chr3	144357836	1.88628398894447e-05
chr2	80961750	81026050	0		chr2	81020908	1.91125980736362e-05
chr10	115434950	115516050	2	Zm00001d025358;Zm00001d025359	chr10	115506091	1.92614197174803e-05
chr3	193987550	193990550	1	Zm00001d043273	chr3	193987580	1.99674523666112e-05
chr1	150417750	150431850	0		chr1	150431281	2.0906281246614e-05
chr5	192698350	192705650	2	Zm00001d017323;Zm00001d017324	chr5	192699874	2.12648904033264e-05
chr3	52548350	52599350	0		chr3	52599246	2.13013158458467e-05
chr3	83605950	83693150	0		chr3	83693139	2.19135122476368e-05
chr5	188461450	188599850	3	Zm00001d017191;Zm00001d017192;Zm00001d017193	chr5	188595628	2.22638490235047e-05
chr2	121814950	121848550	0		chr2	121824576	2.29536970751331e-05
chr3	81877250	81996850	0		chr3	81880784	2.31081059448545e-05
chr5	104698050	104774050	1	Zm00001d015669	chr5	104743278	2.32299683659639e-05
chr9	73066550	73124550	1	Zm00001d046223	chr9	73067079	2.37748469065497e-05
chr9	23102550	23137750	1	Zm00001d045462	chr9	23109859	2.40616617116862e-05
chr3	81523950	81775950	1	Zm00001d040947	chr3	81769572	2.41695720612604e-05
chr3	8528250	8531950	1	Zm00001d039589	chr3	8530702	2.42063275732742e-05
chr9	73501050	73627750	2	Zm00001d046231;Zm00001d046232	chr9	73626665	2.42573937126692e-05
chr2	117225850	117281350	2	Zm00001d004545;Zm00001d004546	chr2	117281314	2.51243619658249e-05
chr3	81362050	81523950	1	Zm00001d040941	chr3	81372779	2.5172775002356e-05
chr3	183719050	183722650	1	Zm00001d042910	chr3	183720316	2.60875727509317e-05
chr3	193967150	193981850	1	Zm00001d043272	chr3	193968008	2.64133801477624e-05
chr3	52599350	52666850	1	Zm00001d040600	chr3	52649286	2.68114144572757e-05
chr5	217512250	217534850	2	Zm00001d018257;Zm00001d018258	chr5	217533645	3.34827215207236e-05
chr2	114815750	114846250	1	Zm00001d004491	chr2	114837573	3.39819766692387e-05
chr3	84136750	84272950	0		chr3	84187147	3.42044045611508e-05
chr10	64642950	64677250	1	Zm00001d024325	chr10	64670530	3.4250911258378e-05
chr9	73201850	73243250	0		chr9	73206041	3.51521253175514e-05
chr4	228359550	228393550	2	Zm00001d053376;Zm00001d053377	chr4	228376151	3.61741354870878e-05
chr3	78960150	79160550	1	Zm00001d040916	chr3	79160381	3.80947527454856e-05
chr5	107989750	108084350	0		chr5	108038769	3.93510689099496e-05
chr9	76868850	76919650	2	Zm00001d046253;Zm00001d046254	chr9	76890820	3.99169193603952e-05
chr3	81144950	81214450	1	Zm00001d040939	chr3	81214319	4.0029930573684e-05
chr1	52164150	52172950	2	Zm00001d028935;Zm00001d028936	chr1	52166897	4.04194243689827e-05
chr5	169050150	169093650	1	Zm00001d016596	chr5	169067025	4.17018165671687e-05
chr3	81775950	81849850	0		chr3	81846952	4.20336929955246e-05
chr1	28812450	28831050	1	Zm00001d028274	chr1	28826119	4.20982726251763e-05
chr3	139451050	139479750	1	Zm00001d041826	chr3	139452197	4.25619059216002e-05
chr1	67231150	67285650	1	Zm00001d029356	chr1	67231425	4.28733985527948e-05
chr7	10335750	10415750	4	Zm00001d018950;Zm00001d018951;Zm00001d018952;Zm00001d018953	chr7	10335940	4.51951616703332e-05
chr10	142378950	142404550	2	Zm00001d026267;Zm00001d026268	chr10	142379687	4.78744793736647e-05
chr9	982550	1008050	1	Zm00001d044744	chr9	1005626	4.90835630855765e-05
chr4	203705250	203792850	1	Zm00001d052892	chr4	203716164	4.9881933265067e-05
chr3	80468650	80623650	0		chr3	80623617	5.02646339461599e-05
chr5	192847350	192881750	1	Zm00001d017325	chr5	192849791	5.32430691188253e-05
chr3	178906850	178920850	0		chr3	178918411	5.34777377406465e-05
chr9	90218650	90369950	3	Zm00001d046444;Zm00001d046445;Zm00001d046447	chr9	90218831	5.59867627958484e-05
chr4	6135850	6164950	4	Zm00001d048833;Zm00001d048834;Zm00001d048835;Zm00001d048836	chr4	6149669	5.65361145142645e-05
chr5	136854850	136927050	1	Zm00001d015986	chr5	136880199	5.71393829505024e-05
chr3	173091550	173095750	1	Zm00001d042598	chr3	173093628	5.81091550431642e-05
chr9	138170750	138249350	1	Zm00001d047655	chr9	138173865	6.00360179143346e-05
chr2	80828450	80881250	2	Zm00001d004081;Zm00001d004083	chr2	80853456	6.17130056008904e-05
chr5	108253850	108272250	1	Zm00001d015692	chr5	108268659	6.25459520622691e-05
chr10	22240950	22277850	1	Zm00001d023802	chr10	22242897	6.25471353872342e-05
chr1	7845650	7879550	2	Zm00001d027539;Zm00001d027540	chr1	7879074	6.48243361752104e-05
chr9	76269650	76528550	2	Zm00001d046246;Zm00001d046247	chr9	76271588	6.61667068562002e-05
chr5	210561450	210578350	1	Zm00001d017946	chr5	210565346	6.62033141067285e-05
chr9	89931550	90063350	2	Zm00001d046441;Zm00001d046442	chr9	89993216	6.62375861406402e-05
chr1	248987350	249004750	1	Zm00001d033060	chr1	249004602	6.6260937399399e-05
chr3	130598850	130622350	1	Zm00001d041635	chr3	130622200	7.27094819634117e-05
chr3	14334350	14342650	1	Zm00001d039769	chr3	14339051	7.35169684192976e-05
chr5	168942050	168991350	1	Zm00001d016595	chr5	168991301	7.68642429234377e-05
chr3	31834750	31841150	1	Zm00001d040202	chr3	31837497	7.81875939392792e-05
chr4	203505550	203705250	3	Zm00001d052888;Zm00001d052889;Zm00001d052890	chr4	203698193	7.83074271053622e-05
chr5	187196350	187201650	1	Zm00001d017158	chr5	187201500	7.89119473289569e-05
chr4	202434350	202465350	3	Zm00001d052845;Zm00001d052847;Zm00001d052848	chr4	202446336	8.19413380740401e-05
chr4	100226550	100428750	1	Zm00001d050557	chr4	100410583	8.369783341058e-05
chr3	8526150	8528250	1	Zm00001d039589	chr3	8528125	8.47667425236145e-05
chr8	79990550	80063350	0		chr8	79991673	8.5045653722903e-05
chr9	108816050	108882050	2	Zm00001d046884;Zm00001d046887	chr9	108879717	8.83520748186805e-05
chr1	247404750	247431050	0		chr1	247429725	8.97138966670386e-05
chr6	139046250	139099950	1	Zm00001d037832	chr6	139093780	9.11726743130692e-05
chr5	107361050	107589250	1	Zm00001d015686	chr5	107545947	9.21269827825354e-05
chr3	82197750	82241850	0		chr3	82241758	9.22808939302404e-05
chr5	105454150	105589950	0		chr5	105552268	9.4575045854372e-05
chr5	187139950	187176550	1	Zm00001d017153	chr5	187153353	9.60441470584922e-05
chr1	283650750	283654350	2	Zm00001d034084;Zm00001d034085	chr1	283652622	9.9451244726045e-05
chr3	82570350	82716850	0		chr3	82570754	0.000101312919714524
chr1	286686050	286724550	1	Zm00001d034203	chr1	286690884	0.000103753701031963
chr10	98077350	98106650	1	Zm00001d024990	chr10	98101478	0.000106473962951053
chr3	214586050	214607750	0		chr3	214607299	0.0001109934927517
chr3	84443650	84472950	0		chr3	84444183	0.000113815725385924
chr1	149654650	149692150	1	Zm00001d030627	chr1	149691945	0.00011969254608165
chr4	68226150	68562950	5	Zm00001d050134;Zm00001d050136;Zm00001d050137;Zm00001d050138;Zm00001d050139	chr4	68245360	0.000119911140656556
chr7	152566750	152575350	1	Zm00001d021452	chr7	152572123	0.00011995299213688
chr5	108272250	108290650	2	Zm00001d015692;Zm00001d015693	chr5	108283425	0.000121181615376953
chr7	6076450	6119450	1	Zm00001d018816	chr7	6105406	0.000121316502247905
chr1	50450750	50515950	3	Zm00001d028905;Zm00001d028906;Zm00001d028907	chr1	50453546	0.000121366717263884
chr7	171012050	171051650	1	Zm00001d022139	chr7	171050001	0.000121994157464665
chr3	82070850	82197750	0		chr3	82103062	0.000124089577318078
chr9	25175650	25253750	2	Zm00001d045516;Zm00001d045517	chr9	25240914	0.000125235937238049
chr1	50025650	50032550	1	Zm00001d028896	chr1	50030957	0.000126299362373141
chr3	144479650	144493550	1	Zm00001d041938	chr3	144493164	0.000127646476702834
chr1	159433650	159577150	2	Zm00001d030782;Zm00001d030784	chr1	159434051	0.000128010682798605
chr1	203326050	203354850	1	Zm00001d031839	chr1	203353856	0.000130390117207129
chr3	235263450	235285750	1	Zm00001d044702	chr3	235285099	0.000133408746597407
chr3	2024550	2036450	0		chr3	2031252	0.000134649238423151
chr3	208800650	208805250	1	Zm00001d043740	chr3	208801427	0.000136838567662192
chr5	32979350	33004450	3	Zm00001d014113;Zm00001d014114;Zm00001d014115	chr5	33001000	0.000137033503759846
chr9	1666450	1713750	0		chr9	1713144	0.000137851196325105
chr7	146660850	146683950	3	Zm00001d021236;Zm00001d021237;Zm00001d021238	chr7	146662581	0.00013858074227405
chr9	152871150	152890850	2	Zm00001d048232;Zm00001d048233	chr9	152886453	0.00014130356406594
chr3	82321350	82404150	2	Zm00001d040952;Zm00001d040953	chr3	82338753	0.000145159847071217
chr2	141620350	141894350	1	Zm00001d004828	chr2	141621742	0.000146890374009942
chr3	139485650	139490150	2	Zm00001d041827;Zm00001d041829	chr3	139486655	0.000150192793215074
chr1	182939350	183079850	2	Zm00001d031232;Zm00001d031233	chr1	182944638	0.000150411489517262
chr5	108182850	108253850	0		chr5	108247797	0.000154940934416065
chr5	211408450	211417950	2	Zm00001d017986;Zm00001d017987	chr5	211412134	0.000154964448650761
chr5	137189250	137414450	1	Zm00001d015989	chr5	137224234	0.000155208541993596
chr7	17758450	17795850	2	Zm00001d019116;Zm00001d019117	chr7	17794059	0.000155470988646912
chr1	50157050	50157850	1	Zm00001d028900	chr1	50157300	0.000155475998582956
chr3	81252150	81362050	0		chr3	81252159	0.000156074297567574
chr7	164568650	164639150	3	Zm00001d021856;Zm00001d021857;Zm00001d021858	chr7	164638872	0.00015706411321673
chr3	83268650	83512850	1	Zm00001d040960	chr3	83498251	0.000159203892596464
chr3	81096250	81144950	0		chr3	81142041	0.000166187955399254
chr3	85290750	85322050	2	Zm00001d040965;Zm00001d040966	chr3	85294123	0.0001674604742146
chr3	80733850	80853250	2	Zm00001d040936;Zm00001d040937	chr3	80853024	0.000168001214416236
chr1	261455150	261539950	2	Zm00001d033390;Zm00001d033391	chr1	261539497	0.000173875172540325
chr4	203398450	203404650	0		chr4	203403112	0.000176466159289775
chr5	89318050	89377950	1	Zm00001d015421	chr5	89377760	0.000179404663247527
chr1	149518650	149606950	2	Zm00001d030624;Zm00001d030626	chr1	149522130	0.000179948100362212
chr3	186190650	186197850	2	Zm00001d042996;Zm00001d042997	chr3	186195386	0.000182172517475338
chr9	93175150	93277050	2	Zm00001d046510;Zm00001d046511	chr9	93177990	0.00018974789376184
chr9	19087950	19136350	4	Zm00001d045330;Zm00001d045331;Zm00001d045332;Zm00001d045334	chr9	19135571	0.000191405540697485
chr3	192963350	192964450	1	Zm00001d043243	chr3	192963860	0.000193383295221976
chr1	289129450	289147550	1	Zm00001d034319	chr1	289131384	0.000193643037232845
chr9	80731250	80828550	2	Zm00001d046331;Zm00001d046332	chr9	80796753	0.000193803949793386
chr1	288175950	288284250	8	Zm00001d034256;Zm00001d034257;Zm00001d034258;Zm00001d034259;Zm00001d034260;Zm00001d034262;Zm00001d034263;Zm00001d034264	chr1	288177646	0.000193972881092618
chr5	175322450	175349550	3	Zm00001d016766;Zm00001d016767;Zm00001d016768	chr5	175348318	0.000195627367120604
chr1	100455150	100567250	1	Zm00001d030024	chr1	100455201	0.000200317100462102
chr5	154575450	154646650	1	Zm00001d016262	chr5	154575693	0.000204471186052181
chr10	13618250	13672350	3	Zm00001d023648;Zm00001d023650;Zm00001d023651	chr10	13618709	0.000208770137084816
chr3	160386050	160391550	0		chr3	160388514	0.000211580400253576
chr1	270801050	270857250	1	Zm00001d033675	chr1	270844040	0.000211829372355212
chr3	82241850	82259550	0		chr3	82241904	0.000212950135497414
chr5	104833950	104913450	0		chr5	104847924	0.000216211948783967
chr3	188688650	188712050	2	Zm00001d043083;Zm00001d043084	chr3	188691064	0.000216371165075094
chr5	156564250	156576150	1	Zm00001d016308	chr5	156571701	0.00021756863649106
chr5	199669350	199690250	2	Zm00001d017563;Zm00001d017564	chr5	199685621	0.000227399019996671
chr4	241613150	241672850	3	Zm00001d053816;Zm00001d053817;Zm00001d053818	chr4	241627004	0.000227798488013741
chr3	81996850	82070850	0		chr3	82059365	0.000229998479622929
chr4	203243050	203330750	1	Zm00001d052883	chr4	203328886	0.000230028322241339
chr10	115547650	115610650	0		chr10	115548078	0.000231773896704338
chr2	121533650	121706950	3	Zm00001d004607;Zm00001d004610;Zm00001d004611	chr2	121700382	0.000237083032231289
chr3	76731450	76858650	0		chr3	76743002	0.000237488088390494
chr4	5235550	5285250	7	Zm00001d048767;Zm00001d048769;Zm00001d048770;Zm00001d048771;Zm00001d048772;Zm00001d048773;Zm00001d048774	chr4	5256008	0.000238849206019535
chr5	105843950	105966850	0		chr5	105848590	0.000240853076939953
chr7	170962250	170976350	2	Zm00001d022133;Zm00001d022134	chr7	170973672	0.000241744132631467
chr3	209237250	209241750	0		chr3	209238287	0.000243313088328068
chr3	141505250	141608150	0		chr3	141607905	0.000244286671741751
chr7	6339950	6405850	1	Zm00001d018819	chr7	6342322	0.000246623196099673
chr9	38976750	39032550	0		chr9	38991576	0.000246999326387883
chr5	19525950	19575950	1	Zm00001d013757	chr5	19529262	0.000247045363082817
chr7	161521550	161560150	1	Zm00001d021728	chr7	161521958	0.000247535656026403
chr5	169223150	169530550	0		chr5	169223673	0.000250246681319981
chr1	248432150	248440150	1	Zm00001d033044	chr1	248433108	0.000250473350873534
chr9	77263050	77371450	6	Zm00001d046263;Zm00001d046264;Zm00001d046267;Zm00001d046268;Zm00001d046270;Zm00001d046272	chr9	77264125	0.000250955124221213
chr5	111261850	111323250	0		chr5	111300051	0.000256432225872487
chr1	158394550	158440450	1	Zm00001d030760	chr1	158438874	0.00025682258835976
chr3	97056950	97285750	3	Zm00001d041095;Zm00001d041096;Zm00001d041098	chr3	97282436	0.000260270491586545
chr3	192889150	192922650	0		chr3	192908756	0.000260960217502644
chr1	8332550	8373350	5	Zm00001d027576;Zm00001d027577;Zm00001d027578;Zm00001d027580;Zm00001d027581	chr1	8372327	0.000263619973307874
chr9	130724050	130777850	2	Zm00001d047454;Zm00001d047455	chr9	130774406	0.000263663805554568
chr3	52666850	52712150	0		chr3	52678443	0.000264713475299781
chr4	67736650	68041150	3	Zm00001d050125;Zm00001d050129;Zm00001d050130	chr4	67742755	0.000268690141909232
chr8	87675750	87925250	1	Zm00001d009891	chr8	87693625	0.000271180585962358
chr3	82463050	82518450	0		chr3	82502117	0.000272432700853148
chr3	128522150	128579450	1	Zm00001d041589	chr3	128579242	0.000273535297926002
chr5	168898150	168942050	1	Zm00001d016593	chr5	168902160	0.000279131426117955
chr5	105224850	105271050	0		chr5	105234279	0.000283785823662592
chr5	49486850	49639250	0		chr5	49521284	0.000290595579387734
chr3	54949550	54988450	1	Zm00001d040627	chr3	54949989	0.000292590131687033
chr5	192067450	192173950	3	Zm00001d017300;Zm00001d017301;Zm00001d017302	chr5	192068020	0.000292863772009282
chr3	187678050	187681150	1	Zm00001d043058	chr3	187678963	0.000301507555750094
chr2	81841550	81888150	0		chr2	81886693	0.000302479481309547
chr4	116285650	116775550	7	Zm00001d050696;Zm00001d050697;Zm00001d050698;Zm00001d050700;Zm00001d050701;Zm00001d050702;Zm00001d050704	chr4	116657780	0.00030290290701747
chr5	56531050	56572850	1	Zm00001d014628	chr5	56552639	0.000308592182066874
chr4	239891350	239924350	3	Zm00001d053725;Zm00001d053726;Zm00001d053727	chr4	239915118	0.000308851268601762
chr7	117755950	117902050	1	Zm00001d020477	chr7	117757508	0.000309842454340458
chr3	30519450	30540550	1	Zm00001d040171	chr3	30519937	0.000312597528514061
chr4	207900550	207975650	1	Zm00001d052992	chr4	207920583	0.000315020270461487
chr3	77595050	77853050	1	Zm00001d040905	chr3	77804193	0.000317613868911019
chr3	193229650	193236950	1	Zm00001d043249	chr3	193233060	0.000318961491563336
chr3	123875950	124143550	2	Zm00001d041495;Zm00001d041496	chr3	124142123	0.000321063492666218
chr3	183273350	183390250	1	Zm00001d042899	chr3	183387810	0.000321677158572682
chr4	241009450	241190050	6	Zm00001d053785;Zm00001d053786;Zm00001d053788;Zm00001d053790;Zm00001d053791;Zm00001d053792	chr4	241060880	0.000326901392483049
chr2	45204150	45224050	1	Zm00001d003464	chr2	45216669	0.000329913675257254
chr5	203087850	203118850	0		chr5	203114653	0.000330431075580401
chr9	95965350	96007850	2	Zm00001d046560;Zm00001d046561	chr9	95973277	0.000336481796317417
chr5	137055550	137128150	1	Zm00001d015988	chr5	137087183	0.000338631592019819
chr6	139334950	139368650	1	Zm00001d037841	chr6	139349110	0.000338700468950886
chr1	183402650	183448250	0		chr1	183403236	0.000340807553224278
chr5	200613450	200652250	1	Zm00001d017582	chr5	200616300	0.000341914625040691
chr3	87111650	87210450	1	Zm00001d040975	chr3	87184590	0.0003499963934081
chr3	187941950	187957850	1	Zm00001d043063	chr3	187943442	0.000351195102832776
chr10	97205550	97249750	1	Zm00001d024966	chr10	97207742	0.000352097620962198
chr3	176822050	176829350	2	Zm00001d042684;Zm00001d042685	chr3	176824048	0.000352367916924327
chr4	15100150	15456650	3	Zm00001d049080;Zm00001d049081;Zm00001d049082	chr4	15447615	0.000354316238993088
chr5	5776050	5805950	2	Zm00001d013169;Zm00001d013170	chr5	5805194	0.000356670976850808
chr5	214943850	215033850	2	Zm00001d018130;Zm00001d018131	chr5	215033666	0.000359749206672786
chr1	280700950	280706050	1	Zm00001d034000	chr1	280702122	0.000362572347794726
chr1	148162750	148178050	1	Zm00001d030609	chr1	148168265	0.000364065748840356
chr5	107223850	107361050	0		chr5	107264868	0.000364126121327854
chr9	154982950	155108750	2	Zm00001d048360;Zm00001d048361	chr9	154983100	0.000364921988119533
chr9	148358350	148409650	2	Zm00001d048028;Zm00001d048029	chr9	148360542	0.000367125989382369
chr8	123186950	123213350	2	Zm00001d010659;Zm00001d010661	chr8	123212267	0.000371483769343803
chr4	162535050	162603550	1	Zm00001d051553	chr4	162537064	0.000376195135336699
chr1	236834950	236862850	1	Zm00001d032736	chr1	236836078	0.000377861859342242
chr3	199611650	199615850	1	Zm00001d043431	chr3	199612216	0.000378859128599047
chr5	105001050	105076550	1	Zm00001d015670	chr5	105053891	0.000379318562960684
chr1	270704350	270727850	1	Zm00001d033674	chr1	270704520	0.000379980247140376
chr1	48934250	48951350	2	Zm00001d028863;Zm00001d028865	chr1	48950730	0.000384512413536796
chr10	31515650	31670250	1	Zm00001d023955	chr10	31658966	0.000385263169404595
chr4	6033550	6069950	3	Zm00001d048825;Zm00001d048826;Zm00001d048829	chr4	6040680	0.000388277762326022
chr5	203303050	203321050	4	Zm00001d017657;Zm00001d017658;Zm00001d017659;Zm00001d017660	chr5	203307692	0.000392006586214362
chr3	78762250	78960150	0		chr3	78809496	0.000393243185560751
chr3	121944650	121951350	2	Zm00001d041465;Zm00001d041467	chr3	121949705	0.000404568125461453
chr1	186067750	186073850	1	Zm00001d031327	chr1	186069570	0.0004078969655803
chr1	269073750	269113950	1	Zm00001d033625	chr1	269113450	0.000414842295494959
chr9	89631550	89652350	2	Zm00001d046434;Zm00001d046436	chr9	89638705	0.000415609640294238
chr2	114928550	114965750	0		chr2	114957215	0.000416282580631452
chr10	126934550	126949650	1	Zm00001d025710	chr10	126945946	0.000416774019752929
chr5	42229850	42300750	0		chr5	42242468	0.000418224452950624
chr3	56380650	56430850	1	Zm00001d040652	chr3	56430145	0.000419269162999637
chr9	75455350	76070550	2	Zm00001d046241;Zm00001d046242	chr9	76070377	0.000420789310532798
chr1	224653050	224662950	1	Zm00001d032380	chr1	224660292	0.000421943260307683
chr5	105176950	105202350	0		chr5	105193234	0.000423061763385696
chr1	172957650	172967550	1	Zm00001d031005	chr1	172961727	0.000424742533878157
chr5	196968750	196998450	1	Zm00001d017473	chr5	196995571	0.000428643648770847
chr1	198199250	198268850	2	Zm00001d031673;Zm00001d031674	chr1	198260065	0.000428998128220464
chr1	304334150	304366450	1	Zm00001d034870	chr1	304365926	0.000429412640288953
chr9	80524250	80615550	1	Zm00001d046330	chr9	80615047	0.000430120536523939
chr1	9886150	9953150	0		chr1	9886271	0.000435146627938203
chr3	37406650	37410750	1	Zm00001d040311	chr3	37410732	0.000435375552751725
chr4	205412350	205511150	3	Zm00001d052936;Zm00001d052937;Zm00001d052938	chr4	205476799	0.000438457976890358
chr3	221071650	221170650	3	Zm00001d044172;Zm00001d044173;Zm00001d044175	chr3	221170116	0.000439322833080851
chr1	103637750	103744550	2	Zm00001d030074;Zm00001d030075	chr1	103638162	0.000439469306874869
chr5	108875350	108942150	1	Zm00001d015702	chr5	108902906	0.000440118746715104
chr5	171923650	171969050	0		chr5	171933080	0.000441352731219026
chr9	33451550	33697950	3	Zm00001d045690;Zm00001d045691;Zm00001d045692	chr9	33696175	0.000447703122545241
chr3	53224550	53250250	0		chr3	53249322	0.00044914626355901
chr9	92103650	92158050	1	Zm00001d046489	chr9	92155230	0.000450381821351711
chr7	150012850	150026150	1	Zm00001d021365	chr7	150022158	0.000451868108134934
chr5	7398250	7408250	1	Zm00001d013265	chr5	7403645	0.000457686731970745
chr3	134697350	134768650	1	Zm00001d041716	chr3	134766839	0.00045801901569558
chr7	7843750	7855650	3	Zm00001d018867;Zm00001d018868;Zm00001d018869	chr7	7851485	0.000459557834060292
chr9	28131350	28439550	1	Zm00001d045603	chr9	28133159	0.000460501854698541
chr2	107924650	107999350	1	Zm00001d004387	chr2	107997823	0.000462356730294051
chr3	188682850	188688650	3	Zm00001d043081;Zm00001d043082;Zm00001d043083	chr3	188687229	0.00046318546759203
chr1	236901250	236933250	3	Zm00001d032737;Zm00001d032738;Zm00001d032739	chr1	236901835	0.00046481282124177
chr3	85322050	85371350	0		chr3	85324784	0.000468148432633282
chr1	172650250	172714850	1	Zm00001d030998	chr1	172712242	0.00047103221877617
chr3	131485850	131548150	1	Zm00001d041647	chr3	131547394	0.000473473059951126
chr5	109702450	109793650	1	Zm00001d015705	chr5	109793423	0.000478123007202598
chr3	79957350	80202650	1	Zm00001d040930	chr3	79995255	0.000481704715004169
chr10	64014450	64073350	1	Zm00001d024317	chr10	64015745	0.000485055774096386
chr3	175975650	176035850	1	Zm00001d042667	chr3	176035749	0.00048615697718101
chr9	35102150	35160650	2	Zm00001d045722;Zm00001d045723	chr9	35109277	0.000489194504349451
chr3	144358150	144442450	1	Zm00001d041935	chr3	144358452	0.000492901317800461
chr5	107903050	107989750	0		chr5	107957173	0.000497499247156031
chr5	202865350	202883150	2	Zm00001d017641;Zm00001d017642	chr5	202866838	0.000497894586049716
chr5	95090950	95145850	0		chr5	95098257	0.000498380488938818
chr1	83545250	83547450	1	Zm00001d029711	chr1	83547214	0.000498418487086111
chr3	54367350	54368350	1	Zm00001d040622	chr3	54368346	0.000500000021912519
chr5	109606650	109656850	0		chr5	109614385	0.000500490883105533
chr1	28170250	28205350	1	Zm00001d028260	chr1	28171454	0.000502968896462525
chr3	80853250	80942250	1	Zm00001d040937	chr3	80876664	0.000503909610024195
chr3	79455250	79748250	2	Zm00001d040924;Zm00001d040925	chr3	79695741	0.000504895864338848
chr4	78461450	78708250	1	Zm00001d050284	chr4	78468378	0.000505813817052593
chr5	212112950	212198250	1	Zm00001d018014	chr5	212197314	0.000512506136853911
chr5	207694550	207745850	2	Zm00001d017820;Zm00001d017821	chr5	207736232	0.000518768168289048
chr3	157666850	157729550	1	Zm00001d042259	chr3	157666910	0.000521733792490527
chr3	194095950	194102350	1	Zm00001d043275	chr3	194096225	0.000522048187398916
chr5	24844950	24859250	1	Zm00001d013920	chr5	24853666	0.000526475454769545
chr9	150909250	150975150	2	Zm00001d048149;Zm00001d048150	chr9	150910305	0.000527752073203865
chr1	50159050	50191750	1	Zm00001d028901	chr1	50162686	0.000529201971739053
chr1	91067050	91139950	1	Zm00001d029868	chr1	91139627	0.00053004816319102
chr5	33463150	33545850	1	Zm00001d014129	chr5	33512359	0.000531904617777543
chr1	148178150	148185150	1	Zm00001d030609	chr1	148179144	0.000532187330659479
chr3	185754550	186014950	6	Zm00001d042980;Zm00001d042982;Zm00001d042983;Zm00001d042985;Zm00001d042988;Zm00001d042989	chr3	186014865	0.000536531824610863
chr1	51754350	51760150	1	Zm00001d028926	chr1	51758162	0.000537630290124536
chr9	38915850	38976750	1	Zm00001d045784	chr9	38916294	0.000540090241318938
chr9	90601450	90642850	1	Zm00001d046454	chr9	90622486	0.000542612329168246
chr3	201737550	201756750	1	Zm00001d043494	chr3	201751696	0.000543410176574286
chr2	165393150	165408850	2	Zm00001d005240;Zm00001d005241	chr2	165407826	0.000544368157937424
chr1	67118250	67179550	0		chr1	67121186	0.000546170956450182
chr7	4708550	4768450	2	Zm00001d018769;Zm00001d018770	chr7	4766806	0.000546945319598752
chr4	112658150	112896150	2	Zm00001d050658;Zm00001d050660	chr4	112870576	0.000552245399634842
chr9	46852950	46893950	0		chr9	46871466	0.000556013392846613
chr10	57240850	57649550	1	Zm00001d024220	chr10	57648980	0.000562333005981088
chr4	6177450	6222050	2	Zm00001d048839;Zm00001d048840	chr4	6177933	0.000565399005159156
chr3	156423150	156512350	1	Zm00001d042216	chr3	156423176	0.000566140917197292
chr3	193875650	193920850	1	Zm00001d043270	chr3	193918505	0.000567036106303658
chr1	233881650	233907750	3	Zm00001d032677;Zm00001d032678;Zm00001d032679	chr1	233906408	0.000567345386665271
chr3	106966550	107030450	0		chr3	107030209	0.000567924563398591
chr10	130728250	130741150	1	Zm00001d025823	chr10	130739137	0.00057110833090751
chr3	12763450	12780450	2	Zm00001d039711;Zm00001d039712	chr3	12763520	0.000572583501763245
chr3	200447150	200451950	2	Zm00001d043451;Zm00001d043452	chr3	200450402	0.000577331734612318
chr5	104508750	104612550	0		chr5	104529882	0.000577457499353322
chr9	35425350	35521350	0		chr9	35487804	0.000578095504317335
chr2	147141850	147166150	0		chr2	147153215	0.000582591610961934
chr7	103977050	104008850	1	Zm00001d020280	chr7	103977852	0.0005864563405713
chr1	172838650	172901150	3	Zm00001d031002;Zm00001d031003;Zm00001d031004	chr1	172839045	0.000586679789218838
chr3	160560350	160564550	1	Zm00001d042314	chr3	160563414	0.000587207987258731
chr3	227285250	227288950	0		chr3	227286539	0.000588219125805719
chr7	34350150	34380850	2	Zm00001d019450;Zm00001d019451	chr7	34350434	0.000591324773948222
chr3	82716850	82989850	0		chr3	82745703	0.000593922608596348
chr4	206118550	206271250	2	Zm00001d052953;Zm00001d052955	chr4	206260419	0.000596633887822225
chr9	12414250	12436750	1	Zm00001d045097	chr9	12433325	0.000600402887293918
chr4	17388150	17467150	0		chr4	17453733	0.000602262525765129
chr3	134445150	134515750	1	Zm00001d041710	chr3	134445298	0.000606099464115669
chr5	109857050	110250450	4	Zm00001d015706;Zm00001d015707;Zm00001d015709;Zm00001d015711	chr5	109861916	0.00060740481013691
chr5	184657950	184703350	2	Zm00001d017079;Zm00001d017081	chr5	184703170	0.000607838371972654
chr5	79814150	79865050	1	Zm00001d015215	chr5	79823993	0.000612987924354534
chr3	187826150	187829150	1	Zm00001d043059	chr3	187828579	0.000613488629331283
chr3	82404150	82463050	1	Zm00001d040954	chr3	82453605	0.000619412535889851
chr3	82259550	82321350	0		chr3	82270474	0.000620521882891483
chr3	213855950	213875750	0		chr3	213874727	0.000621434222054929
chr4	234339050	234358250	1	Zm00001d053563	chr4	234358075	0.000629646784501042
chr5	201856150	201899550	1	Zm00001d017618	chr5	201876508	0.000630959345357744
chr3	83811950	83919550	0		chr3	83811965	0.000634265364725551
chr1	43914050	44005650	1	Zm00001d028712	chr1	43914324	0.000635753734123723
chr7	59214650	59240850	0		chr7	59239238	0.000639904538420107
chr5	36526850	36556450	2	Zm00001d014204;Zm00001d014205	chr5	36530767	0.000640533261768848
chr9	74960150	75455350	0		chr9	74989906	0.000641224421847433
chr5	108659950	108780950	2	Zm00001d015697;Zm00001d015698	chr5	108752300	0.000643093762341107
chr9	138373150	138398950	0		chr9	138388197	0.000643408550615604
chr3	182895850	182902450	1	Zm00001d042886	chr3	182900067	0.000657159704580847
chr5	105707650	105787350	0		chr5	105771261	0.000662611236010091
chr1	182738950	182803050	1	Zm00001d031229	chr1	182802833	0.000663172937662649
chr1	50865050	50881150	0		chr1	50865659	0.000668250828829967
chr5	168991350	169050150	1	Zm00001d016595	chr5	168997732	0.000672229792038382
chr9	20223950	20250750	4	Zm00001d045382;Zm00001d045383;Zm00001d045384;Zm00001d045385	chr9	20249915	0.000680721183139379
chr5	35767650	35786850	2	Zm00001d014191;Zm00001d014192	chr5	35771308	0.000681960121661279
chr1	292920450	292926250	0		chr1	292924752	0.000684129506631065
chr5	138073450	138122450	2	Zm00001d015995;Zm00001d015997	chr5	138119121	0.000694675157435503
chr5	165763950	165785250	1	Zm00001d016516	chr5	165775418	0.000697811724664782
chr3	126111350	126127650	0		chr3	126127221	0.000698597430781553
chr2	81700150	81777450	1	Zm00001d004090	chr2	81701582	0.000701882541203537
chr2	18153850	18154350	0		chr2	18154307	0.000703434000748156
chr2	189134750	189185350	0		chr2	189181860	0.000707171001655989
chr3	1956650	1960850	2	Zm00001d039327;Zm00001d039328	chr3	1958648	0.000709950253256112
chr3	11444250	11447050	1	Zm00001d039668	chr3	11445712	0.00071223724716726
chr5	200878650	201047550	2	Zm00001d017592;Zm00001d017593	chr5	200881781	0.000715798500901403
chr5	4407750	4421650	1	Zm00001d013078	chr5	4414730	0.000717382785938801
chr3	79355350	79384250	0		chr3	79377540	0.0007174055906067
chr3	98495150	98670450	0		chr3	98496660	0.000721025648361385
chr1	50202250	50210350	1	Zm00001d028902	chr1	50205243	0.000727134439472725
chr9	122052050	122118650	1	Zm00001d047209	chr9	122117434	0.000732160622221135
chr4	1053050	1126650	4	Zm00001d048603;Zm00001d048604;Zm00001d048605;Zm00001d048606	chr4	1056198	0.00073275139523105
chr9	30995750	31060050	0		chr9	31054368	0.000735130049726356
chr1	51465350	51475550	1	Zm00001d028919	chr1	51467151	0.000735625177445349
chr3	208812150	208827550	1	Zm00001d043741	chr3	208812746	0.000738376240369804
chr1	105550550	105584650	1	Zm00001d030098	chr1	105552636	0.000744509307586241
chr3	10363150	10368950	2	Zm00001d039648;Zm00001d039649	chr3	10363268	0.000749673695214208
chr1	3958650	3965950	1	Zm00001d027373	chr1	3960520	0.000750572263135448
chr8	83223750	83261250	0		chr8	83224218	0.000751548998043597
chr1	5485350	5517050	3	Zm00001d027445;Zm00001d027446;Zm00001d027447	chr1	5516261	0.000761158947986976
chr4	243703350	243771350	5	Zm00001d053927;Zm00001d053928;Zm00001d053930;Zm00001d053931;Zm00001d053932	chr4	243768610	0.000761250507484609
chr9	80615550	80615950	1	Zm00001d046330	chr9	80615642	0.000767257077982012
chr5	91312850	91314950	1	Zm00001d015457	chr5	91313863	0.000768009951666849
chr7	170906450	170935250	2	Zm00001d022130;Zm00001d022131	chr7	170932575	0.000769207681920008
chr7	125988850	126064050	0		chr7	125992579	0.000769997989369621
chr5	201219350	201319650	3	Zm00001d017597;Zm00001d017598;Zm00001d017601	chr5	201318778	0.000777677956281077
chr6	39235150	39504450	1	Zm00001d035656	chr6	39235350	0.000788882084462158
chr3	134515750	134552950	1	Zm00001d041711	chr3	134550087	0.000790933413820551
chr10	99820250	99892250	1	Zm00001d025016	chr10	99821698	0.000791206882229845
chr3	188974150	188996750	2	Zm00001d043090;Zm00001d043091	chr3	188975307	0.000792452151215658
chr9	120879850	120926350	1	Zm00001d047170	chr9	120886302	0.000792702384539122
chr7	181608250	181639350	1	Zm00001d022626	chr7	181610842	0.000795753026592588
chr9	142827050	142885150	2	Zm00001d047835;Zm00001d047837	chr9	142883200	0.000801306624339419
chr3	3994050	4036250	1	Zm00001d039429	chr3	4033074	0.000801774091471375
chr1	223396350	223443050	1	Zm00001d032350	chr1	223440974	0.00080215107512305
chr1	291478950	291488550	1	Zm00001d034383	chr1	291480845	0.000803908536042685
chr5	92116450	92261150	1	Zm00001d015474	chr5	92118366	0.000809569181814528
chr6	90964350	90981850	2	Zm00001d036514;Zm00001d036515	chr6	90967746	0.000810338100892043
chr3	135631450	135641850	2	Zm00001d041741;Zm00001d041742	chr3	135631928	0.000812888118267519
chr3	161939450	161991750	1	Zm00001d042337	chr3	161939654	0.000817511087767717
chr5	110250450	110278550	0		chr5	110271612	0.000818453278952201
chr10	9342050	9363250	2	Zm00001d023537;Zm00001d023538	chr10	9348555	0.000819925277270589
chr3	139352550	139373550	2	Zm00001d041823;Zm00001d041824	chr3	139353966	0.000822018549909279
chr7	171919650	171960650	0		chr7	171920159	0.000823978766684645
chr5	109263850	109312050	2	Zm00001d015703;Zm00001d015704	chr5	109303954	0.000826853777739693
chr4	218342350	218458850	2	Zm00001d053179;Zm00001d053180	chr4	218425379	0.000828586420297787
chr9	87226350	87281450	1	Zm00001d046399	chr9	87279102	0.000828591510139227
chr3	122369250	122371750	1	Zm00001d041472	chr3	122371283	0.000831829784833899
chr9	28458750	28487250	1	Zm00001d045604	chr9	28481307	0.000834167975155106
chr3	7736250	7802650	3	Zm00001d039542;Zm00001d039544;Zm00001d039545	chr3	7736885	0.000839006924952823
chr1	211803450	211879950	0		chr1	211803506	0.000843435197586806
chr3	192922650	192963050	1	Zm00001d043243	chr3	192962854	0.000861288140982435
chr3	85371350	85687050	1	Zm00001d040968	chr3	85372929	0.000861442679311778
chr7	135142850	135154850	1	Zm00001d020871	chr7	135143328	0.000864200004612609
chr3	217655850	217679350	1	Zm00001d044044	chr3	217679306	0.000865006447437101
chr1	172456950	172531050	1	Zm00001d030995	chr1	172457060	0.000865958536080324
chr4	234802450	234919950	3	Zm00001d053569;Zm00001d053571;Zm00001d053572	chr4	234847051	0.0008677579248295
chr3	77422050	77595050	0		chr3	77512524	0.000871510555662029
chr4	243771350	243897950	7	Zm00001d053933;Zm00001d053934;Zm00001d053935;Zm00001d053936;Zm00001d053938;Zm00001d053939;Zm00001d053940	chr4	243891068	0.00087631563964323
chr7	152408850	152433350	0		chr7	152428820	0.000877147504249462
chr1	220096750	220124250	1	Zm00001d032280	chr1	220121620	0.000879123829842411
chr3	221400750	221412450	1	Zm00001d044186	chr3	221406059	0.00088116230628215
chr4	5128750	5173350	2	Zm00001d048763;Zm00001d048764	chr4	5146665	0.000886875596460402
chr1	85237950	85284950	0		chr1	85244798	0.000888963130206002
chr7	105044450	105070050	1	Zm00001d020306	chr7	105045179	0.000892482825428361
chr5	188759050	188786750	0		chr5	188785885	0.000892950313717863
chr1	71849950	71978150	0		chr1	71975754	0.000895956772238486
chr2	212372650	212407750	1	Zm00001d006607	chr2	212389392	0.000897279892268887
chr9	48123350	48270950	2	Zm00001d045940;Zm00001d045941	chr9	48270668	0.000900085395779276
chr9	89565450	89614450	1	Zm00001d046432	chr9	89613859	0.000911658367404526
chr2	123503750	124018550	1	Zm00001d004630	chr2	124004730	0.000923631018994577
chr3	54769150	54922650	1	Zm00001d040625	chr3	54919938	0.000929394308186755
chr5	143269450	143356250	2	Zm00001d016079;Zm00001d016080	chr5	143350223	0.000934956606205904
chr3	54922650	54949550	1	Zm00001d040627	chr3	54946439	0.000937268582353676
chr3	203807050	203825750	1	Zm00001d043560	chr3	203822068	0.000943651964735053
chr3	210063750	210071250	1	Zm00001d043782	chr3	210070024	0.000943686109719248
chr1	166938450	167093750	2	Zm00001d030915;Zm00001d030916	chr1	167091207	0.000950398462560789
chr1	186054950	186062450	1	Zm00001d031326	chr1	186060941	0.000953183904960159
chr4	112322050	112658150	2	Zm00001d050655;Zm00001d050656	chr4	112600193	0.000953960438689613
chr3	14421250	14475050	2	Zm00001d039771;Zm00001d039772	chr3	14470791	0.000954092424845653
chr10	93765150	93871450	1	Zm00001d024902	chr10	93871060	0.000954863929481132
chr3	186919250	186923650	1	Zm00001d043026	chr3	186921935	0.000956433975926992
chr7	174692450	174705250	2	Zm00001d022294;Zm00001d022295	chr7	174697052	0.00096575971603304
chr5	168843650	168898150	0		chr5	168896672	0.000967521869605184
chr1	247736250	247750150	1	Zm00001d033028	chr1	247738497	0.000968743511843063
chr7	58095650	58134650	0		chr7	58116676	0.000969882670126513
chr5	193512150	193544550	2	Zm00001d017354;Zm00001d017357	chr5	193517126	0.000972329615956203
chr5	111777450	111899950	1	Zm00001d015718	chr5	111779066	0.000973349799345552
chr4	235521650	235609050	1	Zm00001d053589	chr4	235589439	0.000974372070074992
chr3	174874350	174939050	1	Zm00001d042639	chr3	174882385	0.000974864566309822
chr7	85616050	85627250	1	Zm00001d020014	chr7	85617761	0.000985145879626719
chr9	14627250	14713550	2	Zm00001d045159;Zm00001d045160	chr9	14629053	0.000987497442397494
chr1	285011150	285017550	0		chr1	285012185	0.000992112222733411
chr1	149003550	149128050	1	Zm00001d030621	chr1	149039220	0.000992683041499962
chr5	197597150	197615650	1	Zm00001d017497	chr5	197609520	0.00100137742848835
chr9	101912350	101931950	1	Zm00001d046676	chr9	101916792	0.00100692057531147
chr9	132382850	132468450	0		chr9	132383638	0.00100767852947628
chr1	72486550	72492750	0		chr1	72491044	0.00100776835604777
chr5	130851250	130950250	1	Zm00001d015914	chr5	130950230	0.00101709802143705
chr3	197964350	197989150	0		chr3	197973890	0.00101817419365359
chr1	305008450	305018450	2	Zm00001d034896;Zm00001d034897	chr1	305015023	0.00101953752022257
chr3	211318350	211385550	1	Zm00001d043837	chr3	211321489	0.00102041520942745
chr1	224784250	224851550	1	Zm00001d032384	chr1	224850027	0.00102279635422617
chr1	47639450	47714150	2	Zm00001d028822;Zm00001d028823	chr1	47639631	0.00102926427251693
chr3	193197350	193229650	1	Zm00001d043248	chr3	193226869	0.00103404625250697
chr3	201678950	201688550	3	Zm00001d043490;Zm00001d043491;Zm00001d043492	chr3	201688542	0.00103920179986104
chr2	230461550	230472850	1	Zm00001d007388	chr2	230469612	0.00104339736495486
chr1	254396850	254402150	1	Zm00001d033214	chr1	254400810	0.00104445056155651
chr7	161897850	161905650	1	Zm00001d021739	chr7	161898996	0.00104899040317778
chr4	134838750	134978050	0		chr4	134885027	0.00105078217726923
chr2	33777350	33779150	2	Zm00001d003148;Zm00001d003149	chr2	33778129	0.00105595971160043
chr5	168789150	168843650	1	Zm00001d016591	chr5	168790941	0.00105706269950006
chr6	168022950	168037050	2	Zm00001d038973;Zm00001d038974	chr6	168023383	0.00106436150496629
