## Supplemental Table 3 for "Single-gene resolution of locally adaptive genetic variation in Mexican maize"

chrom	start	end	GeneCount	unlist(genhits)	CHR	BP	P
chr9	8956450	8984350	1	Zm00001d044975	chr9	8984100	2.98542847024474e-20
chr3	185785950	186014950	4	Zm00001d042983;Zm00001d042985;Zm00001d042988;Zm00001d042989	chr3	186014865	1.65760352371002e-15
chr10	64635250	64671450	1	Zm00001d024325	chr10	64670540	1.9941263307054e-15
chr10	115501250	115519550	2	Zm00001d025358;Zm00001d025359	chr10	115506091	2.27223887413807e-15
chr10	64684550	64759050	1	Zm00001d024325	chr10	64684553	5.60603533568839e-15
chr10	64026150	64075250	0		chr10	64075220	1.30047050990657e-14
chr9	50994950	51010850	1	Zm00001d045972	chr9	50999166	2.44248726492026e-14
chr10	64671450	64684550	1	Zm00001d024325	chr10	64684339	3.12805061893166e-14
chr7	122865450	123199650	3	Zm00001d020573;Zm00001d020574;Zm00001d020575	chr7	122866738	5.82021968853268e-14
chr6	58233750	58236750	2	Zm00001d035875;Zm00001d035876	chr6	58234398	7.65224473917423e-14
chr10	150329650	150357650	2	Zm00001d026700;Zm00001d026701	chr10	150356997	1.71782964224203e-13
chr1	50776850	50804150	1	Zm00001d028910	chr1	50778433	2.27608349501528e-13
chr10	94433150	94676050	4	Zm00001d024909;Zm00001d024910;Zm00001d024912;Zm00001d024913	chr10	94433309	3.67369394042523e-13
chr10	63806750	63857550	0		chr10	63856404	4.57143364102371e-13
chr10	64155550	64190050	1	Zm00001d024318	chr10	64155735	5.18245084840427e-13
chr10	63977050	64026150	1	Zm00001d024317	chr10	64015745	5.59558375852274e-13
chr10	150251950	150329650	2	Zm00001d026697;Zm00001d026698	chr10	150317783	5.92700556381205e-13
chr5	199055150	199056550	0		chr5	199055176	5.96908005234679e-13
chr9	51289550	51348950	0		chr9	51291343	6.34597391592815e-13
chr9	51062550	51115050	1	Zm00001d045974	chr9	51114230	6.80635944503051e-13
chr6	48846950	48947950	0		chr6	48924773	7.0489797509531e-13
chr5	111771650	111779150	0		chr5	111778825	1.07780079512282e-12
chr1	68248350	68348650	1	Zm00001d029378	chr1	68248886	1.42527416709739e-12
chr5	107852050	107957250	1	Zm00001d015690	chr5	107957173	1.78590125985422e-12
chr3	188974250	188997050	2	Zm00001d043090;Zm00001d043091	chr3	188975307	2.41077319334142e-12
chr5	107957250	108038850	0		chr5	108038709	2.45596998883285e-12
chr5	89974850	90052850	0		chr5	90052775	2.75585403829942e-12
chr10	64611150	64617150	1	Zm00001d024323	chr10	64613318	2.84501682575203e-12
chr5	199056550	199058050	1	Zm00001d017539	chr5	199057194	4.60581265892175e-12
chr9	50691350	50807350	1	Zm00001d045968	chr9	50712691	4.90013932029724e-12
chr5	108173250	108248250	0		chr5	108247696	5.35552435108403e-12
chr5	89375850	89378750	1	Zm00001d015421	chr5	89376067	6.07877578421142e-12
chr5	108275550	108284050	2	Zm00001d015692;Zm00001d015693	chr5	108275979	7.63090848011404e-12
chr5	104836850	104907150	0		chr5	104847918	8.0439503089452e-12
chr5	172424650	172465650	1	Zm00001d016684	chr5	172430008	1.08309288240003e-11
chr1	50520950	50521650	1	Zm00001d028907	chr1	50521139	1.38142738358005e-11
chr5	65192550	65196850	1	Zm00001d014844	chr5	65193723	1.62289317970987e-11
chr6	48489450	48490950	1	Zm00001d035783	chr6	48490129	1.72361405832431e-11
chr5	89378750	89385250	2	Zm00001d015421;Zm00001d015423	chr5	89379559	1.77292321041766e-11
chr10	150757550	150828750	1	Zm00001d026711	chr10	150827693	1.93385598341423e-11
chr3	186014950	186056150	2	Zm00001d042989;Zm00001d042993	chr3	186014961	2.31184169747497e-11
chr5	1583450	1586150	1	Zm00001d012883	chr5	1584280	2.39126525960435e-11
chr1	149678750	149689550	1	Zm00001d030627	chr1	149688656	3.09577974705967e-11
chr8	70195350	70198850	1	Zm00001d009562	chr8	70196230	3.46810966748422e-11
chr5	89584950	89614450	1	Zm00001d015427	chr5	89586148	4.06733674793679e-11
chr6	47218050	47325150	1	Zm00001d035773	chr6	47324979	5.30575091237339e-11
chr1	50863150	50869250	1	Zm00001d028912	chr1	50863863	5.77574440419457e-11
chr6	49028950	49098750	0		chr6	49029086	5.9109415051169e-11
chr9	52635150	52745150	0		chr9	52742695	6.31539481829289e-11
chr5	108261750	108269550	1	Zm00001d015692	chr5	108268511	6.82270466780762e-11
chr1	172600050	172676350	1	Zm00001d030997	chr1	172611112	7.64481042047576e-11
chr6	49164650	49173650	0		chr6	49173481	8.21387250812726e-11
chr6	57994350	58229650	3	Zm00001d035873;Zm00001d035874;Zm00001d035875	chr6	58229097	8.25137458316198e-11
chr9	49695150	49744250	1	Zm00001d045956	chr9	49741108	8.75310934740701e-11
chr3	161939350	162003950	1	Zm00001d042337	chr3	161939534	9.06375007528385e-11
chr6	46130350	46160050	1	Zm00001d035761	chr6	46130815	1.25722229345205e-10
chr4	40291550	40292250	1	Zm00001d049688	chr4	40291734	1.5425439178276e-10
chr3	193769150	193802950	1	Zm00001d043266	chr3	193802188	1.56173725071125e-10
chr1	50028650	50032550	1	Zm00001d028896	chr1	50030957	1.70258790386037e-10
chr7	159934550	159948350	1	Zm00001d021682	chr7	159937513	1.70481033190129e-10
chr5	104743250	104789850	1	Zm00001d015669	chr5	104743278	2.00762352824463e-10
chr3	84465350	84487550	0		chr3	84486973	2.03980348665412e-10
chr7	122734850	122792550	1	Zm00001d020571	chr7	122737991	2.3882969562951e-10
chr9	52309950	52566450	0		chr9	52419133	2.73667875705292e-10
chr3	198003950	198027850	1	Zm00001d043373	chr3	198022911	2.90292261453175e-10
chr9	110914250	110938050	0		chr9	110937322	2.94420701234017e-10
chr10	150148950	150182750	1	Zm00001d026696	chr10	150180204	2.96510373697889e-10
chr7	161992150	162029550	2	Zm00001d021741;Zm00001d021742	chr7	161995137	3.10424678505349e-10
chr5	61077850	61094550	2	Zm00001d014732;Zm00001d014733	chr5	61080223	3.5087243808532e-10
chr5	105693650	105763950	0		chr5	105725348	3.53867082367016e-10
chr9	49644050	49660450	0		chr9	49659712	3.56339574853088e-10
chr10	115319650	115329850	0		chr10	115329819	3.58686109227443e-10
chr6	46914350	46918950	1	Zm00001d035772	chr6	46917959	3.66788559283142e-10
chr6	53614350	53709350	0		chr6	53681461	3.72323635752108e-10
chr5	108285850	108288950	1	Zm00001d015693	chr5	108286099	4.24856582704321e-10
chr6	58814950	58859050	2	Zm00001d035901;Zm00001d035902	chr6	58858966	4.40458030363569e-10
chr9	110808950	110883850	0		chr9	110882250	4.48268695909659e-10
chr9	111033850	111066450	2	Zm00001d046925;Zm00001d046926	chr9	111065701	4.73919236073258e-10
chr5	104212850	104257750	1	Zm00001d015665	chr5	104216290	4.92370411824014e-10
chr6	58396450	58472350	2	Zm00001d035886;Zm00001d035887	chr6	58472262	4.92409417773194e-10
chr9	109469850	109584050	3	Zm00001d046897;Zm00001d046898;Zm00001d046900	chr9	109491305	5.15796090622735e-10
chr6	57910850	57911050	1	Zm00001d035872	chr6	57910868	5.57730513632716e-10
chr6	46352750	46355650	2	Zm00001d035764;Zm00001d035765	chr6	46353977	6.93367530150594e-10
chr5	105425050	105552350	0		chr5	105552268	7.01583016597015e-10
chr4	6179450	6359650	11	Zm00001d048839;Zm00001d048840;Zm00001d048841;Zm00001d048842;Zm00001d048843;Zm00001d048847;Zm00001d048848;Zm00001d048849;Zm00001d048850;Zm00001d048851;Zm00001d048852	chr4	6233509	7.26876153252112e-10
chr5	89372050	89375850	0		chr5	89372860	7.35824167869506e-10
chr10	8365550	8366250	1	Zm00001d023514	chr10	8366200	7.51825494347468e-10
chr3	84028250	84162750	0		chr3	84120723	7.76530291737494e-10
chr5	89924050	89924750	1	Zm00001d015434	chr5	89924712	8.50071839519219e-10
chr2	81414650	81415250	1	Zm00001d004086	chr2	81415229	8.69459019874904e-10
chr5	104339150	104363350	0		chr5	104342802	8.84403880381513e-10
chr3	86821950	86886150	0		chr3	86855324	9.2713045884793e-10
chr9	80358450	80366850	1	Zm00001d046323	chr9	80360384	9.88638054733638e-10
chr10	95333050	95347450	0		chr10	95333055	1.11228181443615e-09
chr5	107587950	107631750	1	Zm00001d015686	chr5	107588341	1.11689574872701e-09
chr6	158757850	158802150	3	Zm00001d038502;Zm00001d038503;Zm00001d038504	chr6	158801942	1.14738085504748e-09
chr5	199538750	199545050	0		chr5	199545011	1.18359398447153e-09
chr9	109465850	109469850	1	Zm00001d046896	chr9	109468755	1.26162053553332e-09
chr5	105847650	105924550	0		chr5	105848615	1.31047215915778e-09
chr6	47328650	47340050	1	Zm00001d035773	chr6	47328959	1.33110781510162e-09
chr10	8714150	8717250	1	Zm00001d023523	chr10	8716412	1.34692461767606e-09
chr10	63874250	63923050	0		chr10	63877306	1.37435402727003e-09
chr3	193894850	193923550	1	Zm00001d043270	chr3	193918505	1.41725895248468e-09
chr4	43239850	43469550	3	Zm00001d049757;Zm00001d049759;Zm00001d049760	chr4	43398530	1.41878723365235e-09
chr9	110061350	110062350	1	Zm00001d046910	chr9	110061978	1.50888491272258e-09
chr3	189113050	189125950	1	Zm00001d043093	chr3	189120764	1.51340632554649e-09
chr9	51168450	51200150	1	Zm00001d045975	chr9	51170616	1.6468749979937e-09
chr1	28227650	28323050	1	Zm00001d028261	chr1	28228584	1.65082338215951e-09
chr1	50141250	50154450	2	Zm00001d028898;Zm00001d028899	chr1	50143437	1.71338672968007e-09
chr5	104690350	104743250	1	Zm00001d015669	chr5	104743206	1.77194335807849e-09
chr10	64190050	64267950	0		chr10	64200191	1.84056603314344e-09
chr5	90052850	90067750	1	Zm00001d015435	chr5	90052851	1.96245447552265e-09
chr10	95361250	95364450	1	Zm00001d024927	chr10	95364054	1.97563095496441e-09
chr6	47659950	47697650	0		chr6	47697432	2.00257061911385e-09
chr5	176116250	176118550	1	Zm00001d016794	chr5	176117424	2.07729406759111e-09
chr4	41009650	41115150	2	Zm00001d049709;Zm00001d049712	chr4	41059708	2.12226408299779e-09
chr6	49248950	49366950	1	Zm00001d035789	chr6	49362130	2.21951669180825e-09
chr9	110883850	110914250	1	Zm00001d046922	chr9	110886474	2.25829912271077e-09
chr5	104470250	104529950	0		chr5	104529882	2.30508817560757e-09
chr9	110062350	110085950	1	Zm00001d046910	chr9	110073933	2.31371701368249e-09
chr3	191758450	191788950	1	Zm00001d043207	chr3	191786507	2.413765685383e-09
chr3	7735850	7814950	5	Zm00001d039542;Zm00001d039544;Zm00001d039545;Zm00001d039546;Zm00001d039547	chr3	7736885	2.44687815998133e-09
chr5	105986550	106009050	0		chr5	105990203	2.65451931637865e-09
chr9	52797650	53053550	3	Zm00001d045988;Zm00001d045989;Zm00001d045991	chr9	52803519	2.75302851396979e-09
chr3	194065850	194067050	1	Zm00001d043274	chr3	194066945	2.78345229146993e-09
chr5	89924750	89924850	0		chr5	89924781	2.81861433147361e-09
chr3	162007650	162008750	1	Zm00001d042338	chr3	162008115	2.85886615612242e-09
chr10	94337650	94397750	0		chr10	94389854	2.90450310347708e-09
chr6	158821750	158888650	2	Zm00001d038506;Zm00001d038507	chr6	158828836	3.0163546841485e-09
chr8	161213250	161260450	3	Zm00001d011767;Zm00001d011768;Zm00001d011769	chr8	161259824	3.05453056981157e-09
chr9	130146850	130209550	1	Zm00001d047440	chr9	130209374	3.11062542263862e-09
chr6	57906850	57909950	1	Zm00001d035872	chr6	57908972	3.34032593757537e-09
chr9	51159150	51168450	1	Zm00001d045975	chr9	51160568	3.39190345039886e-09
chr6	52785350	52987450	2	Zm00001d035818;Zm00001d035819	chr6	52786027	3.403952009651e-09
chr10	87967750	87976050	1	Zm00001d024784	chr10	87974112	3.55276944294328e-09
chr9	51200150	51289550	0		chr9	51288009	3.61485487423409e-09
chr10	84400750	84434950	1	Zm00001d024708	chr10	84432681	3.61761615804792e-09
chr6	53786950	53843750	1	Zm00001d035829	chr6	53794971	3.70729337621808e-09
chr9	53067050	53122450	6	Zm00001d045993;Zm00001d045995;Zm00001d045996;Zm00001d045997;Zm00001d045998;Zm00001d045999	chr9	53068514	3.82931919590459e-09
chr9	51348950	51392750	1	Zm00001d045978	chr9	51392281	3.87744042891099e-09
chr3	82358750	82409250	1	Zm00001d040953	chr3	82390916	4.02633274610282e-09
chr5	109162050	109267250	1	Zm00001d015703	chr5	109267147	4.21198077092752e-09
chr1	15577950	15628450	1	Zm00001d027861	chr1	15582853	4.25331837430825e-09
chr9	52745150	52797650	1	Zm00001d045987	chr9	52746723	4.26662805483509e-09
chr5	104562050	104621950	0		chr5	104610872	4.39988430791827e-09
chr3	172646950	172676950	0		chr3	172647060	4.46619765475231e-09
chr5	105763950	105778650	0		chr5	105771261	5.2529185303472e-09
chr9	110309350	110361350	1	Zm00001d046915	chr9	110360959	5.28807532249726e-09
chr8	49702150	49762650	1	Zm00001d009270	chr8	49722227	5.29657229222737e-09
chr7	122830050	122843350	1	Zm00001d020572	chr7	122834873	5.36503955780999e-09
chr1	151274250	151309150	0		chr1	151303007	5.56926158044405e-09
chr7	36177650	36209050	1	Zm00001d019479	chr7	36178366	5.63596325707508e-09
chr5	107631750	107852050	3	Zm00001d015687;Zm00001d015689;Zm00001d015690	chr5	107851953	5.67236902495913e-09
chr3	192243850	192252350	1	Zm00001d043218	chr3	192250524	5.91522483913614e-09
chr3	48592950	48603750	2	Zm00001d040535;Zm00001d040536	chr3	48601830	5.96878887937478e-09
chr3	191575550	191576450	0		chr3	191575970	6.01480191486618e-09
chr9	9116850	9130050	0		chr9	9127987	6.02560276040035e-09
chr5	103264050	103369450	1	Zm00001d015654	chr5	103264127	6.89024846366665e-09
chr5	200709850	200713550	1	Zm00001d017584	chr5	200710006	7.28127195749601e-09
chr5	95169050	95183850	0		chr5	95181945	7.78597286733671e-09
chr10	8285350	8365550	2	Zm00001d023513;Zm00001d023514	chr10	8365396	7.84369187313546e-09
chr3	82318350	82358750	1	Zm00001d040952	chr3	82338753	8.29704856557552e-09
chr8	70775450	70855550	1	Zm00001d009568	chr8	70845672	8.34258068502114e-09
chr3	193802950	193816950	1	Zm00001d043266	chr3	193804061	8.53807875331045e-09
chr5	188826250	188869850	0		chr5	188869624	8.88789104562148e-09
chr3	81876850	81993750	0		chr3	81880784	9.14426856471372e-09
chr10	150497350	150559650	1	Zm00001d026706	chr10	150558799	9.720200805276e-09
chr3	193706250	193706450	0		chr3	193706396	9.82916500100791e-09
chr5	111757850	111771650	0		chr5	111770453	9.92985277697606e-09
chr10	150491950	150497350	3	Zm00001d026703;Zm00001d026704;Zm00001d026705	chr10	150492632	9.93210350109606e-09
chr6	58283150	58286550	0		chr6	58283561	9.99790548589112e-09
chr3	83305050	83512450	1	Zm00001d040960	chr3	83498251	1.00772001540877e-08
chr2	77935250	78078450	0		chr2	78045021	1.03268415377432e-08
chr8	70558350	70663350	1	Zm00001d009566	chr8	70658714	1.04083762906781e-08
chr3	220966950	221005350	1	Zm00001d044169	chr3	220967762	1.05178846809933e-08
chr4	31357150	31472250	4	Zm00001d049467;Zm00001d049469;Zm00001d049470;Zm00001d049471	chr4	31440552	1.13722386334274e-08
chr9	84833650	84922050	2	Zm00001d046371;Zm00001d046372	chr9	84919340	1.1474256056841e-08
chr10	8659750	8662650	2	Zm00001d023521;Zm00001d023522	chr10	8661612	1.18214194070823e-08
chr3	191530250	191574350	0		chr3	191574287	1.19118098340126e-08
chr2	20715450	20732750	3	Zm00001d002734;Zm00001d002735;Zm00001d002736	chr2	20731898	1.22154391997925e-08
chr5	198083550	198244750	2	Zm00001d017512;Zm00001d017513	chr5	198244584	1.22944087941459e-08
chr3	54922250	54949850	1	Zm00001d040627	chr3	54949681	1.24887831617703e-08
chr8	121010450	121036050	2	Zm00001d010585;Zm00001d010586	chr8	121035141	1.27718125518143e-08
chr5	109463150	109481250	0		chr5	109463539	1.28544960594218e-08
chr7	22918450	22981450	0		chr7	22918458	1.33604075027213e-08
chr5	104317950	104339150	0		chr5	104319485	1.35264000603482e-08
chr3	193688250	193692250	2	Zm00001d043261;Zm00001d043262	chr3	193690522	1.44110401000095e-08
chr3	124229450	124370050	2	Zm00001d041497;Zm00001d041498	chr3	124369791	1.53919060111479e-08
chr6	146732150	146738550	1	Zm00001d038065	chr6	146732226	1.56751151412825e-08
chr5	200705850	200709850	1	Zm00001d017584	chr5	200709753	1.66846225941529e-08
chr3	84287350	84443550	0		chr3	84443353	1.67863533500953e-08
chr4	136343350	136344750	1	Zm00001d051005	chr4	136344376	1.6960730465618e-08
chr5	105184250	105199850	0		chr5	105193234	1.71476239010638e-08
chr5	109405950	109463150	0		chr5	109463130	1.73295972491634e-08
chr3	11570650	11574950	1	Zm00001d039673	chr3	11573429	1.75681839082655e-08
chr3	22698450	22732350	0		chr3	22732104	1.7744090021551e-08
chr3	210608650	210664450	0		chr3	210664241	1.94142504219523e-08
chr3	135292550	135323450	1	Zm00001d041725	chr3	135292623	2.04074284371131e-08
chr1	561050	605750	1	Zm00001d027257	chr1	562052	2.07401403138778e-08
chr9	49573350	49593650	1	Zm00001d045954	chr9	49591000	2.09341804884578e-08
chr10	8662650	8698250	1	Zm00001d023522	chr10	8662669	2.1577326395947e-08
chr7	19451150	19462950	0		chr7	19459886	2.17577555766876e-08
chr6	49138850	49153450	0		chr6	49153004	2.17723727674799e-08
chr10	55784450	55863550	0		chr10	55839937	2.19714327204196e-08
chr3	40802550	40805150	1	Zm00001d040379	chr3	40803831	2.22611145987326e-08
chr3	82260850	82318350	0		chr3	82270474	2.37601370560704e-08
chr3	78976550	79160550	1	Zm00001d040916	chr3	79160381	2.40822007232644e-08
chr5	111587450	111676450	0		chr5	111606419	2.52598047318702e-08
chr5	89799650	89893650	1	Zm00001d015433	chr5	89799738	2.57358892388305e-08
chr3	21191650	21197450	1	Zm00001d039971	chr3	21196857	2.58661843338353e-08
chr4	121048550	121165750	4	Zm00001d050754;Zm00001d050755;Zm00001d050757;Zm00001d050758	chr4	121061966	2.58668746790039e-08
chr5	105217450	105234650	0		chr5	105234232	2.64120577954439e-08
chr9	51673050	52127950	0		chr9	52106440	2.66162745162005e-08
chr3	202096550	202108950	2	Zm00001d043502;Zm00001d043503	chr3	202108563	2.66867883438606e-08
chr8	50619750	50685750	0		chr8	50639417	2.7067625187947e-08
chr1	50356950	50452550	2	Zm00001d028904;Zm00001d028905	chr1	50443917	2.7069421116296e-08
chr3	187826250	187830850	2	Zm00001d043059;Zm00001d043060	chr3	187828686	2.70871028568937e-08
chr5	110567450	110673750	0		chr5	110615278	2.72433010297164e-08
chr1	245849950	245914950	2	Zm00001d032989;Zm00001d032990	chr1	245851123	2.77183078550531e-08
chr10	41845350	41924550	0		chr10	41923466	2.77428552194686e-08
chr9	100132350	100145950	1	Zm00001d046643	chr9	100133140	2.79955706952197e-08
chr5	87500650	87517050	1	Zm00001d015382	chr5	87503365	2.88888512345976e-08
chr10	150059350	150074350	3	Zm00001d026691;Zm00001d026692;Zm00001d026694	chr10	150060445	2.90141192802167e-08
chr9	110295550	110306150	1	Zm00001d046914	chr9	110305558	2.90382358641646e-08
chr7	181134850	181178150	1	Zm00001d022616	chr7	181177277	2.92453991168906e-08
chr8	114491450	114526250	1	Zm00001d010425	chr8	114507247	2.94176638952339e-08
chr10	63706650	63748950	0		chr10	63730817	2.96697046567876e-08
chr8	160646350	160682450	2	Zm00001d011746;Zm00001d011747	chr8	160680768	2.99736099413517e-08
chr8	51627250	51792250	0		chr8	51647166	3.11704968466003e-08
chr8	70136850	70187450	0		chr8	70152980	3.30805021163776e-08
chr3	82463650	82518650	0		chr3	82502117	3.35443918234744e-08
chr9	99139850	99163050	1	Zm00001d046621	chr9	99141073	3.40703900327528e-08
chr5	107264950	107548350	0		chr5	107545947	3.41341929131547e-08
chr5	109348650	109405950	0		chr5	109385396	3.41809831730518e-08
chr10	8698250	8711650	1	Zm00001d023523	chr10	8711640	3.47949873602509e-08
chr9	49744250	49998050	4	Zm00001d045956;Zm00001d045957;Zm00001d045958;Zm00001d045959	chr9	49745564	3.57659062385335e-08
chr9	50421350	50502850	1	Zm00001d045965	chr9	50421416	3.70159720158986e-08
chr5	105924550	105986550	0		chr5	105985579	3.8192014720085e-08
chr1	50157750	50166850	1	Zm00001d028900	chr1	50158446	3.82654561860762e-08
chr5	195387950	195389750	1	Zm00001d017419	chr5	195388684	3.91342409764429e-08
chr3	83769950	83822450	0		chr3	83822439	3.98014483218202e-08
chr9	42705250	42866750	1	Zm00001d045837	chr9	42705999	3.99858763376631e-08
chr10	8238750	8285350	2	Zm00001d023512;Zm00001d023513	chr10	8283231	4.06090641686216e-08
chr10	41363350	41458450	2	Zm00001d024070;Zm00001d024071	chr10	41457559	4.14070415078957e-08
chr3	81217450	81252150	0		chr3	81251728	4.29491795024271e-08
chr5	85281250	85303050	0		chr5	85303028	4.53090701268994e-08
chr5	111676450	111757850	1	Zm00001d015717	chr5	111755533	4.63727119056423e-08
chr4	126063250	126231650	2	Zm00001d050840;Zm00001d050841	chr4	126162766	4.67615839276422e-08
chr7	129800750	129856450	1	Zm00001d020714	chr7	129800777	4.75127471835287e-08
chr3	79352950	79383750	0		chr3	79377540	4.8556955607483e-08
chr2	33776450	33780050	2	Zm00001d003148;Zm00001d003149	chr2	33779682	4.91339003237432e-08
chr3	81527050	81776150	1	Zm00001d040947	chr3	81769572	4.92540830183638e-08
chr9	51115050	51159150	2	Zm00001d045974;Zm00001d045975	chr9	51115471	4.95024284046444e-08
chr9	148363050	148422150	1	Zm00001d048029	chr9	148365668	4.97717418736543e-08
chr3	81993750	82066650	0		chr3	82059364	4.99639605785029e-08
chr4	6140650	6159150	3	Zm00001d048834;Zm00001d048835;Zm00001d048836	chr4	6146431	5.04214134792452e-08
chr3	130498950	130511150	1	Zm00001d041632	chr3	130499959	5.16457011786317e-08
chr1	245728150	245738450	1	Zm00001d032981	chr1	245736961	5.22950754589161e-08
chr5	89646550	89706250	4	Zm00001d015429;Zm00001d015430;Zm00001d015431;Zm00001d015432	chr5	89674303	5.24266565191952e-08
chr10	8711950	8714150	1	Zm00001d023523	chr10	8712013	5.25272825984404e-08
chr6	108202250	108205850	1	Zm00001d036981	chr6	108202924	5.40416661766261e-08
chr8	161768050	161824650	1	Zm00001d011803	chr8	161772654	5.55628728746483e-08
chr3	82570350	82717550	0		chr3	82570754	5.65981258525767e-08
chr5	111307450	111323350	0		chr5	111323198	5.75706501020341e-08
chr3	189632250	189658750	0		chr3	189657355	6.15657138194694e-08
chr5	89547150	89576550	2	Zm00001d015425;Zm00001d015426	chr5	89575945	6.16254973036699e-08
chr3	189104950	189113050	1	Zm00001d043093	chr3	189106257	6.19689811878431e-08
chr10	8597950	8644150	2	Zm00001d023518;Zm00001d023520	chr10	8642575	6.29593607637376e-08
chr5	109729250	109793950	1	Zm00001d015705	chr5	109793360	6.30093920104793e-08
chr3	189084650	189104950	1	Zm00001d043093	chr3	189104838	6.40141554827502e-08
chr7	15109650	15192850	2	Zm00001d019069;Zm00001d019070	chr7	15192792	6.45822222153714e-08
chr8	47112350	47133050	0		chr8	47128453	6.48141106463649e-08
chr4	208316850	208391050	0		chr4	208360168	6.7236991922967e-08
chr2	79483250	79683250	2	Zm00001d004051;Zm00001d004052	chr2	79664779	6.80858105849474e-08
chr10	128501050	128578050	1	Zm00001d025756	chr10	128507901	6.99570014822596e-08
chr5	94725150	94728450	0		chr5	94726575	7.11098603103556e-08
chr5	111226250	111300250	0		chr5	111300051	7.19148426586674e-08
chr3	136876250	136912450	2	Zm00001d041769;Zm00001d041770	chr3	136912351	7.40727529379784e-08
chr3	7133950	7178450	0		chr3	7134144	7.68890496348193e-08
chr3	29590250	29624850	1	Zm00001d040157	chr3	29590457	7.74652025142572e-08
chr3	134934250	134958050	1	Zm00001d041719	chr3	134956713	7.91888965092172e-08
chr7	134114250	134119750	1	Zm00001d020828	chr7	134116681	8.14032455314451e-08
chr5	199058050	199060550	1	Zm00001d017539	chr5	199058127	8.27326128850237e-08
chr3	193697450	193706250	1	Zm00001d043263	chr3	193698209	8.47316677649262e-08
chr3	189584150	189632250	1	Zm00001d043116	chr3	189585076	8.5341938883372e-08
chr5	199545150	199545350	0		chr5	199545300	8.62493652357869e-08
chr1	102515750	102620050	1	Zm00001d030059	chr1	102620014	8.66722470318688e-08
chr1	72902950	72907550	1	Zm00001d029490	chr1	72907364	8.68014942183324e-08
chr8	122279450	122332850	1	Zm00001d010629	chr8	122281283	8.90020858372969e-08
chr8	52830950	52925650	2	Zm00001d009295;Zm00001d009296	chr8	52878819	9.15262184057692e-08
chr3	85291250	85336350	2	Zm00001d040965;Zm00001d040966	chr3	85324862	9.19190989819863e-08
chr8	49022450	49231150	0		chr8	49037935	9.24527676208583e-08
chr7	108943150	109058650	1	Zm00001d020359	chr7	108950730	9.36977723658572e-08
chr3	81776150	81849850	0		chr3	81846952	9.39984399104034e-08
chr5	110281450	110326550	0		chr5	110282305	9.45699590511106e-08
chr5	111500050	111547050	0		chr5	111536130	9.49974446730061e-08
chr3	83001350	83305050	2	Zm00001d040958;Zm00001d040959	chr3	83075005	9.609926948971e-08
chr5	200713550	200787350	3	Zm00001d017585;Zm00001d017586;Zm00001d017588	chr5	200713581	9.65575090176639e-08
chr3	191436850	191441950	1	Zm00001d043202	chr3	191439338	9.71204507782501e-08
chr3	82409250	82463650	1	Zm00001d040954	chr3	82453605	9.73921206745447e-08
chr9	13129750	13144150	0		chr9	13141167	9.7673099033162e-08
chr6	47779650	47816950	0		chr6	47816868	1.00049354765625e-07
chr3	54607850	54718250	1	Zm00001d040624	chr3	54718196	1.00342226690666e-07
chr3	187497050	187594350	2	Zm00001d043051;Zm00001d043052	chr3	187593349	1.02585741230281e-07
chr5	199545350	199614050	1	Zm00001d017560	chr5	199613978	1.05579111158747e-07
chr4	40293850	40443650	1	Zm00001d049690	chr4	40428860	1.08341307990154e-07
chr3	54774750	54922250	0		chr3	54919985	1.09338869879663e-07
chr9	50383850	50421350	1	Zm00001d045965	chr9	50421305	1.11043739278925e-07
chr3	54215250	54361050	0		chr3	54360897	1.145066301142e-07
chr9	87282150	87370350	0		chr9	87282419	1.16588590938983e-07
chr9	110227550	110232250	1	Zm00001d046913	chr9	110229521	1.18034790102414e-07
chr10	87935950	87960450	0		chr10	87959328	1.18108423637355e-07
chr9	108785850	108879850	4	Zm00001d046882;Zm00001d046883;Zm00001d046884;Zm00001d046887	chr9	108788016	1.20234393152766e-07
chr4	206319050	206364050	1	Zm00001d052961	chr4	206347301	1.2083064618774e-07
chr1	172452850	172457050	1	Zm00001d030995	chr1	172453163	1.24543716173571e-07
chr8	51326250	51627250	0		chr8	51613737	1.25461185289052e-07
chr5	111547050	111587450	0		chr5	111562743	1.28872568163289e-07
chr3	21142750	21177750	1	Zm00001d039971	chr3	21175391	1.30994634533372e-07
chr5	208250050	208258750	1	Zm00001d017832	chr5	208256389	1.31110192600064e-07
chr10	65501850	65529450	2	Zm00001d024338;Zm00001d024339	chr10	65528552	1.31684053566656e-07
chr9	95762150	95897350	3	Zm00001d046554;Zm00001d046555;Zm00001d046558	chr9	95896912	1.317599226805e-07
chr8	151426650	151551350	2	Zm00001d011471;Zm00001d011473	chr8	151509112	1.33737729999961e-07
chr5	199486750	199516950	0		chr5	199516730	1.33766976550353e-07
chr10	8721450	8724350	1	Zm00001d023523	chr10	8723903	1.3688313498446e-07
chr5	90541850	90556450	1	Zm00001d015446	chr5	90552212	1.3822480420109e-07
chr10	150053450	150059350	1	Zm00001d026691	chr10	150058326	1.4071819782388e-07
chr5	158815450	158820750	0		chr5	158817788	1.47663069106344e-07
chr5	111300250	111307450	0		chr5	111300476	1.49571771133908e-07
chr3	81252150	81362850	0		chr3	81252159	1.4959270792587e-07
chr7	76595950	76676950	1	Zm00001d019923	chr7	76616682	1.50462061796604e-07
chr4	120685450	120797650	0		chr4	120704557	1.51130362340684e-07
chr5	165833250	165899850	2	Zm00001d016518;Zm00001d016519	chr5	165899512	1.52262369986424e-07
chr3	54718250	54774750	2	Zm00001d040624;Zm00001d040625	chr3	54718272	1.54441875347586e-07
chr1	190948750	190964550	0		chr1	190964471	1.54462840109543e-07
chr7	126243450	126257650	3	Zm00001d020643;Zm00001d020644;Zm00001d020645	chr7	126253508	1.58530537747742e-07
chr3	125563250	125749250	3	Zm00001d041519;Zm00001d041520;Zm00001d041521	chr3	125563291	1.64586089080168e-07
chr5	24853750	24859550	1	Zm00001d013920	chr5	24853855	1.66519169534065e-07
chr6	73925350	73927650	1	Zm00001d036136	chr6	73927183	1.67029445326769e-07
chr9	95946750	95972550	3	Zm00001d046559;Zm00001d046560;Zm00001d046561	chr9	95965620	1.71987314914385e-07
chr5	208262050	208265050	2	Zm00001d017833;Zm00001d017834	chr5	208264493	1.772341503363e-07
chr6	120745650	120778050	1	Zm00001d037318	chr6	120777453	1.78235876972062e-07
chr9	53272250	53406150	1	Zm00001d046004	chr9	53353440	1.78288262764659e-07
chr5	24838450	24853750	1	Zm00001d013920	chr5	24853726	1.78480751329582e-07
chr9	83423950	83443250	0		chr9	83432010	1.79056245969153e-07
chr1	47212050	47217350	1	Zm00001d028812	chr1	47217344	1.83673692477619e-07
chr7	29147750	29150550	1	Zm00001d019349	chr7	29150429	1.84949419788195e-07
chr10	94232850	94280450	4	Zm00001d024905;Zm00001d024906;Zm00001d024907;Zm00001d024908	chr10	94277265	1.85936640715464e-07
chr9	110060450	110061350	1	Zm00001d046910	chr9	110060636	1.8624494147074e-07
chr4	76144450	76273550	1	Zm00001d050248	chr4	76155665	1.86849146712902e-07
chr5	205336450	205460750	2	Zm00001d017728;Zm00001d017729	chr5	205460395	1.87430872058845e-07
chr5	107218650	107264950	0		chr5	107264868	1.90500295514301e-07
chr9	110156650	110215650	1	Zm00001d046912	chr9	110202210	1.91578200807492e-07
chr9	147666250	147699350	4	Zm00001d048000;Zm00001d048001;Zm00001d048003;Zm00001d048004	chr9	147698781	1.92104444611134e-07
chr5	197977350	198023050	1	Zm00001d017510	chr5	197996288	1.94660148645503e-07
chr3	124711150	124961750	2	Zm00001d041508;Zm00001d041509	chr3	124713028	1.9472349653963e-07
chr6	57685050	57709450	0		chr6	57689848	1.99187537268932e-07
chr9	110797350	110808950	1	Zm00001d046921	chr9	110797860	2.03083513443165e-07
chr8	135873850	135931150	2	Zm00001d010984;Zm00001d010985	chr8	135928954	2.04077848807005e-07
chr5	188594550	188596750	0		chr5	188595628	2.05308640788248e-07
chr10	87983650	87984650	0		chr10	87983811	2.05679114707967e-07
chr8	130827150	130924250	2	Zm00001d010862;Zm00001d010863	chr8	130920639	2.07423223988813e-07
chr9	80257050	80351850	1	Zm00001d046322	chr9	80351758	2.08921284047266e-07
chr5	110266050	110271750	0		chr5	110271612	2.11378870380434e-07
chr10	149644750	149656650	1	Zm00001d026668	chr10	149654671	2.11667279964416e-07
chr5	110132850	110266050	3	Zm00001d015707;Zm00001d015709;Zm00001d015711	chr5	110249488	2.22815835274817e-07
chr7	164586750	164639050	3	Zm00001d021856;Zm00001d021857;Zm00001d021858	chr7	164638950	2.23147659296108e-07
chr4	207065350	207123250	2	Zm00001d052979;Zm00001d052980	chr4	207091029	2.23422265886752e-07
chr10	8656750	8659750	1	Zm00001d023521	chr10	8659149	2.24524402848054e-07
chr10	55863550	55985850	1	Zm00001d024204	chr10	55985264	2.27976761264139e-07
chr3	193967250	193979150	1	Zm00001d043272	chr3	193968008	2.28439264211828e-07
chr10	87977350	87980050	0		chr10	87979129	2.29357110221956e-07
chr9	13144150	13154050	1	Zm00001d045113	chr9	13145879	2.29927679741576e-07
chr9	80351850	80358450	2	Zm00001d046322;Zm00001d046323	chr9	80351963	2.31257238458419e-07
chr9	80615050	80678450	1	Zm00001d046330	chr9	80618701	2.31432231168852e-07
chr10	95199450	95253150	1	Zm00001d024924	chr10	95202516	2.32216934231098e-07
chr3	193475650	193478350	1	Zm00001d043256	chr3	193475892	2.33383583667281e-07
chr9	35431550	35487850	0		chr9	35487764	2.3917854029212e-07
chr3	85228150	85291250	0		chr3	85289519	2.39869116155692e-07
chr5	165383150	165446050	1	Zm00001d016510	chr5	165445876	2.41031666068619e-07
chr5	110530250	110567450	0		chr5	110544764	2.41718219663538e-07
chr3	84162750	84287350	0		chr3	84187147	2.44012113264213e-07
chr8	52371250	52556450	2	Zm00001d009288;Zm00001d009289	chr8	52373463	2.44992679415261e-07
chr8	136346550	136384850	4	Zm00001d011000;Zm00001d011001;Zm00001d011002;Zm00001d011003	chr8	136349665	2.4964464650678e-07
chr4	208498150	208621250	1	Zm00001d053003	chr4	208588824	2.54796976934825e-07
chr9	27186450	27256650	0		chr9	27255884	2.59561540140259e-07
chr6	149725850	149731050	1	Zm00001d038156	chr6	149726832	2.63345218037985e-07
chr1	172561050	172567150	1	Zm00001d030996	chr1	172561940	2.63970076990771e-07
chr10	87875050	87897350	1	Zm00001d024783	chr10	87875099	2.6596603196246e-07
chr10	87976050	87977350	1	Zm00001d024784	chr10	87976733	2.76514089378638e-07
chr9	50807350	50994950	3	Zm00001d045970;Zm00001d045971;Zm00001d045972	chr9	50994754	2.77191955215915e-07
chr9	90735350	90823550	1	Zm00001d046456	chr9	90821447	2.78260389722869e-07
chr8	48284050	48428050	0		chr8	48426818	2.78321841900567e-07
chr9	88080950	88432650	1	Zm00001d046416	chr9	88427224	2.83350566378181e-07
chr9	23108850	23133050	1	Zm00001d045462	chr9	23109859	2.84706512230065e-07
chr3	87039950	87190750	2	Zm00001d040974;Zm00001d040975	chr3	87184590	3.03177308708167e-07
chr5	104621950	104653750	0		chr5	104625983	3.15012112225842e-07
chr9	49021250	49077150	1	Zm00001d045949	chr9	49024683	3.17272517352808e-07
chr6	146679450	146683850	1	Zm00001d038063	chr6	146679873	3.18786297936927e-07
chr5	198276250	198281650	1	Zm00001d017514	chr5	198280587	3.3689793070052e-07
chr1	172715550	172724350	2	Zm00001d030998;Zm00001d030999	chr1	172721520	3.38230154087481e-07
chr9	45039650	45051650	1	Zm00001d045873	chr9	45050091	3.38789405579914e-07
chr5	199535750	199538750	1	Zm00001d017559	chr5	199535814	3.41962448265304e-07
chr4	210247850	210395650	3	Zm00001d053040;Zm00001d053041;Zm00001d053042	chr4	210354590	3.47573327520692e-07
chr4	119051150	119663250	1	Zm00001d050730	chr4	119109405	3.48548486904586e-07
chr3	194041550	194055850	1	Zm00001d043274	chr3	194049329	3.51064419646909e-07
chr10	87960450	87967750	0		chr10	87962422	3.56026403874602e-07
chr3	189517250	189584150	3	Zm00001d043114;Zm00001d043115;Zm00001d043116	chr3	189581950	3.58632352178501e-07
chr5	200693350	200705850	1	Zm00001d017584	chr5	200699034	3.58924785212048e-07
chr8	78995650	79184650	2	Zm00001d009743;Zm00001d009745	chr8	79178861	3.59161879276206e-07
chr8	88818350	88853350	2	Zm00001d009907;Zm00001d009908	chr8	88820648	3.66744866851589e-07
chr9	147699350	147725650	1	Zm00001d048004	chr9	147699702	3.75086012342054e-07
chr2	77369950	77476750	1	Zm00001d004033	chr2	77475049	3.75711418997548e-07
chr9	35024850	35048850	1	Zm00001d045720	chr9	35046997	3.81593102271603e-07
chr8	69864750	70019050	4	Zm00001d009552;Zm00001d009553;Zm00001d009554;Zm00001d009555	chr8	70009514	3.8731145885568e-07
chr3	207412550	207417150	1	Zm00001d043687	chr3	207413460	3.91030098973681e-07
chr9	109584050	109896650	3	Zm00001d046902;Zm00001d046903;Zm00001d046905	chr9	109895852	3.93346222787453e-07
chr5	57813050	57919950	5	Zm00001d014658;Zm00001d014659;Zm00001d014660;Zm00001d014661;Zm00001d014663	chr5	57813302	4.01621754627418e-07
chr5	105818050	105847650	0		chr5	105837363	4.06988180018893e-07
chr3	194070850	194090550	1	Zm00001d043274	chr3	194089261	4.08815695628479e-07
chr3	42820750	42826450	0		chr3	42823251	4.27501593419293e-07
chr10	87847050	87873550	1	Zm00001d024783	chr10	87873423	4.34078865655922e-07
chr10	94072250	94182050	1	Zm00001d024904	chr10	94181368	4.34432166243181e-07
chr10	114977950	115120750	3	Zm00001d025345;Zm00001d025346;Zm00001d025347	chr10	115120467	4.37955223323755e-07
chr6	154013250	154024350	0		chr6	154013772	4.38007207397041e-07
chr1	190938550	190943650	1	Zm00001d031457	chr1	190939386	4.38635215101268e-07
chr6	63019550	63162850	0		chr6	63043481	4.38731906430787e-07
chr8	105886350	105916150	3	Zm00001d010246;Zm00001d010247;Zm00001d010248	chr8	105914703	4.42519592806224e-07
chr5	109280050	109310850	1	Zm00001d015704	chr5	109303954	4.58616276256432e-07
chr3	221730250	221732350	1	Zm00001d044197	chr3	221732337	4.58922712212919e-07
chr7	179052050	179058250	2	Zm00001d022504;Zm00001d022505	chr7	179056190	4.71869370271501e-07
chr8	126349950	126380950	1	Zm00001d010736	chr8	126378266	4.73162065325997e-07
chr3	44589550	44607450	3	Zm00001d040460;Zm00001d040461;Zm00001d040462	chr3	44593417	4.78203034385745e-07
chr8	77911550	77936450	2	Zm00001d009724;Zm00001d009726	chr8	77924271	4.84197135269613e-07
chr3	85371350	85702650	1	Zm00001d040968	chr3	85372922	4.96217897029348e-07
chr10	124280650	124380950	1	Zm00001d025624	chr10	124380725	5.06707822712191e-07
chr3	80922750	81090150	0		chr3	81090050	5.07946672275345e-07
chr8	105523450	105578650	2	Zm00001d010236;Zm00001d010239	chr8	105573146	5.15294681958682e-07
chr8	48667150	48781550	1	Zm00001d009264	chr8	48671758	5.15620757836794e-07
chr10	41187450	41250050	0		chr10	41240740	5.18827022950841e-07
chr6	146651350	146675750	1	Zm00001d038062	chr6	146675422	5.24231390928832e-07
chr10	56351150	56483650	1	Zm00001d024207	chr10	56356564	5.27103571664552e-07
chr3	124672650	124711150	1	Zm00001d041506	chr3	124673062	5.27283808949108e-07
chr7	174700050	174714050	2	Zm00001d022295;Zm00001d022296	chr7	174703571	5.34592740807952e-07
chr6	54116050	54399050	2	Zm00001d035835;Zm00001d035838	chr6	54257736	5.36346612682522e-07
chr5	108875550	108939950	1	Zm00001d015702	chr5	108902906	5.37469077873523e-07
chr1	15689650	15692550	0		chr1	15692532	5.42655423237617e-07
chr6	108212250	108217550	1	Zm00001d036982	chr6	108212338	5.52690433978092e-07
chr9	110045250	110049250	1	Zm00001d046909	chr9	110048042	5.5853212353089e-07
chr3	84443550	84465350	0		chr3	84444183	5.5918983388794e-07
chr5	183361350	183398550	3	Zm00001d017038;Zm00001d017039;Zm00001d017040	chr5	183397679	5.61502403718362e-07
chr4	120078950	120250150	1	Zm00001d050737	chr4	120119660	5.80944111289623e-07
chr10	19953950	20000850	2	Zm00001d023781;Zm00001d023783	chr10	19954076	5.951849910453e-07
chr1	270727950	270844050	0		chr1	270844040	5.96355390078789e-07
chr9	110606250	110693050	1	Zm00001d046919	chr9	110692677	6.12316302982866e-07
chr4	121258550	121423750	0		chr4	121302725	6.12487555781424e-07
chr3	202350450	202355350	1	Zm00001d043511	chr3	202351838	6.22015036698221e-07
chr9	104340450	104343450	1	Zm00001d046749	chr9	104342667	6.30350632388776e-07
chr5	108660250	108777050	2	Zm00001d015697;Zm00001d015698	chr5	108752300	6.49217876311815e-07
chr6	57396950	57466450	2	Zm00001d035862;Zm00001d035863	chr6	57397529	6.51825563275481e-07
chr6	55727250	55846650	1	Zm00001d035848	chr6	55728158	6.56530574313774e-07
chr10	94676050	94800650	1	Zm00001d024914	chr10	94785807	6.75072588719463e-07
chr5	171932250	171961850	0		chr5	171932880	6.83398080260765e-07
chr3	20860350	20891350	1	Zm00001d039965	chr3	20891205	6.83928694873908e-07
chr3	221792250	221797750	1	Zm00001d044201	chr3	221794209	6.9371083399092e-07
chr9	111112450	111137650	1	Zm00001d046927	chr9	111129445	6.93879067130014e-07
chr3	155542750	155555350	1	Zm00001d042193	chr3	155548354	7.07899948503737e-07
chr3	80875950	80876750	0		chr3	80876664	7.10205678663206e-07
chr9	128126050	128237350	2	Zm00001d047378;Zm00001d047379	chr9	128204649	7.12390763946914e-07
