## Supplemental Table 4 for "Single-gene resolution of locally adaptive genetic variation in Mexican maize"

chrom	start	end	GeneCount	unlist(genhits)	CHR	BP	P
chr5	66136150	66175450	1	Zm00001d014864	chr5	66137489	1.1351586298127e-15
chr9	110046850	110061450	2	Zm00001d046909;Zm00001d046910	chr9	110060636	7.18808189464574e-15
chr9	110157750	110219050	1	Zm00001d046912	chr9	110202224	8.02266741196593e-14
chr9	111328050	111450750	1	Zm00001d046929	chr9	111343959	1.40857919094538e-13
chr5	66200250	66222550	1	Zm00001d014866	chr5	66221314	3.79409876091351e-13
chr3	7735950	7793550	3	Zm00001d039542;Zm00001d039544;Zm00001d039545	chr3	7737138	4.91753509444671e-13
chr9	110913750	110936950	0		chr9	110936559	1.46977243363022e-12
chr3	175976050	176035850	1	Zm00001d042667	chr3	176035749	1.63749969311659e-12
chr1	146730050	146748050	1	Zm00001d030590	chr1	146742251	3.10327818227592e-12
chr5	66262550	66321950	1	Zm00001d014867	chr5	66267211	6.32720106249185e-12
chr9	110818450	110884450	0		chr9	110882250	1.16702672130636e-11
chr9	110884450	110913750	1	Zm00001d046922	chr9	110886474	1.91911245169348e-11
chr10	150740850	150828750	2	Zm00001d026709;Zm00001d026711	chr10	150827763	2.16297176987272e-11
chr9	110066350	110090150	1	Zm00001d046910	chr9	110075874	3.0671436424847e-11
chr10	150497250	150559850	1	Zm00001d026706	chr10	150558799	3.95608208141499e-11
chr2	77932650	78071750	0		chr2	78045022	5.25296685736249e-11
chr2	76579150	76700850	1	Zm00001d004025	chr2	76580612	5.31244325267736e-11
chr9	108897750	108925650	0		chr9	108925266	5.41921381111042e-11
chr6	52786550	53058450	2	Zm00001d035818;Zm00001d035819	chr6	52788956	5.51954415768883e-11
chr3	193688150	193692550	2	Zm00001d043261;Zm00001d043262	chr3	193690469	6.13116973681947e-11
chr9	110315650	110361350	1	Zm00001d046915	chr9	110360959	6.95783230493403e-11
chr9	110295350	110306050	1	Zm00001d046914	chr9	110305558	8.21007375231969e-11
chr2	76246950	76579150	3	Zm00001d004023;Zm00001d004024;Zm00001d004025	chr2	76578549	9.70477635755952e-11
chr10	64671750	64684650	1	Zm00001d024325	chr10	64684553	1.02528815843883e-10
chr5	111741850	111777050	0		chr5	111770453	1.46562857595887e-10
chr9	108810750	108881050	2	Zm00001d046884;Zm00001d046887	chr9	108879718	1.51897655155146e-10
chr5	111490350	111557550	0		chr5	111536130	1.85383046039132e-10
chr9	110061450	110066350	1	Zm00001d046910	chr9	110061961	1.87224357675298e-10
chr10	150488950	150497250	4	Zm00001d026702;Zm00001d026703;Zm00001d026704;Zm00001d026705	chr10	150497220	2.98314526706708e-10
chr1	167677550	167698950	2	Zm00001d030933;Zm00001d030934	chr1	167679211	3.03967493376046e-10
chr6	47327250	47410150	1	Zm00001d035773	chr6	47328959	3.06141982678108e-10
chr9	35025750	35048950	1	Zm00001d045720	chr9	35047120	3.1193057847827e-10
chr5	111557550	111741850	1	Zm00001d015717	chr5	111562743	4.06189492671704e-10
chr3	125293250	125327250	1	Zm00001d041515	chr3	125325147	5.80471779067094e-10
chr10	64640950	64671750	1	Zm00001d024325	chr10	64670530	6.03693731969659e-10
chr6	58266650	58302450	4	Zm00001d035877;Zm00001d035878;Zm00001d035879;Zm00001d035880	chr6	58283561	7.9635820207219e-10
chr9	34922850	34981950	2	Zm00001d045717;Zm00001d045718	chr9	34923218	8.05781790770906e-10
chr6	58102050	58229850	1	Zm00001d035875	chr6	58229097	9.25172363883159e-10
chr1	145822750	145969650	1	Zm00001d030579	chr1	145824263	1.03748935535084e-09
chr9	110936950	110937350	0		chr9	110937322	1.07738195196922e-09
chr9	13139050	13151850	1	Zm00001d045113	chr9	13145976	1.20991077699683e-09
chr1	172456950	172517850	1	Zm00001d030995	chr1	172457060	1.33872007930324e-09
chr2	78071750	78138550	0		chr2	78135605	1.41681092182184e-09
chr9	110227950	110230150	1	Zm00001d046913	chr9	110229521	1.47752061170259e-09
chr6	49070350	49181250	0		chr6	49153004	1.76147300339943e-09
chr1	50417350	50445950	1	Zm00001d028905	chr1	50443914	1.92294905023435e-09
chr5	111777050	111906650	1	Zm00001d015718	chr5	111778825	2.00930822217282e-09
chr1	172655850	172718250	1	Zm00001d030998	chr1	172713679	2.06474981597043e-09
chr3	81364150	81523850	1	Zm00001d040941	chr3	81372779	2.08988766578755e-09
chr3	123892650	124143350	2	Zm00001d041495;Zm00001d041496	chr3	124142123	2.16301381788297e-09
chr6	53628550	53805350	1	Zm00001d035829	chr6	53794971	2.16996080973885e-09
chr3	80853150	80876450	1	Zm00001d040937	chr3	80853180	2.22912977980796e-09
chr5	59970250	60074450	4	Zm00001d014703;Zm00001d014704;Zm00001d014705;Zm00001d014707	chr5	59972520	2.6022134288575e-09
chr3	80529950	80710650	0		chr3	80623617	2.61528907202696e-09
chr3	2193750	2197750	2	Zm00001d039345;Zm00001d039346	chr3	2196483	2.72821076350026e-09
chr10	115501250	115519150	2	Zm00001d025358;Zm00001d025359	chr10	115506091	2.99801557566568e-09
chr5	104739750	104786150	1	Zm00001d015669	chr5	104743241	3.0262528842123e-09
chr6	58396450	58476550	2	Zm00001d035886;Zm00001d035887	chr6	58472262	3.31916019721902e-09
chr3	81523850	81775750	1	Zm00001d040947	chr3	81769572	3.48663644940759e-09
chr6	55726850	55818350	1	Zm00001d035848	chr6	55728156	3.50847221478855e-09
chr3	125123550	125293250	2	Zm00001d041514;Zm00001d041515	chr3	125125141	4.03709920884148e-09
chr1	70443250	70501350	1	Zm00001d029437	chr1	70447817	4.12158143891527e-09
chr3	83605950	83693150	0		chr3	83693139	4.36431037206528e-09
chr3	124712150	125027650	3	Zm00001d041508;Zm00001d041509;Zm00001d041510	chr3	124713028	4.61298654752155e-09
chr6	57460250	57511150	2	Zm00001d035864;Zm00001d035865	chr6	57506246	4.63004335546731e-09
chr1	228915850	228917150	1	Zm00001d032508	chr1	228916637	4.71679831260518e-09
chr4	203405950	203500050	3	Zm00001d052885;Zm00001d052886;Zm00001d052888	chr4	203406378	4.99125683393509e-09
chr5	89924050	89924950	1	Zm00001d015434	chr5	89924781	5.60479176183361e-09
chr3	126141950	126167250	1	Zm00001d041537	chr3	126149065	5.73610954465107e-09
chr6	49181250	49366550	1	Zm00001d035789	chr6	49362130	5.8345362247292e-09
chr3	134646550	134688350	3	Zm00001d041713;Zm00001d041714;Zm00001d041715	chr3	134685396	6.07096864148739e-09
chr1	247402750	247430750	0		chr1	247429725	6.37702150515333e-09
chr2	77475850	77476350	1	Zm00001d004033	chr2	77476338	6.85101031954214e-09
chr9	111033850	111066350	2	Zm00001d046925;Zm00001d046926	chr9	111065695	6.98662484841432e-09
chr5	104993650	105077950	1	Zm00001d015670	chr5	105053891	7.01347108541764e-09
chr3	82241850	82266550	0		chr3	82241904	7.05953879980085e-09
chr3	187271550	187298050	0		chr3	187296927	8.08687473217894e-09
chr2	77037150	77319850	0		chr2	77319733	8.54631439984063e-09
chr2	77597450	77706450	1	Zm00001d004036	chr2	77706410	8.64045859534208e-09
chr9	108787450	108810750	1	Zm00001d046883	chr9	108788016	8.65568214480022e-09
chr3	126053450	126107450	3	Zm00001d041531;Zm00001d041533;Zm00001d041534	chr3	126107070	8.85472539720587e-09
chr10	150317550	150332750	1	Zm00001d026698	chr10	150317783	8.87549468236786e-09
chr1	50156450	50157650	1	Zm00001d028900	chr1	50157300	9.3102805248666e-09
chr1	248431950	248441150	1	Zm00001d033044	chr1	248433108	9.32652670476246e-09
chr3	125102750	125123550	2	Zm00001d041513;Zm00001d041514	chr3	125123223	9.51359451835232e-09
chr3	52439450	52599350	1	Zm00001d040599	chr3	52599246	9.62629446305548e-09
chr6	48385150	48492150	1	Zm00001d035783	chr6	48490263	1.01352732980742e-08
chr6	47119850	47327250	1	Zm00001d035773	chr6	47324979	1.07220853856839e-08
chr5	111311550	111323250	0		chr5	111323132	1.07390228032092e-08
chr9	110797850	110818450	1	Zm00001d046921	chr9	110797860	1.11883677364677e-08
chr2	88234850	88264750	0		chr2	88253534	1.14104641358129e-08
chr6	46097150	46155950	2	Zm00001d035760;Zm00001d035761	chr6	46130815	1.21620367024265e-08
chr5	136923350	136931050	1	Zm00001d015986	chr5	136931040	1.2484165508859e-08
chr10	94433150	94642350	2	Zm00001d024909;Zm00001d024910	chr10	94433309	1.2841351185728e-08
chr5	109614050	109661950	0		chr5	109659880	1.28993660848012e-08
chr5	199538150	199545050	1	Zm00001d017559	chr5	199544981	1.30637982045195e-08
chr4	121278850	121637850	0		chr4	121426072	1.40145620497978e-08
chr3	144252350	144358150	1	Zm00001d041935	chr3	144357836	1.45934545413132e-08
chr10	150332750	150357550	2	Zm00001d026700;Zm00001d026701	chr10	150356999	1.47617079501022e-08
chr3	81221350	81282950	0		chr3	81251728	1.61786677485023e-08
chr10	41366550	41458450	2	Zm00001d024070;Zm00001d024071	chr10	41457559	1.64019707219367e-08
chr6	46395150	46545350	0		chr6	46473474	1.6419854817861e-08
chr5	209069150	209075250	1	Zm00001d017860	chr5	209071112	1.66789748762019e-08
chr10	87977550	87984650	0		chr10	87983811	1.70894504725679e-08
chr6	49029450	49070350	0		chr6	49029553	1.7741100187445e-08
chr4	121046050	121103550	2	Zm00001d050754;Zm00001d050755	chr4	121061966	1.85807726189196e-08
chr3	206193750	206206550	2	Zm00001d043661;Zm00001d043662	chr3	206200282	1.9897877833998e-08
chr1	226865850	226921950	3	Zm00001d032448;Zm00001d032449;Zm00001d032450	chr1	226867090	1.98991182579484e-08
chr4	207081550	207131250	2	Zm00001d052980;Zm00001d052981	chr4	207091029	2.01236014864567e-08
chr2	77319850	77475850	1	Zm00001d004033	chr2	77475049	2.10605295390293e-08
chr8	90890850	91235750	2	Zm00001d009940;Zm00001d009941	chr8	90892671	2.15060558333897e-08
chr5	172827650	172835750	2	Zm00001d016695;Zm00001d016696	chr5	172833950	2.20077381335495e-08
chr6	57866150	57951450	3	Zm00001d035870;Zm00001d035871;Zm00001d035872	chr6	57910868	2.35040722229891e-08
chr5	111228550	111300450	0		chr5	111300051	2.63860112407886e-08
chr9	110448250	110517450	0		chr9	110455725	2.65810639679384e-08
chr5	199004350	199055650	0		chr5	199055176	2.65841793849538e-08
chr3	125422550	125471950	0		chr3	125451759	2.66314012077949e-08
chr1	149663050	149692150	1	Zm00001d030627	chr1	149688656	2.70240671920001e-08
chr5	136852450	136901550	0		chr5	136880199	2.80774798889611e-08
chr1	235325850	235343950	1	Zm00001d032704	chr1	235326227	2.91183809605706e-08
chr6	46888150	46941150	1	Zm00001d035772	chr6	46918801	2.91433838872117e-08
chr10	8219750	8285850	2	Zm00001d023512;Zm00001d023513	chr10	8285709	2.96766910332968e-08
chr5	137086950	137133550	1	Zm00001d015988	chr5	137087183	3.06107087065823e-08
chr9	3883450	3895650	2	Zm00001d044819;Zm00001d044820	chr9	3886673	3.07468800533879e-08
chr5	104830550	104893850	0		chr5	104847924	3.13233500327889e-08
chr3	220966350	221005250	1	Zm00001d044169	chr3	220967762	3.25331415112425e-08
chr5	65191950	65243450	2	Zm00001d014844;Zm00001d014845	chr5	65193723	3.28630096305323e-08
chr4	41005750	41050550	1	Zm00001d049709	chr4	41046918	3.36069779996343e-08
chr5	104318350	104357350	0		chr5	104342802	3.36763779797664e-08
chr1	152923650	153083750	4	Zm00001d030685;Zm00001d030686;Zm00001d030687;Zm00001d030688	chr1	152992146	3.56912019803355e-08
chr4	5181750	5219850	2	Zm00001d048765;Zm00001d048766	chr4	5218294	3.66204287855849e-08
chr1	50171150	50193850	1	Zm00001d028901	chr1	50192545	3.7403241658687e-08
chr9	110606350	110693050	1	Zm00001d046919	chr9	110692677	3.93924753284787e-08
chr3	125346950	125422550	0		chr3	125349718	3.95252047302575e-08
chr2	81414750	81415250	1	Zm00001d004086	chr2	81415229	4.020221886554E-08
chr5	136761950	136806450	1	Zm00001d015985	chr5	136805812	4.39486112971424e-08
chr9	108784950	108787450	1	Zm00001d046882	chr9	108785860	4.42157779434928e-08
chr3	97280650	97399650	2	Zm00001d041098;Zm00001d041099	chr3	97282474	4.57614755993436e-08
chr3	218388450	218394150	2	Zm00001d044074;Zm00001d044075	chr3	218394117	4.63046151203795e-08
chr2	81364150	81414750	2	Zm00001d004085;Zm00001d004086	chr2	81414639	4.70905508477874e-08
chr3	54969650	55025850	1	Zm00001d040628	chr3	54997082	4.76257988132043e-08
chr5	136806450	136815650	1	Zm00001d015985	chr5	136809609	4.89924626753405e-08
chr5	89375150	89379550	1	Zm00001d015421	chr5	89376389	4.92564967829231e-08
chr3	83789750	83822550	0		chr3	83811872	5.01096802461391e-08
chr2	81415650	81450050	2	Zm00001d004086;Zm00001d004087	chr2	81415697	5.0843183680137e-08
chr2	212358850	212407750	1	Zm00001d006607	chr2	212389394	5.08717491450934e-08
chr6	48619550	48795750	0		chr6	48663767	5.15937211846273e-08
chr3	192963450	192996650	1	Zm00001d043243	chr3	192963860	5.51354047902824e-08
chr1	173431250	173441650	1	Zm00001d031014	chr1	173441355	5.61311295933507e-08
chr3	191528550	191574350	0		chr3	191574250	5.89582342291405e-08
chr1	144687450	144697750	0		chr1	144697655	6.09247591069261e-08
chr9	110944150	110952050	1	Zm00001d046923	chr9	110946389	6.1764468498919e-08
chr1	64856450	64901550	1	Zm00001d029288	chr1	64858207	6.24478644216722e-08
chr6	48795750	48879550	0		chr6	48834240	6.34172173487265e-08
chr4	1053950	1115450	3	Zm00001d048603;Zm00001d048604;Zm00001d048605	chr4	1056198	6.82945499297137e-08
chr2	80838250	80891350	2	Zm00001d004081;Zm00001d004083	chr2	80853456	6.83878323934187e-08
chr1	158410250	158435550	0		chr1	158434668	7.25019509858904e-08
chr1	144859050	144874150	1	Zm00001d030573	chr1	144865254	7.44713297386989e-08
chr4	203329150	203375450	0		chr4	203363602	7.59756947588358e-08
chr4	221398550	221549250	1	Zm00001d053235	chr4	221539707	7.67467994573445e-08
chr2	81223950	81283650	0		chr2	81267810	7.78468394839055e-08
chr3	81775750	81849950	0		chr3	81846952	7.82430905133215e-08
chr2	78338950	78533550	2	Zm00001d004041;Zm00001d004042	chr2	78533407	7.85292327670616e-08
chr10	99814750	99864650	2	Zm00001d025016;Zm00001d025017	chr10	99821698	7.96666480254863e-08
chr3	144358150	144432350	1	Zm00001d041935	chr3	144358452	7.98736610869275e-08
chr6	53873850	53981750	0		chr6	53926371	8.14795426034512e-08
chr5	144948950	145025150	1	Zm00001d016106	chr5	145025025	8.17242712215345e-08
chr3	81096250	81146250	0		chr3	81142041	8.24656308759973e-08
chr6	161277250	161298750	1	Zm00001d038628	chr6	161293612	8.52824251674327e-08
chr10	87965850	87972050	0		chr10	87970630	8.79745528317218e-08
chr3	82318650	82400150	2	Zm00001d040952;Zm00001d040953	chr3	82338753	9.59867456729019e-08
chr9	35484850	35515550	0		chr9	35487764	9.89175538762555e-08
chr3	209163450	209231950	3	Zm00001d043759;Zm00001d043760;Zm00001d043762	chr3	209231801	1.01613180658652e-07
chr3	81877950	82042950	0		chr3	81880784	1.11044121254085e-07
chr3	134509850	134552450	1	Zm00001d041711	chr3	134551125	1.11634082486428e-07
chr1	50865750	50881250	0		chr1	50865834	1.17129017875199e-07
chr10	115329750	115391250	0		chr10	115329819	1.17324024099806e-07
chr8	9101450	9171950	1	Zm00001d008454	chr8	9156074	1.17513626250954e-07
chr1	159433450	159522750	1	Zm00001d030782	chr1	159434051	1.22142444363581e-07
chr2	10911950	11077350	3	Zm00001d002365;Zm00001d002366;Zm00001d002367	chr2	10912100	1.25123958198409e-07
chr3	134552450	134628050	1	Zm00001d041711	chr3	134552744	1.2786375087069e-07
chr1	82569050	82574850	2	Zm00001d029683;Zm00001d029684	chr1	82571395	1.35017906861188e-07
chr10	97169750	97204650	0		chr10	97204489	1.35158779165298e-07
chr5	172421850	172483350	1	Zm00001d016684	chr5	172430008	1.3692224560881e-07
chr3	193987550	194003750	1	Zm00001d043273	chr3	193987580	1.36972118848166e-07
chr5	48936050	49119550	1	Zm00001d014467	chr5	49119464	1.43421199229194e-07
chr5	104514650	104649950	0		chr5	104529882	1.46036194650837e-07
chr3	80876450	81096250	0		chr3	80876664	1.46446630988071e-07
chr9	50994950	51010850	1	Zm00001d045972	chr9	50999103	1.47347202928902e-07
chr5	217165450	217179050	1	Zm00001d018237	chr5	217166236	1.48980644489239e-07
chr1	173163950	173190150	1	Zm00001d031009	chr1	173188368	1.51395655678195e-07
chr5	49119550	49233550	4	Zm00001d014467;Zm00001d014468;Zm00001d014469;Zm00001d014470	chr5	49119808	1.5224601655641e-07
chr3	187827050	187829250	2	Zm00001d043059;Zm00001d043060	chr3	187828579	1.59464603551848e-07
chr9	146682050	146689850	2	Zm00001d047970;Zm00001d047971	chr9	146683799	1.60663613351115e-07
chr9	35515550	35649950	2	Zm00001d045728;Zm00001d045729	chr9	35540811	1.63208862683145e-07
chr3	82462650	82518850	0		chr3	82502117	1.63776542927686e-07
chr3	191459150	191471850	1	Zm00001d043204	chr3	191471343	1.6627403226465e-07
chr5	136815650	136852450	1	Zm00001d015985	chr5	136816547	1.69309218850309e-07
chr10	124236350	124263950	2	Zm00001d025621;Zm00001d025622	chr10	124263936	1.70838457423254e-07
chr10	8365950	8409650	1	Zm00001d023514	chr10	8366200	1.73447796739193e-07
chr9	110937350	110937550	0		chr9	110937391	1.78841943730464e-07
chr3	81146250	81221350	1	Zm00001d040939	chr3	81147034	1.79209263870764e-07
chr1	144536950	144614650	1	Zm00001d030566	chr1	144588697	1.79357125941159e-07
chr3	84029750	84187250	0		chr3	84187147	1.81222595472333e-07
chr9	109489350	109769150	3	Zm00001d046898;Zm00001d046900;Zm00001d046902	chr9	109491391	1.81372090070776e-07
chr3	82042950	82095550	0		chr3	82059365	1.83195969901331e-07
chr3	125027650	125068750	2	Zm00001d041510;Zm00001d041511	chr3	125052565	2.03401842988302e-07
chr10	41246950	41297150	0		chr10	41258374	2.0436379050579e-07
chr3	27972950	28017350	1	Zm00001d040112	chr3	27973804	2.07263538376316e-07
chr3	134688350	134759650	1	Zm00001d041715	chr3	134689354	2.07398169345052e-07
chr5	199545050	199614050	1	Zm00001d017560	chr5	199613978	2.09312049317829e-07
chr2	190599650	190604750	0		chr2	190601840	2.1548174888262e-07
chr1	172566650	172596850	1	Zm00001d030996	chr1	172567734	2.17439838382886e-07
chr3	80710650	80853150	2	Zm00001d040936;Zm00001d040937	chr3	80853024	2.20015482058214e-07
chr1	173089750	173138050	1	Zm00001d031008	chr1	173136784	2.24085119851772e-07
chr3	85358950	85621950	1	Zm00001d040968	chr3	85372929	2.25824383142852e-07
chr6	53805350	53873850	0		chr6	53821601	2.26141324522643e-07
chr1	50145050	50156250	1	Zm00001d028899	chr1	50155037	2.32357437637617e-07
chr4	245458450	245466950	3	Zm00001d054039;Zm00001d054041;Zm00001d054042	chr4	245460742	2.48402666233353e-07
chr6	48879550	48968950	0		chr6	48924773	2.50793803726847e-07
chr5	107797750	107931650	2	Zm00001d015689;Zm00001d015690	chr5	107852042	2.54156841400338e-07
chr10	150150550	150183350	1	Zm00001d026696	chr10	150180204	2.63795670283077e-07
chr3	82400150	82462650	1	Zm00001d040954	chr3	82453605	2.63992821337519e-07
chr5	108022750	108088850	0		chr5	108038769	2.6551303931984e-07
chr4	68230950	68249350	1	Zm00001d050134	chr4	68245237	2.6588602195568e-07
chr3	191575650	191576450	0		chr3	191575970	2.73792459590744e-07
chr10	150050850	150055850	2	Zm00001d026690;Zm00001d026691	chr10	150052213	2.75948446286012e-07
chr3	197237950	197314750	2	Zm00001d043346;Zm00001d043347	chr3	197238478	2.78578544312439e-07
chr5	188749550	188786750	0		chr5	188785885	2.85536347914901e-07
chr1	50024650	50032750	1	Zm00001d028896	chr1	50030957	2.87053784992005e-07
chr9	23316650	23321850	1	Zm00001d045468	chr9	23318161	2.96594243529508e-07
chr3	85290550	85318350	2	Zm00001d040965;Zm00001d040966	chr3	85294152	2.96951917804946e-07
chr10	87928450	87959750	0		chr10	87959347	2.97547840164555e-07
chr5	136655250	136761950	1	Zm00001d015984	chr5	136655401	3.16111802971226e-07
chr6	57511150	57589950	0		chr6	57544782	3.19312838895223e-07
chr3	82266550	82318650	0		chr3	82270474	3.29796199958465e-07
chr4	68751950	68878250	1	Zm00001d050141	chr4	68813485	3.79704133205783e-07
chr8	70138350	70202450	1	Zm00001d009562	chr8	70196230	3.80847551799246e-07
chr3	79355750	79384650	0		chr3	79377540	4.18697319539481e-07
chr1	206643250	206658950	1	Zm00001d031915	chr1	206646889	4.19260562891796e-07
chr3	192797750	192823750	1	Zm00001d043239	chr3	192800359	4.26833790043481e-07
chr1	431250	561450	3	Zm00001d027254;Zm00001d027256;Zm00001d027257	chr1	560842	4.30842163167562e-07
chr5	33607850	33617750	0		chr5	33615021	4.34265860245077e-07
chr6	149727150	149917050	3	Zm00001d038156;Zm00001d038158;Zm00001d038160	chr6	149884124	4.37909812560086e-07
chr6	119875950	119921650	0		chr6	119897197	4.54178005031496e-07
chr4	164408750	164462950	1	Zm00001d051608	chr4	164425772	4.62387640491604e-07
chr3	52639150	52692950	1	Zm00001d040600	chr3	52678443	4.66777067076618e-07
chr5	109264950	109312250	2	Zm00001d015703;Zm00001d015704	chr5	109303954	4.76128472317566e-07
chr3	84321350	84443650	0		chr3	84443353	4.86479466395246e-07
chr3	143820250	143895950	1	Zm00001d041925	chr3	143850907	4.91168102215228e-07
chr3	79952250	80214450	1	Zm00001d040930	chr3	79995213	4.95923238379572e-07
chr5	105845550	105951650	0		chr5	105848590	5.37309803129175e-07
chr4	6177850	6199050	0		chr4	6184494	5.45840981398534e-07
chr10	149854050	149860450	2	Zm00001d026684;Zm00001d026685	chr10	149857603	5.47467479728734e-07
chr5	154575550	154647450	1	Zm00001d016262	chr5	154575881	5.56058473439562e-07
chr10	8285850	8326850	1	Zm00001d023513	chr10	8286504	5.61619517681724e-07
chr4	203500050	203535650	1	Zm00001d052888	chr4	203505226	5.63342455607073e-07
chr5	109706850	109793850	1	Zm00001d015705	chr5	109793423	5.79946343532495e-07
chr1	148162650	148172950	1	Zm00001d030609	chr1	148168265	5.96869374874721e-07
chr4	203257250	203329150	1	Zm00001d052883	chr4	203328886	6.02058759176585e-07
chr9	108615650	108629150	1	Zm00001d046871	chr9	108618355	6.25292924202273e-07
chr5	88520950	88548450	0		chr5	88521446	6.30383342349712e-07
chr2	38404150	38416950	1	Zm00001d003268	chr2	38416081	6.46173407495684e-07
chr10	96658650	96938050	8	Zm00001d024953;Zm00001d024954;Zm00001d024955;Zm00001d024956;Zm00001d024957;Zm00001d024958;Zm00001d024959;Zm00001d024960	chr10	96658676	6.79008839593464e-07
chr1	229258950	229276250	0		chr1	229272511	6.83149128984406e-07
chr3	126119250	126128650	0		chr3	126127221	6.84357729495061e-07
chr4	145549750	145564350	0		chr4	145551445	6.89744754345633e-07
chr5	105183350	105202750	0		chr5	105193234	7.04055208912424e-07
chr6	48968950	49029450	1	Zm00001d035787	chr6	49029086	7.19054414433715e-07
chr4	110751950	110895050	1	Zm00001d050649	chr4	110789811	7.22993100964669e-07
chr3	82164350	82241850	0		chr3	82241832	7.28321208650172e-07
chr5	82141950	82360050	4	Zm00001d015268;Zm00001d015269;Zm00001d015270;Zm00001d015272	chr5	82148578	7.47029274192088e-07
chr6	149978650	150007450	1	Zm00001d038161	chr6	149981416	7.52362844431609e-07
chr6	98777950	98862250	3	Zm00001d036719;Zm00001d036720;Zm00001d036721	chr6	98784437	7.55699683762769e-07
chr2	81025550	81095950	0		chr2	81039224	7.58107766730328e-07
chr5	109857750	110250350	4	Zm00001d015706;Zm00001d015707;Zm00001d015709;Zm00001d015711	chr5	109861916	7.6267728178695e-07
chr3	125563250	125774050	3	Zm00001d041519;Zm00001d041520;Zm00001d041521	chr3	125563291	7.65131762949963e-07
chr3	77852750	78047050	1	Zm00001d040906	chr3	78046408	7.67071403632689e-07
chr4	120676450	120711350	0		chr4	120704557	7.73709373310427e-07
chr3	78962150	79160550	1	Zm00001d040916	chr3	79160381	8.14007325860732e-07
chr5	108261750	108270150	1	Zm00001d015692	chr5	108268659	8.23343448211103e-07
chr5	219997450	220014050	2	Zm00001d018401;Zm00001d018402	chr5	219998570	8.37310827998897e-07
chr4	121103550	121278850	2	Zm00001d050757;Zm00001d050758	chr4	121108545	8.6278675018259e-07
chr6	46302150	46357150	4	Zm00001d035763;Zm00001d035764;Zm00001d035765;Zm00001d035766	chr6	46353977	8.63282094923702e-07
chr8	173094350	173239250	10	Zm00001d012367;Zm00001d012368;Zm00001d012369;Zm00001d012371;Zm00001d012373;Zm00001d012375;Zm00001d012376;Zm00001d012377;Zm00001d012378;Zm00001d012379	chr8	173237594	9.06942558809142e-07
chr2	91710150	91738550	2	Zm00001d004209;Zm00001d004210	chr2	91717608	9.20195868782172e-07
chr4	62588350	62672750	3	Zm00001d050051;Zm00001d050052;Zm00001d050054	chr4	62588544	9.41323139568972e-07
chr10	115540950	115556450	0		chr10	115548078	9.56675433633045e-07
chr3	84443650	84461950	0		chr3	84444312	9.78692693526014e-07
chr3	47248350	47293750	1	Zm00001d040504	chr3	47293019	9.81139825422113e-07
chr6	55466650	55467650	1	Zm00001d035846	chr6	55466813	1.03712609246971e-06
chr1	158344950	158393150	2	Zm00001d030757;Zm00001d030759	chr1	158392303	1.0459608494418e-06
chr9	23108950	23131650	1	Zm00001d045462	chr9	23109845	1.0557241855027e-06
chr6	58229850	58266650	3	Zm00001d035875;Zm00001d035876;Zm00001d035877	chr6	58234398	1.05767054946982e-06
chr9	147937050	147960550	2	Zm00001d048009;Zm00001d048010	chr9	147960297	1.07362983402737e-06
chr5	41109550	41152850	4	Zm00001d014330;Zm00001d014331;Zm00001d014332;Zm00001d014333	chr5	41116047	1.07780595640007e-06
chr3	186014950	186032350	1	Zm00001d042989	chr3	186014961	1.09263852700925e-06
chr3	87098050	87190150	1	Zm00001d040975	chr3	87184590	1.09409819539925e-06
chr4	116414950	116690450	2	Zm00001d050697;Zm00001d050698	chr4	116658659	1.10643927124865e-06
chr1	158467950	158538650	0		chr1	158490324	1.11298541721895e-06
chr1	228559950	228634050	0		chr1	228560235	1.11533150705952e-06
chr2	118081050	118148250	2	Zm00001d004559;Zm00001d004560	chr2	118082001	1.14817161843832e-06
chr1	242191650	242204850	1	Zm00001d032900	chr1	242193137	1.1639023801006e-06
chr5	200871750	200878950	1	Zm00001d017591	chr5	200873282	1.19677831694358e-06
chr9	92126350	92157450	1	Zm00001d046489	chr9	92153906	1.19863660564342e-06
chr5	108277850	108291350	2	Zm00001d015692;Zm00001d015693	chr5	108283425	1.20077876189544e-06
chr4	119109450	119109550	0		chr4	119109461	1.21504325520682e-06
chr8	114488550	114526850	1	Zm00001d010425	chr8	114507247	1.22563435362559e-06
chr5	127359950	127454150	2	Zm00001d015867;Zm00001d015868	chr5	127360005	1.232545438253E-06
chr8	156845850	156932050	2	Zm00001d011634;Zm00001d011635	chr8	156914407	1.26071689038089e-06
chr10	142374650	142379150	2	Zm00001d026266;Zm00001d026267	chr10	142376580	1.26673573708174e-06
chr1	50219250	50222650	1	Zm00001d028902	chr1	50221800	1.32031501933297e-06
chr1	202822550	202898450	1	Zm00001d031817	chr1	202895977	1.32632290521497e-06
chr3	156059250	156087350	2	Zm00001d042205;Zm00001d042207	chr3	156078350	1.33280247967514e-06
chr2	212159850	212305350	1	Zm00001d006606	chr2	212301892	1.3535873434051e-06
chr3	54947350	54969650	1	Zm00001d040627	chr3	54949681	1.35916422197674e-06
chr10	96359550	96429450	1	Zm00001d024947	chr10	96359971	1.36850019755387e-06
chr3	86817950	86855450	0		chr3	86854996	1.39666991946166e-06
chr1	118877050	119069550	1	Zm00001d030282	chr1	118877422	1.39886846370715e-06
chr5	105460750	105593150	0		chr5	105552268	1.4065373396878e-06
chr1	182934950	183074850	2	Zm00001d031232;Zm00001d031233	chr1	182944611	1.44931047931296e-06
chr2	150685350	150755050	2	Zm00001d004959;Zm00001d004960	chr2	150689453	1.4853057310295e-06
chr6	54725750	55455250	4	Zm00001d035841;Zm00001d035842;Zm00001d035843;Zm00001d035844	chr6	55330448	1.48631455041358e-06
chr5	165372150	165446650	2	Zm00001d016510;Zm00001d016511	chr5	165445876	1.48767304790179e-06
chr5	110891250	110912850	0		chr5	110897252	1.49716693608082e-06
chr3	188266050	188267550	1	Zm00001d043067	chr3	188266063	1.50265370312481e-06
chr3	188280050	188282450	1	Zm00001d043069	chr3	188281707	1.51762538080162e-06
chr10	95199350	95256550	1	Zm00001d024924	chr10	95202516	1.51796873851947e-06
chr5	89987450	90055250	1	Zm00001d015435	chr5	90052803	1.5285095110206e-06
chr2	20732750	20816550	1	Zm00001d002736	chr2	20733097	1.53281819717759e-06
chr3	134628050	134638750	0		chr3	134638732	1.53917960759151e-06
chr2	150616150	150685350	3	Zm00001d004957;Zm00001d004958;Zm00001d004959	chr2	150683690	1.59573456294823e-06
chr3	191699550	191726950	1	Zm00001d043206	chr3	191718517	1.61722902513192e-06
chr4	202049650	202072250	1	Zm00001d052828	chr4	202067086	1.62523052444219e-06
chr2	3555650	3563950	1	Zm00001d001960	chr2	3560183	1.62612852998042e-06
chr5	105224850	105271750	0		chr5	105234232	1.63935337600984e-06
chr7	172604650	172633450	2	Zm00001d022195;Zm00001d022196	chr7	172629498	1.66454567620109e-06
chr9	35100050	35109350	1	Zm00001d045722	chr9	35109286	1.66537069400195e-06
chr5	62829350	62907250	5	Zm00001d014775;Zm00001d014778;Zm00001d014779;Zm00001d014780;Zm00001d014781	chr5	62831029	1.69860835689583e-06
chr1	39107150	39155450	1	Zm00001d028560	chr1	39155257	1.70570056383783e-06
chr2	46915350	47106350	1	Zm00001d003533	chr2	47106112	1.73469037934921e-06
chr2	209774750	209796050	3	Zm00001d006489;Zm00001d006490;Zm00001d006491	chr2	209793304	1.76458691274627e-06
chr9	80358150	80367050	1	Zm00001d046323	chr9	80360384	1.77389624427758e-06
chr3	12206650	12278050	1	Zm00001d039695	chr3	12207929	1.80264551284271e-06
chr5	64620650	64687050	1	Zm00001d014826	chr5	64620814	1.81002365961442e-06
chr3	48568550	48587350	0		chr3	48587137	1.81289804647934e-06
chr1	206411850	206468850	1	Zm00001d031909	chr1	206466409	1.83323334138046e-06
chr10	84380250	84434950	2	Zm00001d024707;Zm00001d024708	chr10	84432681	1.83784139354545e-06
chr8	164717050	164800150	4	Zm00001d011926;Zm00001d011927;Zm00001d011928;Zm00001d011929	chr8	164791492	1.85693557484199e-06
chr5	199536050	199538150	1	Zm00001d017559	chr5	199536646	1.86246600054384e-06
chr3	171712850	171725650	1	Zm00001d042558	chr3	171713114	1.90120877723287e-06
chr3	191231750	191234850	1	Zm00001d043196	chr3	191232231	1.92626715043166e-06
chr5	145369850	145476250	1	Zm00001d016118	chr5	145476110	1.94777490804024e-06
chr6	116223950	116287950	3	Zm00001d037215;Zm00001d037216;Zm00001d037217	chr6	116235945	1.9787887731478e-06
chr3	124672750	124712150	1	Zm00001d041506	chr3	124673062	2.08236891811788e-06
chr3	185754850	186014950	6	Zm00001d042980;Zm00001d042982;Zm00001d042983;Zm00001d042985;Zm00001d042988;Zm00001d042989	chr3	186014865	2.12702699669615e-06
chr3	85318350	85358950	0		chr3	85324784	2.13383886542262e-06
chr4	33731150	33800150	3	Zm00001d049536;Zm00001d049537;Zm00001d049539	chr4	33796958	2.16789338201731e-06
chr1	16289750	16297850	0		chr1	16296243	2.22564322487748e-06
chr9	92070450	92086050	1	Zm00001d046488	chr9	92071830	2.22994248228235e-06
chr9	132740150	132747850	1	Zm00001d047498	chr9	132744565	2.24790930610931e-06
chr1	50740350	50777150	1	Zm00001d028910	chr1	50775306	2.32153460578592e-06
chr2	85541450	85695750	1	Zm00001d004136	chr2	85695638	2.36056748251813e-06
chr6	57672150	57713250	0		chr6	57689848	2.38966794952646e-06
chr3	170038650	170053750	0		chr3	170038775	2.42001127535921e-06
chr8	156932050	156983850	1	Zm00001d011636	chr8	156957859	2.42675954954498e-06
chr5	200700050	200713050	1	Zm00001d017584	chr5	200709753	2.44724140995769e-06
chr8	161430350	161475750	4	Zm00001d011779;Zm00001d011780;Zm00001d011781;Zm00001d011782	chr8	161466592	2.51824896629796e-06
chr5	94668950	94711350	1	Zm00001d015513	chr5	94710704	2.53288129458021e-06
chr10	88035050	88118950	0		chr10	88116476	2.62734725114401e-06
chr3	79384650	79457150	0		chr3	79385579	2.64382933854725e-06
chr5	105694450	105791250	0		chr5	105771261	2.69096360014051e-06
chr9	110401250	110425950	1	Zm00001d046916	chr9	110418457	2.70079252945602e-06
chr3	188681750	188683350	1	Zm00001d043081	chr3	188682487	2.74439331272369e-06
chr3	125990150	126053450	2	Zm00001d041529;Zm00001d041530	chr3	126036016	2.75558184551099e-06
chr2	185602050	185614250	1	Zm00001d005743	chr2	185613315	2.76345000133436e-06
chr2	118031850	118063350	1	Zm00001d004559	chr2	118057412	2.76880719790112e-06
chr5	111142550	111160750	1	Zm00001d015715	chr5	111145224	2.79792125865512e-06
chr5	109366250	109433250	0		chr5	109385396	2.82468643938426e-06
chr9	47192550	47254750	3	Zm00001d045916;Zm00001d045918;Zm00001d045919	chr9	47241959	2.84628330447367e-06
chr1	229113250	229233950	5	Zm00001d032515;Zm00001d032516;Zm00001d032517;Zm00001d032518;Zm00001d032519	chr1	229233872	2.85256161621857e-06
chr1	247479750	247627450	0		chr1	247481968	2.85894110254738e-06
chr10	8686950	8711950	1	Zm00001d023523	chr10	8711727	2.89751835211076e-06
chr2	212317150	212358850	1	Zm00001d006606	chr2	212318620	2.93926206692767e-06
chr6	158763650	158822550	3	Zm00001d038503;Zm00001d038504;Zm00001d038505	chr6	158801934	2.99837831656203e-06
chr4	95510450	95653150	2	Zm00001d050514;Zm00001d050515	chr4	95528492	3.00821542510118e-06
chr1	149519150	149607150	2	Zm00001d030624;Zm00001d030626	chr1	149522130	3.02358768991537e-06
chr3	191234850	191260750	0		chr3	191235128	3.06709641682809e-06
chr2	156918350	156926950	1	Zm00001d005063	chr2	156920735	3.11890358025435e-06
chr5	164455050	164485350	2	Zm00001d016483;Zm00001d016484	chr5	164456071	3.12481428101838e-06
chr2	90050450	90116350	1	Zm00001d004190	chr2	90058143	3.13299303531832e-06
chr6	163229450	163269350	1	Zm00001d038714	chr6	163231185	3.14007206828473e-06
chr3	118102750	118217150	1	Zm00001d041416	chr3	118104295	3.19643000963427e-06
chr9	80254650	80351150	1	Zm00001d046322	chr9	80257872	3.19992577661623e-06
chr4	204274950	204324550	0		chr4	204323763	3.20043627313293e-06
chr5	82399750	82442350	2	Zm00001d015274;Zm00001d015275	chr5	82441501	3.22422959427822e-06
chr6	146655750	146713950	2	Zm00001d038062;Zm00001d038063	chr6	146684090	3.23003543183497e-06
chr2	184424050	184442050	0		chr2	184426712	3.23738909231791e-06
chr10	41853350	41941850	0		chr10	41923466	3.26754595994411e-06
chr10	55228750	55244950	0		chr10	55243955	3.35233313709684e-06
chr1	50598150	50689050	0		chr1	50686457	3.3554345134193e-06
chr1	88458350	88467550	1	Zm00001d029818	chr1	88463546	3.37233354676959e-06
chr3	125949750	125970750	1	Zm00001d041526	chr3	125970660	3.40856743900429e-06
chr5	85295750	85373450	2	Zm00001d015340;Zm00001d015341	chr5	85303028	3.4213257442379e-06
chr3	102307950	102345150	0		chr3	102309278	3.46481219269131e-06
chr10	70277750	70288550	1	Zm00001d024420	chr10	70279268	3.50693452415871e-06
chr2	88284050	88284650	1	Zm00001d004164	chr2	88284336	3.54258395891558e-06
chr1	53309850	53321250	0		chr1	53310082	3.5901464487922e-06
chr2	121232450	121312050	0		chr2	121238228	3.60354128329651e-06
chr1	50203150	50211050	1	Zm00001d028902	chr1	50205243	3.61581386717336e-06
chr1	28109450	28139150	1	Zm00001d028258	chr1	28109473	3.61834903365751e-06
chr3	220937250	220966350	1	Zm00001d044168	chr3	220966167	3.63363367083653e-06
chr3	192885550	192908950	0		chr3	192908756	3.66273564196834e-06
chr10	8659950	8686950	2	Zm00001d023521;Zm00001d023522	chr10	8661612	3.7454450448861e-06
chr5	89645350	89674250	2	Zm00001d015429;Zm00001d015430	chr5	89672142	3.78566211417166e-06
chr1	100646450	100651950	2	Zm00001d030026;Zm00001d030028	chr1	100651049	3.80275291267942e-06
chr5	63234250	63346050	2	Zm00001d014789;Zm00001d014790	chr5	63345256	3.80494696948575e-06
chr8	39812350	39870950	1	Zm00001d009152	chr8	39846617	3.8099279622754e-06
chr5	89799650	89892650	1	Zm00001d015433	chr5	89799738	3.83193947627473e-06
chr10	8632350	8647950	1	Zm00001d023520	chr10	8642575	3.91089611565517e-06
chr2	188203050	188226850	1	Zm00001d005784	chr2	188226356	4.01055882013174e-06
chr3	14334250	14342850	2	Zm00001d039769;Zm00001d039770	chr3	14339051	4.05740694072569e-06
chr1	45479550	45512850	1	Zm00001d028751	chr1	45511388	4.07928825599217e-06
chr1	256794850	256838350	1	Zm00001d033271	chr1	256837063	4.11557539235423e-06
chr5	200679250	200700050	0		chr5	200699034	4.16480470228447e-06
chr3	52692950	52774650	3	Zm00001d040601;Zm00001d040602;Zm00001d040603	chr3	52762345	4.2370529788454e-06
chr5	63878350	63892850	2	Zm00001d014808;Zm00001d014809	chr5	63887978	4.28751040459134e-06
chr5	127021550	127077850	2	Zm00001d015861;Zm00001d015862	chr5	127076974	4.31000254040959e-06
chr3	168086650	168090050	2	Zm00001d042447;Zm00001d042448	chr3	168087833	4.31290618430602e-06
chr1	8337050	8372750	4	Zm00001d027577;Zm00001d027578;Zm00001d027580;Zm00001d027581	chr1	8372327	4.32506721246643e-06
chr3	153822250	153854450	1	Zm00001d042150	chr3	153853938	4.34017856131912e-06
chr3	83318050	83516050	1	Zm00001d040960	chr3	83498251	4.35509524708038e-06
chr9	8846550	8950650	0		chr9	8950500	4.35684688551203e-06
chr8	154381750	154457050	2	Zm00001d011558;Zm00001d011559	chr8	154453832	4.39419536773794e-06
chr3	144516050	144566650	2	Zm00001d041939;Zm00001d041940	chr3	144566443	4.41562932148938e-06
chr10	114978450	115120750	3	Zm00001d025345;Zm00001d025346;Zm00001d025347	chr10	115120467	4.47303344001193e-06
chr1	50473350	50516850	2	Zm00001d028906;Zm00001d028907	chr1	50515352	4.48060382842483e-06
chr2	80891350	80964650	1	Zm00001d004084	chr2	80908491	4.4861577023793e-06
chr1	248461350	248461850	1	Zm00001d033047	chr1	248461535	4.49617931581787e-06
chr5	206888050	206931350	1	Zm00001d017789	chr5	206888186	4.49670753513782e-06
chr3	22698050	22732350	0		chr3	22732104	4.50362248382162e-06
chr2	48283350	48396650	2	Zm00001d003567;Zm00001d003569	chr2	48391476	4.52086955394595e-06
chr3	83516050	83605950	0		chr3	83605682	4.55375705164225e-06
chr3	172746750	172751750	1	Zm00001d042585	chr3	172748940	4.55534328685362e-06
chr2	184491050	184529850	1	Zm00001d005717	chr2	184528541	4.64257535205998e-06
chr3	193769150	193802950	1	Zm00001d043266	chr3	193802188	4.67844126772988e-06
chr1	50231350	50342050	1	Zm00001d028903	chr1	50231649	4.68030809927347e-06
chr6	61616850	61622350	1	Zm00001d035947	chr6	61617835	4.70506162552273e-06
chr1	34899850	34939450	3	Zm00001d028432;Zm00001d028433;Zm00001d028434	chr1	34900417	4.73341223084669e-06
chr5	110912850	111009150	0		chr5	110913810	4.77754563523458e-06
chr1	16014750	16018150	1	Zm00001d027872	chr1	16016773	4.80350356678857e-06
chr9	43808350	43919250	1	Zm00001d045855	chr9	43918885	4.84770956853105e-06
chr2	33779350	33781750	1	Zm00001d003149	chr2	33781237	4.8648203309536e-06
chr8	169603450	169624250	2	Zm00001d012178;Zm00001d012180	chr8	169616993	4.87537464608454e-06
chr1	208949650	208967850	1	Zm00001d031992	chr1	208950065	4.8765991848445e-06
chr3	181578050	181600850	0		chr3	181600179	4.97641399444979e-06
chr4	22941650	22994850	2	Zm00001d049253;Zm00001d049254	chr4	22949063	4.98424849227158e-06
chr6	59040950	59084950	1	Zm00001d035903	chr6	59082258	5.01830908020245e-06
chr2	191921850	191953250	1	Zm00001d005893	chr2	191937826	5.02444099685538e-06
chr3	84461950	84505250	0		chr3	84487476	5.03118545507824e-06
chr3	169410050	169437050	1	Zm00001d042492	chr3	169434832	5.08225431828748e-06
chr9	146639750	146644850	2	Zm00001d047968;Zm00001d047969	chr9	146643055	5.08817134450848e-06
chr4	203647450	203704950	0		chr4	203698193	5.13840306719767e-06
chr6	7494650	7522350	4	Zm00001d035168;Zm00001d035169;Zm00001d035170;Zm00001d035171	chr6	7513807	5.19520423030622e-06
chr2	47886350	47939750	2	Zm00001d003555;Zm00001d003556	chr2	47888964	5.24504898681591e-06
chr3	234135850	234154550	2	Zm00001d044655;Zm00001d044656	chr3	234153923	5.28993032998984e-06
chr5	40645850	40677350	1	Zm00001d014316	chr5	40646331	5.32698152041064e-06
chr5	108175650	108248350	0		chr5	108247797	5.3324824974408e-06
chr5	89674250	89799650	4	Zm00001d015430;Zm00001d015431;Zm00001d015432;Zm00001d015433	chr5	89674303	5.35063483147287e-06
chr3	176038450	176040350	1	Zm00001d042667	chr3	176040015	5.3895442740117e-06
chr10	96636050	96652850	1	Zm00001d024953	chr10	96652658	5.41651587922161e-06
chr3	82570350	82717750	0		chr3	82570754	5.42079592384474e-06
chr2	231409950	231452150	2	Zm00001d007424;Zm00001d007426	chr2	231451508	5.53200171703684e-06
chr8	126360650	126380850	1	Zm00001d010736	chr8	126378266	5.61359084588836e-06
chr4	202532950	202629550	2	Zm00001d052851;Zm00001d052852	chr4	202628226	5.67454450862385e-06
chr1	159189750	159405150	3	Zm00001d030777;Zm00001d030780;Zm00001d030781	chr1	159403244	5.82298247427106e-06
chr3	192929250	192963450	1	Zm00001d043243	chr3	192962854	5.87072483199809e-06
chr10	22873050	22947450	0		chr10	22947314	5.88009559746699e-06
chr9	6294050	6333250	1	Zm00001d044878	chr9	6331857	5.99494356156443e-06
chr9	13274250	13413550	2	Zm00001d045117;Zm00001d045118	chr9	13413326	6.00590514165013e-06
chr1	226007950	226105550	2	Zm00001d032427;Zm00001d032428	chr1	226081498	6.02376502339081e-06
chr6	47773550	47823750	0		chr6	47816868	6.03516565258194e-06
chr3	106964950	107030450	0		chr3	107030277	6.10900770946637e-06
chr6	160537850	160560850	3	Zm00001d038585;Zm00001d038586;Zm00001d038587	chr6	160540368	6.11233118050335e-06
chr1	67120150	67181550	0		chr1	67121166	6.14782150076342e-06
chr3	54364250	54367550	2	Zm00001d040621;Zm00001d040622	chr3	54365491	6.17640512801364e-06
chr5	111300450	111311550	0		chr5	111300476	6.23798056080143e-06
chr3	177751850	177766950	1	Zm00001d042709	chr3	177764480	6.27600407750216e-06
chr1	247444750	247464250	1	Zm00001d033023	chr1	247446914	6.28727667594566e-06
chr5	109433250	109463250	0		chr5	109463130	6.31356289749059e-06
chr4	231942450	232002350	1	Zm00001d053448	chr4	231999540	6.44741039072415e-06
chr1	238333350	238377250	2	Zm00001d032795;Zm00001d032796	chr1	238333726	6.45072985900714e-06
chr5	21426650	21431850	1	Zm00001d013819	chr5	21429168	6.51517103711768e-06
chr4	14760750	14815150	1	Zm00001d049071	chr4	14761023	6.63641077946931e-06
chr10	78459250	78510750	0		chr10	78459293	6.68246799822806e-06
chr3	87355450	87595450	0		chr3	87408915	6.73124909200199e-06
chr3	5844550	5848350	0		chr3	5845032	6.74005086966177e-06
chr3	138447450	138469350	1	Zm00001d041796	chr3	138468825	6.74593339438097e-06
chr3	174788650	174793850	1	Zm00001d042637	chr3	174792144	6.79865461498313e-06
chr10	76730250	76734850	1	Zm00001d024532	chr10	76733014	6.96636593086031e-06
chr10	19917150	19925350	1	Zm00001d023779	chr10	19917687	7.08208664926391e-06
chr10	59844250	59905750	2	Zm00001d024256;Zm00001d024257	chr10	59905435	7.09456546572156e-06
chr4	137417450	137700550	7	Zm00001d051021;Zm00001d051023;Zm00001d051025;Zm00001d051026;Zm00001d051029;Zm00001d051030;Zm00001d051031	chr4	137487650	7.10487981153709e-06
chr4	207916750	207970950	1	Zm00001d052992	chr4	207920583	7.1422213266748e-06
chr3	54182850	54203350	1	Zm00001d040620	chr3	54203030	7.24773815012933e-06
chr5	103192150	103219950	1	Zm00001d015649	chr5	103215133	7.25401313429055e-06
chr8	161250150	161295550	6	Zm00001d011767;Zm00001d011768;Zm00001d011769;Zm00001d011770;Zm00001d011771;Zm00001d011773	chr8	161259824	7.25761125575751e-06
chr2	80696050	80770950	1	Zm00001d004078	chr2	80770751	7.2872471418665e-06
chr3	134445150	134509850	1	Zm00001d041710	chr3	134445373	7.33476579640024e-06
chr8	123058850	123100450	1	Zm00001d010655	chr8	123093426	7.33662282679513e-06
chr4	238428550	238455750	1	Zm00001d053665	chr4	238451391	7.37246615199592e-06
chr1	51754050	51760050	1	Zm00001d028926	chr1	51758162	7.41910449643902e-06
chr4	68572350	68751950	2	Zm00001d050140;Zm00001d050141	chr4	68737264	7.5180301641463e-06
chr10	134153950	134158750	1	Zm00001d025938	chr10	134157807	7.56250677239736e-06
chr8	91638950	91842450	2	Zm00001d009946;Zm00001d009948	chr8	91819027	7.58580014564711e-06
chr10	82608250	82665450	1	Zm00001d024664	chr10	82660687	7.61835052622848e-06
chr1	292920150	292926050	0		chr1	292924752	7.6318326000325e-06
chr9	115407950	115419550	1	Zm00001d047015	chr9	115416185	7.71190687516317e-06
chr5	26419950	26496650	2	Zm00001d013963;Zm00001d013964	chr5	26420943	7.712559531388E-06
chr3	9082550	9090250	2	Zm00001d039613;Zm00001d039614	chr3	9088936	7.79725801676884e-06
chr5	209544050	209545950	1	Zm00001d017883	chr5	209544536	7.90005246092328e-06
chr4	244610650	244651350	1	Zm00001d053987	chr4	244612812	7.90580679707245e-06
chr4	203704950	203747950	0		chr4	203716164	7.91347319907178e-06
chr2	81609050	81698450	1	Zm00001d004090	chr2	81609955	8.00254289458633e-06
chr3	193884350	193921450	1	Zm00001d043270	chr3	193918505	8.02195697741575e-06
chr4	157368250	157417950	4	Zm00001d051407;Zm00001d051408;Zm00001d051409;Zm00001d051410	chr4	157415663	8.03364924153036e-06
chr8	3091850	3199050	2	Zm00001d008255;Zm00001d008256	chr8	3116515	8.05063240400685e-06
chr1	205092150	205122350	1	Zm00001d031875	chr1	205092248	8.10042355972997e-06
chr6	62965950	63065050	2	Zm00001d035964;Zm00001d035965	chr6	62967033	8.1282605644253e-06
chr5	201319550	201336050	2	Zm00001d017602;Zm00001d017603	chr5	201319898	8.21962512204267e-06
chr2	85358350	85365550	1	Zm00001d004130	chr2	85363376	8.22409040978182e-06
chr3	47375150	47420050	2	Zm00001d040506;Zm00001d040507	chr3	47375967	8.31513514840007e-06
chr10	19953850	19993550	2	Zm00001d023781;Zm00001d023783	chr10	19953945	8.31632008843604e-06
chr2	210098150	210104750	2	Zm00001d006503;Zm00001d006504	chr2	210101257	8.32636679619837e-06
chr4	127597750	127653750	1	Zm00001d050868	chr4	127634848	8.37584556061538e-06
chr5	128815950	128920450	0		chr5	128908017	8.39314497992668e-06
chr1	158848150	158943650	1	Zm00001d030762	chr1	158943476	8.45148707646921e-06
chr9	25603550	25741150	1	Zm00001d045533	chr9	25740702	8.46742858075271e-06
chr2	106630150	106708650	1	Zm00001d004366	chr2	106630295	8.55415363054457e-06
chr6	100084850	100147350	1	Zm00001d036765	chr6	100100130	8.65492864129045e-06
chr9	157667950	157715850	2	Zm00001d048518;Zm00001d048520	chr9	157715515	8.74581477866947e-06
chr4	118649450	118854250	3	Zm00001d050717;Zm00001d050718;Zm00001d050723	chr4	118822126	8.84030190079917e-06
chr3	110466050	110470750	1	Zm00001d041287	chr3	110469000	8.96690544328407e-06
chr2	157225350	157327850	3	Zm00001d005072;Zm00001d005073;Zm00001d005074	chr2	157225727	9.11396160533098e-06
chr3	107120550	107176650	0		chr3	107166226	9.40343615527359e-06
chr3	155281750	155330050	0		chr3	155329383	9.46104003654147e-06
chr1	19922250	19950950	2	Zm00001d028000;Zm00001d028001	chr1	19945294	9.56576078393049e-06
chr6	157233250	157258550	2	Zm00001d038436;Zm00001d038437	chr6	157254430	9.57845212311442e-06
chr4	136187850	136220350	1	Zm00001d051001	chr4	136188975	9.59504868287012e-06
chr1	229838550	229854250	1	Zm00001d032535	chr1	229848664	9.60543765385912e-06
chr3	208866650	208899650	1	Zm00001d043743	chr3	208866856	9.66362682905588e-06
chr5	105986450	106004150	0		chr5	105990203	9.67949079500222e-06
chr3	191639150	191679150	0		chr3	191678170	9.72567115386537e-06
chr3	133871050	133883550	1	Zm00001d041700	chr3	133872328	9.94785446223249e-06
chr2	231917150	231962550	2	Zm00001d007445;Zm00001d007446	chr2	231919131	9.96025613600453e-06
chr1	183270550	183308650	1	Zm00001d031241	chr1	183290720	1.00258983210982e-05
chr9	52631750	52747050	1	Zm00001d045987	chr9	52746723	1.00753083480573e-05
chr10	42415950	42494550	1	Zm00001d024082	chr10	42494473	1.00842144661828e-05
chr10	118972050	118988250	0		chr10	118988243	1.00916172032621e-05
chr8	135491750	135495550	1	Zm00001d010972	chr8	135492168	1.01780562290496e-05
chr2	83765150	83790050	1	Zm00001d004118	chr2	83768811	1.01884327605293e-05
chr1	68396050	68495350	2	Zm00001d029380;Zm00001d029383	chr1	68396479	1.02143693864199e-05
chr10	124263950	124380950	3	Zm00001d025622;Zm00001d025623;Zm00001d025624	chr10	124267044	1.03660594981109e-05
chr3	221170850	221179250	1	Zm00001d044175	chr3	221172301	1.04199934578237e-05
chr6	85037350	85063850	1	Zm00001d036345	chr6	85062266	1.04612007514567e-05
chr3	85192350	85290550	0		chr3	85289519	1.05225751253128e-05
chr1	157114950	157118050	0		chr1	157115685	1.06275020995438e-05
chr10	41084650	41164450	1	Zm00001d024066	chr10	41085126	1.0682801841459e-05
chr4	118940350	119109450	3	Zm00001d050726;Zm00001d050728;Zm00001d050730	chr4	119109350	1.07299419017469e-05
chr10	99329950	99401850	0		chr10	99401599	1.08486946757266e-05
chr9	80351150	80358150	2	Zm00001d046322;Zm00001d046323	chr9	80351486	1.08566671207735e-05
