## Supplemental Table 5 for "Single-gene resolution of locally adaptive genetic variation in Mexican maize"

chrom	start	end	GeneCount	unlist(genhits)	CHR	BP	P
chr10	150497050	150559550	2	Zm00001d026705;Zm00001d026706	chr10	150497220	8.22797173160231e-16
chr10	150756950	150828750	1	Zm00001d026711	chr10	150827693	3.90005861353266e-12
chr10	150151050	150182950	1	Zm00001d026696	chr10	150180204	4.52686048096471e-12
chr9	8958850	9001750	1	Zm00001d044975	chr9	8984100	8.09308407385583e-12
chr10	150334750	150357750	2	Zm00001d026700;Zm00001d026701	chr10	150356997	1.22681571056331e-11
chr6	48856250	48988450	1	Zm00001d035787	chr6	48924773	2.59280132863837e-11
chr1	50853750	50881250	1	Zm00001d028912	chr1	50865047	3.27313426376808e-11
chr1	146730150	146748150	1	Zm00001d030590	chr1	146742251	4.2515546217621e-10
chr9	110066450	110092050	1	Zm00001d046910	chr9	110075883	1.44629206870007e-09
chr4	31360250	31474050	4	Zm00001d049467;Zm00001d049469;Zm00001d049470;Zm00001d049471	chr4	31441022	3.2008848646815e-09
chr4	43258450	43449550	3	Zm00001d049757;Zm00001d049759;Zm00001d049760	chr4	43385798	3.72738343106503e-09
chr10	150300550	150317650	1	Zm00001d026698	chr10	150316922	5.07921155610501e-09
chr9	109486050	109776550	4	Zm00001d046897;Zm00001d046898;Zm00001d046900;Zm00001d046902	chr9	109491463	6.76828184487042e-09
chr7	159934750	159948250	1	Zm00001d021682	chr7	159937513	8.22820825413319e-09
chr9	110157250	110223050	1	Zm00001d046912	chr9	110202054	8.61353858822228e-09
chr6	48753050	48856250	0		chr6	48834240	1.00274395712761e-08
chr3	119173450	119206050	2	Zm00001d041428;Zm00001d041430	chr3	119206006	1.19432133939945e-08
chr9	110327950	110396150	1	Zm00001d046915	chr9	110360959	1.59184781203542e-08
chr6	48564250	48753050	0		chr6	48663767	1.81148268289969e-08
chr9	108783450	108855650	3	Zm00001d046882;Zm00001d046883;Zm00001d046884	chr9	108785860	1.87279124813056e-08
chr4	12306050	12372250	2	Zm00001d049006;Zm00001d049007	chr4	12329496	1.96183735114813e-08
chr10	124233250	124266650	3	Zm00001d025620;Zm00001d025621;Zm00001d025622	chr10	124263936	2.3692973513586e-08
chr10	65519150	65525750	2	Zm00001d024338;Zm00001d024339	chr10	65521072	2.79040670266276e-08
chr3	189634150	189658850	0		chr3	189657355	3.18890119984876e-08
chr8	126296750	126392150	3	Zm00001d010735;Zm00001d010736;Zm00001d010737	chr8	126378266	3.85550895457015e-08
chr8	167244750	167373050	4	Zm00001d012051;Zm00001d012052;Zm00001d012053;Zm00001d012054	chr8	167251572	4.75605878775423e-08
chr9	110814450	110884050	0		chr9	110882250	5.68591932804875e-08
chr6	46098250	46156950	2	Zm00001d035760;Zm00001d035761	chr6	46130815	6.39380802172576e-08
chr7	156643450	156712350	2	Zm00001d021576;Zm00001d021577	chr7	156647993	8.21682726275198e-08
chr9	141366850	141393150	3	Zm00001d047769;Zm00001d047770;Zm00001d047771	chr9	141369080	9.29713524316668e-08
chr3	193706050	193773550	2	Zm00001d043264;Zm00001d043265	chr3	193706396	1.06878036263595e-07
chr9	110884050	110918550	1	Zm00001d046922	chr9	110887325	1.46959255465729e-07
chr8	90895950	91241750	2	Zm00001d009940;Zm00001d009941	chr8	90900011	2.15429754963371e-07
chr3	192912850	192963350	1	Zm00001d043243	chr3	192962854	2.1819166042988e-07
chr1	38240350	38248350	1	Zm00001d028528	chr1	38242181	2.27950203088341e-07
chr1	15301150	15306350	1	Zm00001d027854	chr1	15302809	2.75733854848135e-07
chr6	48988450	49169450	0		chr6	49029553	3.06133791377918e-07
chr1	172601050	172668450	1	Zm00001d030997	chr1	172611398	3.18625034905703e-07
chr7	173499050	173505250	1	Zm00001d022244	chr7	173503567	3.67886687030637e-07
chr1	143318750	143419150	1	Zm00001d030551	chr1	143322673	3.72608416296545e-07
chr5	200672150	200712850	1	Zm00001d017584	chr5	200709753	3.95144095128297e-07
chr4	6176150	6314350	6	Zm00001d048839;Zm00001d048840;Zm00001d048841;Zm00001d048842;Zm00001d048843;Zm00001d048847	chr4	6184494	4.34246801511115e-07
chr6	46283250	46424950	4	Zm00001d035763;Zm00001d035764;Zm00001d035765;Zm00001d035766	chr6	46353977	5.42564211581438e-07
chr2	53421250	53527150	2	Zm00001d003672;Zm00001d003673	chr2	53487582	5.65937830585972e-07
chr1	172668450	172716350	1	Zm00001d030998	chr1	172713679	5.83060418363009e-07
chr1	212442650	212554050	1	Zm00001d032096	chr1	212549664	6.22246344892178e-07
chr4	33096750	33167450	1	Zm00001d049522	chr4	33135468	6.63964488535274e-07
chr7	20106450	20128950	1	Zm00001d019170	chr7	20109699	6.96946869033615e-07
chr6	46885150	46970250	1	Zm00001d035772	chr6	46918106	7.48732894576413e-07
chr10	64155550	64189350	1	Zm00001d024318	chr10	64155735	9.31141642724988e-07
chr1	14664850	14703350	3	Zm00001d027834;Zm00001d027835;Zm00001d027837	chr1	14698308	9.63991726442814e-07
chr5	107932450	108002450	0		chr5	107957177	1.02905615195352e-06
chr9	87866450	88427450	3	Zm00001d046411;Zm00001d046413;Zm00001d046416	chr9	88427224	1.04405865744222e-06
chr10	64014450	64054850	1	Zm00001d024317	chr10	64015702	1.07080910166495e-06
chr7	130296050	130325450	1	Zm00001d020726	chr7	130300004	1.14084610510189e-06
chr1	149664850	149689550	1	Zm00001d030627	chr1	149688656	1.14438611374564e-06
chr7	110622550	110705250	2	Zm00001d020385;Zm00001d020386	chr7	110622559	1.2048546955179e-06
chr1	172566750	172601050	1	Zm00001d030996	chr1	172567734	1.3534224266271e-06
chr7	9811050	9821550	1	Zm00001d018937	chr7	9819753	1.42487627769472e-06
chr1	51102550	51118150	1	Zm00001d028915	chr1	51115486	1.49448920119385e-06
chr4	43032350	43100050	1	Zm00001d049750	chr4	43097627	1.54968591433583e-06
chr9	50994950	51011150	1	Zm00001d045972	chr9	50997976	1.58010735866483e-06
chr8	90785350	90895950	1	Zm00001d009940	chr8	90892671	1.69381750607521e-06
chr4	26800550	26915950	3	Zm00001d049331;Zm00001d049332;Zm00001d049333	chr4	26801459	1.70805341772412e-06
chr3	189516850	189583350	3	Zm00001d043114;Zm00001d043115;Zm00001d043116	chr3	189581950	1.71529701264158e-06
chr6	151910250	151965850	3	Zm00001d038221;Zm00001d038222;Zm00001d038223	chr6	151954780	1.80014511570485e-06
chr1	235329450	235344150	1	Zm00001d032704	chr1	235336987	1.93189965745545e-06
chr6	6132950	6197150	1	Zm00001d035119	chr6	6136244	2.27831262428225e-06
chr8	11228050	11269650	3	Zm00001d008514;Zm00001d008515;Zm00001d008516	chr8	11262372	2.44136474218915e-06
chr9	110627050	110693550	1	Zm00001d046919	chr9	110692677	2.51409339710733e-06
chr1	158733750	158832850	0		chr1	158832660	2.5970380422778e-06
chr10	126093250	126111650	3	Zm00001d025679;Zm00001d025680;Zm00001d025681	chr10	126109640	2.71730095774287e-06
chr1	292921250	292928250	0		chr1	292924782	2.74618498995628e-06
chr7	108633150	108710650	2	Zm00001d020353;Zm00001d020354	chr7	108634507	2.78665100057083e-06
chr3	82324050	82346750	1	Zm00001d040952	chr3	82338753	2.81043597249566e-06
chr10	64684550	64759650	1	Zm00001d024325	chr10	64684553	2.98217149695584e-06
chr6	49169450	49368050	1	Zm00001d035789	chr6	49362130	3.23047431810531e-06
chr1	145823550	145956650	1	Zm00001d030579	chr1	145825512	3.39603180261882e-06
chr1	253401150	253491950	2	Zm00001d033195;Zm00001d033196	chr1	253402894	3.59530244583739e-06
chr7	14436150	14497650	1	Zm00001d019060	chr7	14495333	3.60661000093185e-06
chr1	38204350	38234150	1	Zm00001d028527	chr1	38233870	3.68480131288968e-06
chr7	125135750	125153150	1	Zm00001d020614	chr7	125136384	4.22894779787576e-06
chr3	87188550	87210650	0		chr3	87210421	4.40779277120077e-06
chr8	2596650	2671650	1	Zm00001d008249	chr8	2667057	4.64056514392458e-06
chr1	145956650	146055050	0		chr1	145988934	4.82545874861155e-06
chr5	109067950	109277350	1	Zm00001d015703	chr5	109267147	4.90322378539495e-06
chr10	27939150	27980350	1	Zm00001d023914	chr10	27980058	4.91642126403532e-06
chr8	168878850	168974150	3	Zm00001d012146;Zm00001d012147;Zm00001d012148	chr8	168886293	5.12831936296579e-06
chr4	169514250	169728950	3	Zm00001d051783;Zm00001d051784;Zm00001d051785	chr4	169685789	5.18558078158534e-06
chr7	164595650	164639150	2	Zm00001d021857;Zm00001d021858	chr7	164638950	5.67699733627718e-06
chr8	34046750	34176350	1	Zm00001d009066	chr8	34057622	5.77217351737645e-06
chr1	15452050	15515250	1	Zm00001d027859	chr1	15514772	5.89956942352998e-06
chr1	247404350	247430850	0		chr1	247429726	6.06750877655158e-06
chr6	38169950	38268750	1	Zm00001d035647	chr6	38176972	6.19788856885688e-06
chr1	32362250	32391650	1	Zm00001d028370	chr1	32364292	6.32227853847523e-06
chr1	228837750	228919950	2	Zm00001d032507;Zm00001d032508	chr1	228915774	6.57252564010778e-06
chr10	3819050	3841250	3	Zm00001d023342;Zm00001d023343;Zm00001d023344	chr10	3825586	6.60774186513774e-06
chr7	162869950	162878150	1	Zm00001d021778	chr7	162875922	7.21957248859522e-06
chr5	109450350	109463150	0		chr5	109463130	7.51006443168786e-06
chr10	8697350	8711550	1	Zm00001d023523	chr10	8711434	7.51118020587421e-06
chr7	176017650	176051050	1	Zm00001d022352	chr7	176049519	9.08386297023124e-06
chr8	57487750	57652150	5	Zm00001d009342;Zm00001d009343;Zm00001d009344;Zm00001d009346;Zm00001d009347	chr8	57636929	9.136242308389e-06
chr1	252658050	252666350	1	Zm00001d033167	chr1	252664926	9.29498030536335e-06
chr1	50410850	50449050	1	Zm00001d028905	chr1	50443917	9.29555548313187e-06
chr10	135249650	135285750	1	Zm00001d025981	chr10	135284966	9.68854461439689e-06
chr1	237516850	237598150	1	Zm00001d032761	chr1	237518691	9.84193009062117e-06
chr8	149882850	149935250	1	Zm00001d011417	chr8	149932513	1.04881210054806e-05
chr6	118425450	118541650	4	Zm00001d037260;Zm00001d037261;Zm00001d037263;Zm00001d037264	chr6	118535304	1.05455681290452e-05
chr4	160827650	160958150	0		chr4	160952779	1.06583914074433e-05
chr6	142960450	143041650	2	Zm00001d037944;Zm00001d037945	chr6	143003948	1.07351587832268e-05
chr1	172973550	173032850	0		chr1	172973961	1.09273451844926e-05
chr5	197393750	197444750	1	Zm00001d017491	chr5	197432603	1.14602611874515e-05
chr8	121007850	121053850	3	Zm00001d010585;Zm00001d010586;Zm00001d010587	chr8	121016497	1.15506927251791e-05
chr6	58403550	58506150	3	Zm00001d035886;Zm00001d035887;Zm00001d035888	chr6	58487422	1.25990992539079e-05
chr1	234069050	234089750	1	Zm00001d032681	chr1	234076951	1.26070879769342e-05
chr10	124441650	124514550	2	Zm00001d025627;Zm00001d025628	chr10	124513921	1.26474460142956e-05
chr10	108823650	108837550	1	Zm00001d025200	chr10	108836565	1.30237818804012e-05
chr9	156072450	156110350	1	Zm00001d048430	chr9	156098050	1.36360945942861e-05
chr4	241870750	241961750	3	Zm00001d053826;Zm00001d053827;Zm00001d053828	chr4	241925588	1.36631848328051e-05
chr4	50189750	50375250	2	Zm00001d049882;Zm00001d049883	chr4	50359558	1.37220079603545e-05
chr1	293208050	293223750	1	Zm00001d034445	chr1	293222977	1.42140922565405e-05
chr9	110449750	110548550	0		chr9	110455725	1.44366579804108e-05
chr9	141213950	141241650	1	Zm00001d047762	chr9	141215474	1.45060578825558e-05
chr9	130147150	130211750	1	Zm00001d047440	chr9	130209374	1.46913092152738e-05
chr1	50754450	50794150	1	Zm00001d028910	chr1	50775306	1.47801522863674e-05
chr9	47194850	47259350	3	Zm00001d045916;Zm00001d045918;Zm00001d045919	chr9	47241959	1.47865305971096e-05
chr1	280532250	280544450	2	Zm00001d033989;Zm00001d033990	chr1	280532643	1.48064469719199e-05
chr1	112768150	112785850	0		chr1	112780455	1.55343143348335e-05
chr6	53459050	53673650	4	Zm00001d035823;Zm00001d035824;Zm00001d035825;Zm00001d035826	chr6	53598250	1.61847027094112e-05
chr1	149689550	149737950	1	Zm00001d030627	chr1	149692010	1.66382877875249e-05
chr3	32004350	32012350	2	Zm00001d040204;Zm00001d040205	chr3	32006552	1.67929416343879e-05
chr10	26307050	26372950	2	Zm00001d023885;Zm00001d023886	chr10	26307119	1.68411211649547e-05
chr5	111620550	111743850	1	Zm00001d015717	chr5	111737182	1.68720726979891e-05
chr1	172456550	172516350	1	Zm00001d030995	chr1	172457060	1.70011130321807e-05
chr3	192819250	192836050	1	Zm00001d043240	chr3	192835418	1.71982264079997e-05
chr10	63873950	63925050	0		chr10	63877306	1.73921425039881e-05
chr9	152800350	152849750	1	Zm00001d048229	chr9	152803816	1.82338342702137e-05
chr6	48321950	48564250	1	Zm00001d035783	chr6	48490129	1.84996020235609e-05
chr8	133708750	133779750	2	Zm00001d010925;Zm00001d010926	chr8	133743076	1.85893736778304e-05
chr10	87966050	87973150	0		chr10	87970630	1.85937162803197e-05
chr4	43564950	43626050	1	Zm00001d049762	chr4	43591644	1.86198868486693e-05
chr5	198244850	198275350	2	Zm00001d017513;Zm00001d017514	chr5	198246153	1.86900912222282e-05
chr10	137978750	138053450	0		chr10	138051610	1.88130344994973e-05
chr1	223610650	223710550	1	Zm00001d032356	chr1	223610655	1.88568365387095e-05
chr8	149962150	149997950	1	Zm00001d011419	chr8	149989003	1.91445279012e-05
chr4	52286750	52466750	2	Zm00001d049914;Zm00001d049916	chr4	52311241	1.94959847307847e-05
chr9	110918550	110941250	0		chr9	110937322	1.97789845658725e-05
chr10	8713950	8717750	1	Zm00001d023523	chr10	8716412	2.04217964453694e-05
chr10	149647150	149656850	1	Zm00001d026668	chr10	149654671	2.1124761600308e-05
chr4	26571850	26716150	1	Zm00001d049330	chr4	26655228	2.12547591503478e-05
chr1	226332850	226349250	0		chr1	226334660	2.13844300124209e-05
chr4	239448350	239587950	5	Zm00001d053698;Zm00001d053699;Zm00001d053700;Zm00001d053701;Zm00001d053702	chr4	239549329	2.2213107074533e-05
chr3	81527150	81776250	1	Zm00001d040947	chr3	81769572	2.29987896127225e-05
chr1	175303750	175375450	1	Zm00001d031064	chr1	175373194	2.34085150228395e-05
chr4	151149850	151259150	2	Zm00001d051265;Zm00001d051267	chr4	151178687	2.37269088755928e-05
chr1	176191250	176269750	2	Zm00001d031077;Zm00001d031078	chr1	176192854	2.39208511322273e-05
chr1	16964850	16974550	1	Zm00001d027895	chr1	16971493	2.39521346941281e-05
chr10	76840150	76845050	1	Zm00001d024534	chr10	76842083	2.43767885284404e-05
chr5	184676250	184703350	0		chr5	184703293	2.44402653551536e-05
chr1	108595350	108631750	1	Zm00001d030143	chr1	108595367	2.47066626835282e-05
chr6	121945650	122015050	1	Zm00001d037336	chr6	121967500	2.47649023310522e-05
chr1	51139950	51165750	1	Zm00001d028915	chr1	51156537	2.48519254191836e-05
chr10	19953950	19997950	2	Zm00001d023781;Zm00001d023783	chr10	19954076	2.54023224310875e-05
chr4	11822450	11949050	4	Zm00001d048992;Zm00001d048993;Zm00001d048994;Zm00001d048995	chr4	11918287	2.55310357800978e-05
chr10	98112450	98127450	1	Zm00001d024990	chr10	98113428	2.5865545054329e-05
chr10	150050650	150054150	2	Zm00001d026690;Zm00001d026691	chr10	150052213	2.64629305411799e-05
chr7	108944250	109032150	0		chr7	108950704	2.64712376424853e-05
chr7	4696150	4772250	4	Zm00001d018767;Zm00001d018768;Zm00001d018769;Zm00001d018770	chr7	4771627	2.67105082073372e-05
chr7	156472750	156501250	1	Zm00001d021574	chr7	156487288	2.71087604110891e-05
chr1	304508650	304514550	1	Zm00001d034876	chr1	304511335	2.73824886850516e-05
chr2	169588050	169678750	5	Zm00001d005322;Zm00001d005323;Zm00001d005324;Zm00001d005325;Zm00001d005327	chr2	169624414	2.7439030935803e-05
chr9	81488950	81535050	1	Zm00001d046340	chr9	81529205	2.76959194492831e-05
chr10	41074750	41079950	1	Zm00001d024066	chr10	41075863	2.7930714736417e-05
chr1	87894050	88015550	1	Zm00001d029810	chr1	88015420	2.79441421920933e-05
chr1	148807150	148935450	1	Zm00001d030618	chr1	148807204	2.80875535235017e-05
chr4	211863150	212012850	1	Zm00001d053067	chr4	211878237	2.91602292601819e-05
chr7	2867350	2901050	2	Zm00001d018708;Zm00001d018709	chr7	2868851	2.92020534462821e-05
chr1	28228450	28246150	1	Zm00001d028261	chr1	28228584	2.96847073482226e-05
chr1	234089750	234152750	0		chr1	234152019	2.99508448999419e-05
chr9	50693250	50828850	1	Zm00001d045968	chr9	50712691	3.0663327022884e-05
chr6	95032150	95093350	3	Zm00001d036621;Zm00001d036622;Zm00001d036623	chr6	95040299	3.06980004045651e-05
chr9	147264250	147313750	2	Zm00001d047986;Zm00001d047988	chr9	147267222	3.08693545037339e-05
chr4	133148450	133291350	5	Zm00001d050950;Zm00001d050951;Zm00001d050952;Zm00001d050953;Zm00001d050954	chr4	133243236	3.09568800657611e-05
chr1	58018850	58048250	2	Zm00001d029100;Zm00001d029101	chr1	58047301	3.13835183971074e-05
chr4	203202950	203275250	3	Zm00001d052880;Zm00001d052881;Zm00001d052882	chr4	203235488	3.15166739355615e-05
chr8	62013650	62314250	6	Zm00001d009392;Zm00001d009393;Zm00001d009394;Zm00001d009395;Zm00001d009396;Zm00001d009397	chr8	62299817	3.17547745699822e-05
chr1	172831750	172839050	1	Zm00001d031002	chr1	172839045	3.22546676211142e-05
chr1	224650550	224658350	1	Zm00001d032380	chr1	224653303	3.26632934725521e-05
chr1	171109150	171162150	0		chr1	171161875	3.27899209715078e-05
chr1	292915050	292917850	0		chr1	292917170	3.44548112651559e-05
chr1	239006850	239029450	2	Zm00001d032811;Zm00001d032812	chr1	239029350	3.56206409504613e-05
chr1	21717750	21772150	2	Zm00001d028053;Zm00001d028054	chr1	21771912	3.65461355961254e-05
chr8	170756050	170824250	4	Zm00001d012239;Zm00001d012240;Zm00001d012241;Zm00001d012242	chr8	170778364	3.65792126469944e-05
chr9	26770450	26829750	2	Zm00001d045562;Zm00001d045563	chr9	26826786	3.66071537080734e-05
chr1	28196550	28228450	1	Zm00001d028261	chr1	28224363	3.66993847559667e-05
chr3	124711150	125020050	2	Zm00001d041508;Zm00001d041509	chr3	124713052	3.73554996210324e-05
chr6	73902250	74137550	2	Zm00001d036136;Zm00001d036137	chr6	73927733	3.82009494630605e-05
chr1	47668050	47727950	0		chr1	47727322	3.83725783641905e-05
chr10	94233250	94279250	4	Zm00001d024905;Zm00001d024906;Zm00001d024907;Zm00001d024908	chr10	94277265	3.84995889734005e-05
chr2	77897450	78060350	0		chr2	78045022	3.85284627382844e-05
chr1	216280350	216284750	1	Zm00001d032188	chr1	216282265	3.95157957445496e-05
chr6	57890750	58119050	4	Zm00001d035871;Zm00001d035872;Zm00001d035873;Zm00001d035874	chr6	57908972	4.09623852074191e-05
chr10	65814650	65859350	0		chr10	65842050	4.15367417515388e-05
chr7	110760350	110782650	1	Zm00001d020387	chr7	110774921	4.16398932743998e-05
chr3	83307350	83512650	1	Zm00001d040960	chr3	83498251	4.18508512713812e-05
chr9	27299250	27333850	1	Zm00001d045583	chr9	27330438	4.21647523484432e-05
chr3	125935450	125970750	1	Zm00001d041526	chr3	125970660	4.32756334836131e-05
chr7	130175450	130255750	0		chr7	130175575	4.34815427435981e-05
chr1	32152450	32159450	0		chr1	32157788	4.363684076875e-05
chr1	172742150	172831750	2	Zm00001d031000;Zm00001d031001	chr1	172831494	4.37123484768726e-05
chr7	153834650	153860150	2	Zm00001d021488;Zm00001d021489	chr7	153856497	4.38678276485049e-05
chr10	99813250	99820350	2	Zm00001d025016;Zm00001d025017	chr10	99815775	4.51455143156685e-05
chr10	94101050	94182050	1	Zm00001d024904	chr10	94181368	4.58136799252614e-05
chr6	161227250	161307650	1	Zm00001d038628	chr6	161293612	4.60062305733043e-05
chr1	41244350	41271850	1	Zm00001d028625	chr1	41269780	4.64652839823266e-05
chr10	28027850	28084450	1	Zm00001d023915	chr10	28083954	4.69225565846251e-05
chr8	168556750	168626050	5	Zm00001d012128;Zm00001d012129;Zm00001d012130;Zm00001d012131;Zm00001d012132	chr8	168617058	4.75267528345224e-05
chr4	19202250	19323350	3	Zm00001d049176;Zm00001d049177;Zm00001d049178	chr4	19298542	4.75685822437714e-05
chr8	5940550	6082050	3	Zm00001d008345;Zm00001d008346;Zm00001d008347	chr8	6080839	4.76113765417575e-05
chr7	169452550	169488950	0		chr7	169478133	4.78462014395486e-05
chr1	107866650	107981550	1	Zm00001d030129	chr1	107866923	4.8037896242059e-05
chr9	13127750	13149050	0		chr9	13141167	4.92104417373583e-05
chr1	231827550	231868750	1	Zm00001d032605	chr1	231866386	4.97906443642094e-05
chr1	173092850	173138150	1	Zm00001d031008	chr1	173136784	5.03001560315388e-05
chr6	59746650	59764650	1	Zm00001d035911	chr6	59750280	5.0713061778805e-05
chr9	17401250	17425050	2	Zm00001d045261;Zm00001d045262	chr9	17406141	5.17640866439109e-05
chr4	208331850	208417050	0		chr4	208360168	5.28942808648038e-05
chr9	23109350	23111750	1	Zm00001d045462	chr9	23109859	5.32859470583284e-05
chr8	167486150	167534450	1	Zm00001d012061	chr8	167517333	5.42900585390553e-05
chr9	94870550	94886150	1	Zm00001d046542	chr9	94886145	5.47583875137875e-05
chr1	17312550	17321250	1	Zm00001d027907	chr1	17314572	5.57375852934018e-05
chr10	27736750	27882650	1	Zm00001d023912	chr10	27881752	5.60318711538749e-05
chr1	87302950	87316850	1	Zm00001d029794	chr1	87315002	5.60398780291623e-05
chr8	147084450	147217750	2	Zm00001d011333;Zm00001d011334	chr8	147202939	5.62410861882318e-05
chr7	134113750	134119750	1	Zm00001d020828	chr7	134116681	5.70810268026238e-05
chr5	199526350	199544050	1	Zm00001d017559	chr5	199537629	5.71643599728854e-05
chr6	58119050	58261550	2	Zm00001d035875;Zm00001d035876	chr6	58229097	5.72254543762286e-05
chr7	133520350	133563750	1	Zm00001d020808	chr7	133521627	5.77358782013075e-05
chr1	280366350	280434650	1	Zm00001d033987	chr1	280369593	5.86060030118609e-05
chr1	44548450	44560150	2	Zm00001d028732;Zm00001d028733	chr1	44558554	5.86797479295271e-05
chr6	166113050	166157750	1	Zm00001d038868	chr6	166150643	5.99592428971121e-05
chr10	144777550	144778850	1	Zm00001d026379	chr10	144777712	6.12150244361162e-05
chr4	1502250	1558850	4	Zm00001d048621;Zm00001d048622;Zm00001d048623;Zm00001d048624	chr4	1520247	6.20025783020729e-05
chr10	8485350	8532450	0		chr10	8532280	6.29386623215747e-05
chr4	34071450	34177050	1	Zm00001d049543	chr4	34103320	6.31079528406124e-05
chr1	229257250	229276750	0		chr1	229272511	6.34745629019234e-05
chr1	94944350	94976850	1	Zm00001d029932	chr1	94944738	6.35547894720574e-05
chr8	72391350	72490950	4	Zm00001d009596;Zm00001d009597;Zm00001d009598;Zm00001d009599	chr8	72397054	6.39095412287663e-05
chr6	160688350	160723750	1	Zm00001d038598	chr6	160695570	6.41436296796055e-05
chr8	58236850	58391750	2	Zm00001d009353;Zm00001d009354	chr8	58291675	6.44434426743271e-05
chr1	44725650	44731050	0		chr1	44729966	6.44735945748875e-05
chr10	143130450	143138250	1	Zm00001d026295	chr10	143136059	6.47259776673079e-05
chr8	164740450	164786550	2	Zm00001d011926;Zm00001d011927	chr8	164781305	6.48434053698937e-05
chr7	177454650	177475550	2	Zm00001d022428;Zm00001d022429	chr7	177456578	6.53781456968895e-05
chr8	176582750	176648450	2	Zm00001d012557;Zm00001d012559	chr8	176646484	6.6173727106764e-05
chr4	13870150	14062050	7	Zm00001d049048;Zm00001d049049;Zm00001d049050;Zm00001d049051;Zm00001d049052;Zm00001d049053;Zm00001d049054	chr4	13884167	6.69249694540778e-05
chr4	204758450	204944750	3	Zm00001d052918;Zm00001d052921;Zm00001d052922	chr4	204937948	6.72122397878951e-05
chr1	107995550	107996250	1	Zm00001d030130	chr1	107995885	6.80037972623215e-05
chr1	109341950	109420050	3	Zm00001d030155;Zm00001d030157;Zm00001d030158	chr1	109411364	6.82665067455896e-05
chr10	138708650	138716550	0		chr10	138708865	6.90565100372318e-05
chr9	19153150	19193250	1	Zm00001d045338	chr9	19192246	6.99420014597986e-05
chr9	13723550	13798050	2	Zm00001d045130;Zm00001d045132	chr9	13727511	7.04635012423175e-05
chr4	140860750	141187150	2	Zm00001d051079;Zm00001d051080	chr4	141102748	7.11243367054342e-05
chr1	290211850	290224350	1	Zm00001d034339	chr1	290213901	7.13403076677354e-05
chr1	219024750	219091450	1	Zm00001d032253	chr1	219091292	7.23960272723365e-05
chr1	108592650	108595350	1	Zm00001d030143	chr1	108595334	7.27416484430848e-05
chr3	82717850	83001950	0		chr3	82745703	7.37035293912437e-05
chr6	54962250	55399250	2	Zm00001d035843;Zm00001d035844	chr6	55330448	7.41642859905139e-05
chr1	12772650	12793450	0		chr1	12792678	7.45723850694597e-05
chr4	27897850	27924750	2	Zm00001d049362;Zm00001d049363	chr4	27916794	7.57381739881866e-05
chr1	19773850	19795850	0		chr1	19794660	7.62756295846194e-05
chr6	53818750	53981050	0		chr6	53926492	7.63997865639258e-05
chr1	109048450	109179650	1	Zm00001d030153	chr1	109048713	7.65384935705302e-05
chr9	50325450	50504350	2	Zm00001d045964;Zm00001d045965	chr9	50421305	7.84995939813089e-05
chr6	78625450	78917350	1	Zm00001d036241	chr6	78626412	7.96483940899694e-05
chr7	148438250	148459150	1	Zm00001d021309	chr7	148452568	8.00215304023252e-05
chr3	209231950	209235050	1	Zm00001d043762	chr3	209235020	8.0540366939474e-05
chr8	61648350	61811750	0		chr8	61801855	8.12216223998062e-05
chr8	89841750	89997550	1	Zm00001d009927	chr8	89844161	8.25988342538066e-05
chr6	90470450	90510550	4	Zm00001d036490;Zm00001d036491;Zm00001d036492;Zm00001d036494	chr6	90475700	8.35123795846695e-05
chr8	158809750	158890550	0		chr8	158836284	8.6358990018153e-05
chr3	191214750	191234550	3	Zm00001d043194;Zm00001d043195;Zm00001d043196	chr3	191232231	8.76784038885533e-05
chr1	89941750	89955150	1	Zm00001d029849	chr1	89951487	8.80339629242086e-05
chr10	63805550	63857350	0		chr10	63856404	8.8394925936938e-05
chr6	57524850	57614350	0		chr6	57544782	8.96459988258696e-05
chr1	50156550	50157750	1	Zm00001d028900	chr1	50157300	9.03564627872046e-05
chr6	106825150	106915750	3	Zm00001d036936;Zm00001d036940;Zm00001d036941	chr6	106890240	9.04576687040824e-05
chr8	137694850	137865750	3	Zm00001d011058;Zm00001d011059;Zm00001d011060	chr8	137865401	9.10988539815165e-05
chr9	19960950	20002450	3	Zm00001d045372;Zm00001d045373;Zm00001d045374	chr9	19997907	9.24033800846068e-05
chr9	116685750	116761350	1	Zm00001d047053	chr9	116758726	9.24519682631487e-05
chr1	173398250	173427050	1	Zm00001d031013	chr1	173401994	9.51182109321346e-05
chr1	23432950	23437850	1	Zm00001d028120	chr1	23434968	9.68112168596283e-05
chr1	4722250	4727150	2	Zm00001d027411;Zm00001d027412	chr1	4723850	9.71498904171146e-05
chr6	68892950	68980150	2	Zm00001d036048;Zm00001d036049	chr6	68898698	9.76423772929287e-05
chr6	40861950	40985850	3	Zm00001d035680;Zm00001d035681;Zm00001d035682	chr6	40925310	9.85433120587032e-05
chr7	131058550	131105550	2	Zm00001d020747;Zm00001d020748	chr7	131102418	9.95154880064722e-05
chr1	176006050	176068850	1	Zm00001d031075	chr1	176010495	9.97662492284e-05
chr7	176000650	176001550	1	Zm00001d022351	chr7	176001525	0.000101218277306632
chr7	1109850	1175850	2	Zm00001d018618;Zm00001d018619	chr7	1112732	0.00010163859897323
chr1	176147550	176191250	0		chr1	176150277	0.00010208501457039
chr1	105184150	105188750	1	Zm00001d030094	chr1	105184895	0.000102196297062889
chr7	2901050	2922650	1	Zm00001d018710	chr7	2918099	0.000102258824957131
chr6	123705850	123804150	2	Zm00001d037381;Zm00001d037382	chr6	123802402	0.000104276477094502
chr3	162013650	162112050	3	Zm00001d042338;Zm00001d042340;Zm00001d042341	chr3	162014879	0.000104702217946428
chr10	136309350	136314650	0		chr10	136310616	0.000105469700574107
chr3	194012950	194037050	1	Zm00001d043274	chr3	194031449	0.000105504561028307
chr1	110388450	110478950	1	Zm00001d030173	chr1	110447784	0.000106474429152171
chr1	68233650	68248450	1	Zm00001d029378	chr1	68245480	0.000107518329257283
chr2	1929650	1960850	2	Zm00001d001851;Zm00001d001852	chr2	1950724	0.000109336981024059
chr9	53067050	53130150	7	Zm00001d045993;Zm00001d045995;Zm00001d045996;Zm00001d045997;Zm00001d045998;Zm00001d045999;Zm00001d046000	chr9	53068514	0.000110191720205947
chr6	163225250	163304450	2	Zm00001d038714;Zm00001d038717	chr6	163280581	0.000110550993708843
chr7	122866150	123176850	3	Zm00001d020573;Zm00001d020574;Zm00001d020575	chr7	122867016	0.000111339228774138
chr7	163778550	163786650	4	Zm00001d021823;Zm00001d021824;Zm00001d021825;Zm00001d021826	chr7	163784459	0.000111649058464547
chr8	167534450	167597450	5	Zm00001d012063;Zm00001d012064;Zm00001d012067;Zm00001d012068;Zm00001d012069	chr8	167545721	0.000111935875936926
chr1	143111150	143217950	1	Zm00001d030548	chr1	143207572	0.000111983185161901
chr3	57107550	57160050	1	Zm00001d040670	chr3	57107736	0.000112969391256899
chr10	41246250	41291650	0		chr10	41258348	0.000112979165089495
chr10	79999950	80006550	1	Zm00001d024601	chr10	80001971	0.000113007270992826
chr9	49655050	49660550	0		chr9	49659712	0.000113190449837414
chr1	143859950	143937850	0		chr1	143916954	0.000113623531194703
chr6	106113850	106207050	4	Zm00001d036907;Zm00001d036908;Zm00001d036909;Zm00001d036911	chr6	106205188	0.000114260638872115
chr1	284177250	284184650	1	Zm00001d034109	chr1	284180344	0.00011431112373759
chr6	158741150	158852650	6	Zm00001d038502;Zm00001d038503;Zm00001d038504;Zm00001d038505;Zm00001d038506;Zm00001d038507	chr6	158801942	0.000114912645545405
chr1	34867350	34901550	1	Zm00001d028432	chr1	34900417	0.000115527985791299
chr7	101657250	101679450	1	Zm00001d020238	chr7	101657626	0.000117291412201333
chr3	70029650	70084250	0		chr3	70060175	0.000118014138723875
chr3	194048750	194059850	1	Zm00001d043274	chr3	194049329	0.000120034364246553
chr9	110223050	110279150	1	Zm00001d046913	chr9	110229289	0.000121556926614773
chr9	110548550	110627050	0		chr9	110607166	0.000123452956358915
chr1	105554650	105629050	0		chr1	105554717	0.000124307343059191
chr1	290665850	290670450	1	Zm00001d034359	chr1	290667388	0.000124504590522167
chr2	39628150	39694650	4	Zm00001d003306;Zm00001d003307;Zm00001d003308;Zm00001d003309	chr2	39663993	0.000124595227614151
chr1	43093350	43110350	0		chr1	43105155	0.000124749159764221
chr7	5062050	5084550	1	Zm00001d018781	chr7	5062851	0.00012641923022788
chr7	15394950	15407850	1	Zm00001d019075	chr7	15403586	0.000126546690955855
chr8	151465750	151561450	1	Zm00001d011473	chr8	151509112	0.000127577864102459
chr10	87267050	87288250	1	Zm00001d024770	chr10	87267599	0.000129711719466113
chr1	172516350	172566750	1	Zm00001d030996	chr1	172560887	0.000131164278547872
chr2	76688550	77338650	1	Zm00001d004027	chr2	77319733	0.000131391622823417
chr8	160636150	160691050	2	Zm00001d011746;Zm00001d011747	chr8	160681388	0.000131427643949872
chr1	299619950	299621550	1	Zm00001d034678	chr1	299620897	0.00013157177290496
chr6	154819050	154857550	2	Zm00001d038339;Zm00001d038340	chr6	154849309	0.00013304331042416
chr9	49592250	49613750	1	Zm00001d045954	chr9	49595008	0.000133403052753823
chr7	7988650	8035250	2	Zm00001d018876;Zm00001d018877	chr7	8034490	0.000133703117028965
chr1	247479250	247682750	2	Zm00001d033025;Zm00001d033026	chr1	247481968	0.000134486400498043
chr1	18190750	18254950	1	Zm00001d027951	chr1	18190868	0.000135109767975014
chr1	39398250	39407150	2	Zm00001d028568;Zm00001d028569	chr1	39401126	0.000137114234613642
chr8	80599750	80701250	5	Zm00001d009775;Zm00001d009776;Zm00001d009777;Zm00001d009778;Zm00001d009779	chr8	80617845	0.000138244464223005
chr9	142316550	142351650	2	Zm00001d047808;Zm00001d047809	chr9	142335117	0.000138756036423304
chr4	203555150	203568250	0		chr4	203557640	0.000140844861982594
chr9	13108850	13127750	2	Zm00001d045111;Zm00001d045112	chr9	13122514	0.000142184807853374
chr1	172406250	172414950	1	Zm00001d030993	chr1	172413252	0.000143963553263289
chr1	217455450	217472350	1	Zm00001d032217	chr1	217455638	0.00014399558674694
chr1	95963150	95967750	1	Zm00001d029946	chr1	95967640	0.000144096663615105
chr9	49017750	49086750	2	Zm00001d045948;Zm00001d045949	chr9	49024683	0.000145377421898694
chr1	151221550	151229950	2	Zm00001d030656;Zm00001d030657	chr1	151224479	0.000145965867175424
chr10	15554250	15557950	1	Zm00001d023689	chr10	15556532	0.000146243232387598
chr9	110030350	110066450	2	Zm00001d046909;Zm00001d046910	chr9	110060636	0.0001479086950392
chr3	80959950	81095750	0		chr3	81090050	0.000149018713991192
chr7	145325250	145413150	1	Zm00001d021188	chr7	145412052	0.00014934548038974
chr9	130360850	130380650	2	Zm00001d047446;Zm00001d047447	chr9	130366346	0.000149922970728162
chr8	130830650	131020450	2	Zm00001d010862;Zm00001d010863	chr8	130919077	0.000151357639207115
chr5	136776250	136807250	1	Zm00001d015985	chr5	136805812	0.00015192736813702
chr1	158943950	158955550	3	Zm00001d030762;Zm00001d030764;Zm00001d030765	chr1	158955506	0.000152374949131487
chr2	211400450	211475650	3	Zm00001d006579;Zm00001d006580;Zm00001d006581	chr2	211464467	0.000152550578615764
chr6	166515650	166563250	1	Zm00001d038892	chr6	166535667	0.000153328419456162
chr1	443350	561350	2	Zm00001d027256;Zm00001d027257	chr1	560842	0.000153823012770482
chr1	292928250	292974750	2	Zm00001d034434;Zm00001d034435	chr1	292928414	0.00015418212738968
chr9	9178750	9214450	2	Zm00001d044981;Zm00001d044982	chr9	9205824	0.000154564222519563
chr1	277200650	277204250	1	Zm00001d033877	chr1	277201953	0.000154969726937657
chr10	139331450	139350350	1	Zm00001d026133	chr10	139348890	0.000155563541884019
chr4	203671550	203793650	1	Zm00001d052892	chr4	203716164	0.000156372665932669
chr1	31526950	31553350	1	Zm00001d028348	chr1	31550779	0.000156932800018826
chr1	3490850	3496350	2	Zm00001d027352;Zm00001d027353	chr1	3492336	0.000157540219933228
chr9	49578850	49592250	1	Zm00001d045954	chr9	49591000	0.000157861009254787
chr7	128005450	128157950	0		chr7	128157458	0.000157876192811548
chr4	26113150	26205050	3	Zm00001d049319;Zm00001d049320;Zm00001d049321	chr4	26180947	0.000158888524849221
chr10	41533350	41940850	1	Zm00001d024072	chr10	41923466	0.000159027466981056
chr1	203985850	203993150	2	Zm00001d031847;Zm00001d031848	chr1	203991614	0.000160047259520174
chr3	143234250	143314050	1	Zm00001d041914	chr3	143313995	0.000160093583353063
chr7	50137550	50197850	1	Zm00001d019676	chr7	50140851	0.000160213266863495
chr4	84129350	84236150	0		chr4	84190838	0.000161359225300699
chr9	149725550	149757350	0		chr9	149730140	0.000161734487874338
chr1	68248450	68351450	1	Zm00001d029378	chr1	68248853	0.00016302388699763
chr1	88076250	88197650	1	Zm00001d029814	chr1	88197479	0.000163609660420381
chr10	136497350	136505350	1	Zm00001d026035	chr10	136504951	0.000164665869226592
chr10	87936350	87959950	0		chr10	87959204	0.000165905308408608
chr7	29157850	29419350	6	Zm00001d019349;Zm00001d019350;Zm00001d019351;Zm00001d019352;Zm00001d019353;Zm00001d019354	chr7	29158714	0.000166075760985652
chr4	156778150	156846850	1	Zm00001d051388	chr4	156835086	0.000167862808108112
chr7	19036450	19095250	3	Zm00001d019143;Zm00001d019144;Zm00001d019145	chr7	19094764	0.000168183743871147
chr6	52777550	53049050	2	Zm00001d035818;Zm00001d035819	chr6	52784657	0.000168396613225857
