## Supplemental Table 7 for "Single-gene resolution of locally adaptive genetic variation in Mexican maize"

chr	start	end	GxE	QTLxE	GeneCount	phospholipid_genes	description	other_genes	overlap_FDR
3	7736050	7797550	cob_wt	log2(LPC:18:2/PC:36:3)	3	Zm00001d039542	1-lysophosphatidylcholine acylhydrolase	Zm00001d039544;Zm00001d039545	0.002799720027997
3	7736050	7806650	DTA	log2(LPC:18:2/PC:36:3)	3	Zm00001d039542	1-lysophosphatidylcholine acylhydrolase	Zm00001d039544;Zm00001d039545	0.002799720027997
3	193839950	193860250	DTA	PC:35:2	3	Zm00001d043267	acyl-CoA:1-acyl-sn-glycerol-3-phosphate 2-O-acyltransferase	Zm00001d043268;Zm00001d043269	0.004199580041996
3	191762250	191790250	grain_wt	PC:35:2	1	Zm00001d043207	phosphatidylglycerophosphatase	Zm00001d043207	0.004199580041996
