## Supplemental Table 8 for "Single-gene resolution of locally adaptive genetic variation in Mexican maize"

chrom	start	end	GeneCount	unlist(genhits)	BP	P	DroughtHitBase	DroughtHitP
chr2	4416350	4464950	1	Zm00001d002019	4432063	8.42936922277302e-20	4433131	0.0377840265158752
chr2	4416350	4464950	1	Zm00001d002019	4432063	8.42936922277302e-20	4433131	0.0377840265158752
chr7	88846350	88873050	0		88856498	9.00265823396779e-19	88856126	0.0260726143291359
chr5	202883650	202926750	1	Zm00001d017642	202883744	1.66757872303289e-15	202883794	0.0154672543288349
chr5	104972750	105070250	1	Zm00001d015670	105053891	7.33555756498323e-14	105053891	0.0205303721711942
chr4	202673050	202844450	5	Zm00001d052855;Zm00001d052856;Zm00001d052858;Zm00001d052859;Zm00001d052860	202688316	1.24767478006678e-13	202763783	0.0380113517803927
chr4	22770550	22991450	6	Zm00001d049249;Zm00001d049250;Zm00001d049251;Zm00001d049252;Zm00001d049253;Zm00001d049254	22950144	1.91234212248279e-13	22918349	0.0345778772436576
chr2	4333250	4381950	2	Zm00001d002012;Zm00001d002013	4339891	1.77347519232935e-12	4339817	0.0201321790412206
chr2	236402950	236509850	3	Zm00001d007625;Zm00001d007629;Zm00001d007630	236408874	2.66400302504386e-12	236407103	0.0166344469839647
chr2	102370550	102790150	2	Zm00001d004315;Zm00001d004317	102515348	4.18875170718718e-12	102762916	0.00959219340564158
chr8	162940450	162948750	1	Zm00001d011855	162942777	1.02505603527853e-11	162945462	0.0098147154506487
chr6	146407750	146474150	3	Zm00001d038050;Zm00001d038051;Zm00001d038052	146411549	1.20768198430573e-11	146473465	0.0117667708170214
chr2	63887350	63992750	2	Zm00001d003865;Zm00001d003866	63888375	1.92475873707965e-11	63976188	0.0227919254799195
chr3	130578250	130624250	2	Zm00001d041634;Zm00001d041635	130622092	2.57403976142145e-11	130578583	0.0244225289838614
chr5	195935150	196009850	1	Zm00001d017443	196009246	4.64733798624761e-11	196009274	0.022186505194057
chr8	126880850	126892050	3	Zm00001d010752;Zm00001d010753;Zm00001d010754	126885348	5.20162259637447e-11	126888914	0.0200713181135308
chr2	89759450	90023050	3	Zm00001d004183;Zm00001d004184;Zm00001d004187	90014484	8.32516685631252e-11	90015152	0.0339147059234636
chr3	137013150	137027050	1	Zm00001d041773	137021440	1.04423539433686e-10	137021323	0.0339391622846112
chr5	104490450	104563750	0		104529938	1.10859390581917e-10	104529938	0.00773762688793208
chr2	4274350	4297650	1	Zm00001d002006	4284701	2.07341671233175e-10	4284585	0.0196038535207135
chr7	170889750	170937050	5	Zm00001d022126;Zm00001d022127;Zm00001d022129;Zm00001d022130;Zm00001d022131	170890531	2.80957468907645e-10	170890867	0.0165965548127382
chr9	147261050	147267250	1	Zm00001d047986	147261190	4.18789350015552e-10	147267209	0.0157674705454382
chr4	16811950	17131050	5	Zm00001d049125;Zm00001d049126;Zm00001d049127;Zm00001d049129;Zm00001d049133	16823706	4.30873983696426e-10	17076447	0.0217681995795614
chr5	104737950	104756950	1	Zm00001d015669	104743206	5.19132340721077e-10	104743146	0.0379490258405067
chr3	161430750	161455250	1	Zm00001d042328	161432480	5.25085387779001e-10	161431552	0.0149806018033419
chr4	5705850	5792650	3	Zm00001d048800;Zm00001d048801;Zm00001d048802	5763519	5.73975233744802e-10	5753092	0.0227879320158505
chr10	110564350	110578150	2	Zm00001d025237;Zm00001d025238	110569971	6.70611332020552e-10	110573196	0.0364740165111081
chr2	121781550	121818250	0		121802527	1.07634798863157e-09	121801471	0.0246273533500556
chr2	102909250	103028950	2	Zm00001d004318;Zm00001d004320	102915563	1.28867515522526e-09	102926276	0.0213114911462683
chr8	136349550	136385050	3	Zm00001d011001;Zm00001d011002;Zm00001d011003	136349828	1.2932460801023e-09	136385029	0.0238969329811757
chr2	202503550	202583450	1	Zm00001d006236	202579240	1.52508853881893e-09	202579806	0.0150149823334492
chr4	38423350	38644750	9	Zm00001d049638;Zm00001d049640;Zm00001d049641;Zm00001d049642;Zm00001d049643;Zm00001d049644;Zm00001d049645;Zm00001d049646;Zm00001d049647	38553608	1.52954172892667e-09	38584914	0.0217386117402679
chr4	162687050	162952850	9	Zm00001d051556;Zm00001d051557;Zm00001d051561;Zm00001d051562;Zm00001d051563;Zm00001d051564;Zm00001d051565;Zm00001d051566;Zm00001d051567	162757133	1.67385270501486e-09	162738768	0.0103094577827403
chr3	31622150	31637950	3	Zm00001d040191;Zm00001d040192;Zm00001d040193	31631465	2.00925405891987e-09	31628225	0.0304897494470584
chr2	191724750	191779650	5	Zm00001d005882;Zm00001d005883;Zm00001d005884;Zm00001d005885;Zm00001d005888	191773852	3.02938224614854e-09	191774973	0.0357735494494339
chr5	19944750	19952550	2	Zm00001d013780;Zm00001d013781	19951392	3.6472794450218e-09	19952446	0.0275398156151663
chr10	26996850	27089950	1	Zm00001d023897	26997001	3.89185523565418e-09	26997037	0.0388277773897725
chr2	36823850	36853950	2	Zm00001d003228;Zm00001d003229	36828811	3.9994325293373e-09	36829190	0.0111394944768507
chr8	75122650	75134950	1	Zm00001d009667	75125343	4.61595139803595e-09	75123001	0.0284996231885843
chr5	202869850	202883650	2	Zm00001d017641;Zm00001d017642	202882354	9.55551180806288e-09	202879946	0.00495526770681405
chr2	106989050	107047450	2	Zm00001d004375;Zm00001d004376	107036370	1.1011275243435e-08	107019575	0.0405342666103219
chr7	167425450	167464550	2	Zm00001d021976;Zm00001d021977	167431193	1.18451124941838e-08	167429877	0.0197595737596512
chr4	46626250	46784050	4	Zm00001d049824;Zm00001d049825;Zm00001d049826;Zm00001d049829	46674145	1.40588248513729e-08	46629945	0.0403737155578602
chr4	227867550	228121750	2	Zm00001d053371;Zm00001d053372	228096046	1.52578572062362e-08	227959804	0.0394695142027752
chr7	20088850	20123850	2	Zm00001d019169;Zm00001d019170	20110408	1.62346782626956e-08	20110927	0.0197636406384514
chr9	110227650	110232850	1	Zm00001d046913	110229521	1.73869387268309e-08	110232375	0.0238409817972232
chr2	15872650	15905550	1	Zm00001d002576	15882324	1.78631921235336e-08	15882783	0.0352656706115349
chr2	28953150	29001350	4	Zm00001d002991;Zm00001d002992;Zm00001d002993;Zm00001d002994	28958538	1.79797107674847e-08	28966286	0.0271816325754497
chr7	110518050	110530150	1	Zm00001d020384	110525857	1.90155816233973e-08	110525845	0.031938763756895
chr7	45666750	45707750	1	Zm00001d019597	45695873	1.91748914455336e-08	45695860	0.0355473368148739
chr1	31057850	31122650	5	Zm00001d028332;Zm00001d028333;Zm00001d028335;Zm00001d028336;Zm00001d028337	31104294	2.05096423958117e-08	31105628	0.018932936029681
chr3	3607850	3617050	2	Zm00001d039406;Zm00001d039407	3614998	2.10165309295616e-08	3615132	0.0118336059007177
chr3	50427950	50465050	1	Zm00001d040567	50462918	2.20263614080725e-08	50463468	0.0126577114933217
chr7	118981750	119117750	1	Zm00001d020496	119112761	2.26144610680286e-08	119113224	0.0373251295113305
chr1	204135650	204239950	4	Zm00001d031851;Zm00001d031852;Zm00001d031853;Zm00001d031854	204145680	2.31530773754631e-08	204145590	0.0215714942191483
chr5	172213250	172220350	1	Zm00001d016675	172219499	2.36456408913289e-08	172219891	0.00802209065477921
chr5	2409250	2417150	1	Zm00001d012963	2416808	2.65580631326631e-08	2416882	0.0181420461316582
chr4	17413650	17569450	1	Zm00001d049140	17500208	2.87576394858289e-08	17453733	0.00816382719997621
chr3	178092750	178106050	0		178100006	2.96221820151589e-08	178100067	0.0263158774720769
chr10	130671650	130686350	1	Zm00001d025821	130677574	3.1487478418771e-08	130678057	0.0123579983818568
chr5	8057350	8062450	0		8060232	3.18605907358131e-08	8061706	0.00621421980199181
chr4	243744750	243963750	12	Zm00001d053930;Zm00001d053931;Zm00001d053932;Zm00001d053933;Zm00001d053934;Zm00001d053935;Zm00001d053936;Zm00001d053938;Zm00001d053939;Zm00001d053940;Zm00001d053941;Zm00001d053942	243771461	3.39573841394245e-08	243764206	0.0300434883419216
