## Supplemental Table 9 for "Single-gene resolution of locally adaptive genetic variation in Mexican maize"

chrom	start	end	GeneCount	unlist(genhits)	BP	P	DroughtHitBase	DroughtHitP
chr9	148361250	148366850	1	Zm00001d048029	148365695	1.12410891415505e-31	148365668	8.25622326840697e-18
chr9	148361250	148366850	1	Zm00001d048029	148365695	1.12410891415505e-31	148365668	8.25622326840697e-18
chr9	148602350	148607750	1	Zm00001d048040	148606533	2.74627438351299e-27	148606668	7.93265578719761e-19
chr7	88846350	88873050	0		88856498	9.00265823396779e-19	88856164	3.85027640690527e-20
chr5	103937450	104024150	0		103968532	9.71208106813314e-17	103968605	4.17956873084595e-11
chr8	123214650	123245750	0		123215172	1.16503327940321e-15	123215168	1.30334273473736e-23
chr3	98494750	98678450	0		98496660	9.87763523048613e-15	98496660	3.54500628051253e-20
chr5	103245550	103264750	1	Zm00001d015654	103264037	3.86686885524921e-14	103263741	3.16287976029757e-29
chr3	100621850	100772350	1	Zm00001d041159	100706105	4.28007961076019e-14	100706123	7.93422365068225e-43
chr3	55086950	55162950	2	Zm00001d040629;Zm00001d040630	55090289	4.55976737087083e-14	55087903	2.16977809274297e-17
chr5	104972750	105070250	1	Zm00001d015670	105053891	7.33555756498323e-14	105053891	2.31396566545021e-13
chr4	202673050	202844450	5	Zm00001d052855;Zm00001d052856;Zm00001d052858;Zm00001d052859;Zm00001d052860	202688316	1.24767478006678e-13	202763765	3.41554719954064e-10
chr5	103506750	103742850	1	Zm00001d015657	103723131	4.47799499959463e-13	103723131	7.68501290373002e-14
chr5	104192950	104209850	1	Zm00001d015664	104209626	4.66961547826878e-13	104209626	2.00741596930344e-15
chr10	60761850	60915250	1	Zm00001d024273	60915067	6.5525757729721e-13	60915092	4.76374472801733e-12
chr9	122510550	122517750	0		122512703	1.47403661502256e-12	122511893	5.76470190762787e-14
chr9	122464050	122484650	1	Zm00001d047215	122470995	1.85247811488008e-12	122471187	7.6945002309774e-11
chr2	236402950	236509850	3	Zm00001d007625;Zm00001d007629;Zm00001d007630	236408874	2.66400302504386e-12	236407308	9.84834351485901e-14
chr3	99510350	99548450	0		99542044	4.3822781064609e-12	99542044	7.86679024746416e-26
chr2	145449350	145519250	2	Zm00001d004867;Zm00001d004868	145459285	6.52331229276383e-12	145460413	3.74735889920057e-11
chr4	203327450	203502550	4	Zm00001d052883;Zm00001d052885;Zm00001d052886;Zm00001d052888	203406378	7.5404794516581e-12	203406378	5.74637825376168e-47
chr9	149628550	149631350	1	Zm00001d048083	149630754	1.50747139090389e-11	149630754	1.17374957778439e-10
chr5	104215950	104265650	1	Zm00001d015665	104216180	1.90172072270544e-11	104216258	1.6327870209172e-11
chr5	104616050	104643550	0		104625983	2.33967571877993e-11	104625983	2.2628121496328e-22
chr6	49139550	49157350	0		49153004	2.3435838757955e-11	49153004	7.82383031749803e-20
chr8	127724850	127753650	1	Zm00001d010785	127752884	3.04166051294642e-11	127752924	2.26495380191518e-11
chr5	183359750	183398450	3	Zm00001d017038;Zm00001d017039;Zm00001d017040	183397627	3.30853248667586e-11	183397625	5.96077605293187e-12
chr3	100863950	100884450	0		100869405	3.51019808312712e-11	100869405	1.38879810332864e-17
chr5	104563750	104616050	0		104610872	3.69412382982217e-11	104610872	1.65263231510364e-21
chr5	195935150	196009850	1	Zm00001d017443	196009246	4.64733798624761e-11	196009237	2.22247982423105e-12
chr3	99059350	99312150	2	Zm00001d041124;Zm00001d041127	99204881	4.83809911978605e-11	99204881	9.63500378254913e-21
chr8	126880850	126892050	3	Zm00001d010752;Zm00001d010753;Zm00001d010754	126885348	5.20162259637447e-11	126891399	5.8316797424903e-42
chr5	104821150	104849850	0		104847924	5.62342525237205e-11	104847918	1.91325710505404e-29
chr2	89759450	90023050	3	Zm00001d004183;Zm00001d004184;Zm00001d004187	90014484	8.32516685631252e-11	90014560	6.36696472752365e-16
chr10	93136750	93202150	2	Zm00001d024891;Zm00001d024892	93143004	9.02857805507714e-11	93137754	8.37313424028834e-12
chr5	104490450	104563750	0		104529938	1.10859390581917e-10	104529882	1.04634038725044e-23
chr8	51619650	51664350	0		51647209	1.28176668418357e-10	51647166	1.99324332945126e-11
chr10	61277350	61393250	1	Zm00001d024277	61390435	1.31014788498797e-10	61390143	3.54659379766634e-12
chr3	167821450	167930750	1	Zm00001d042445	167823646	1.54127470292533e-10	167823646	8.63825373414389e-13
chr2	182515750	182548850	1	Zm00001d005658	182521151	1.62613456188472e-10	182521150	3.10244148012704e-25
chr2	12934450	12964550	2	Zm00001d002450;Zm00001d002451	12956697	1.90030555384144e-10	12956504	9.08058030660968e-14
chr3	99567350	99668250	0		99570371	1.95980419038453e-10	99570371	4.22982630894434e-29
chr5	147559350	147631650	1	Zm00001d016157	147559405	2.2004116649417e-10	147559713	1.13195037719424e-11
chr8	86847350	86973250	1	Zm00001d009879	86967661	2.21446317313587e-10	86966865	4.82445382782937e-13
chr5	107549750	107590750	1	Zm00001d015686	107588341	2.66049466072365e-10	107588341	6.01677013334971e-15
chr7	170889750	170937050	5	Zm00001d022126;Zm00001d022127;Zm00001d022129;Zm00001d022130;Zm00001d022131	170890531	2.80957468907645e-10	170890923	3.63886241719897e-14
chr2	182584150	182622750	2	Zm00001d005661;Zm00001d005662	182613484	3.82511124551803e-10	182613484	3.03771677746203e-27
chr4	16811950	17131050	5	Zm00001d049125;Zm00001d049126;Zm00001d049127;Zm00001d049129;Zm00001d049133	16823706	4.30873983696426e-10	17070444	1.7981973100419e-10
chr5	104737950	104756950	1	Zm00001d015669	104743206	5.19132340721077e-10	104743278	2.36550143135168e-23
chr3	193847550	193870550	2	Zm00001d043268;Zm00001d043269	193860168	5.47489740088356e-10	193860091	4.90629110390618e-24
chr8	87645550	87951050	1	Zm00001d009891	87693625	6.10093895935055e-10	87693625	6.35408733240369e-22
chr2	88238250	88260350	0		88253836	9.95628856479355e-10	88253818	4.66617691930063e-14
chr5	103264750	103345050	0		103264914	1.24136801888827e-09	103264914	1.95995689102414e-28
chr8	136349550	136385050	3	Zm00001d011001;Zm00001d011002;Zm00001d011003	136349828	1.2932460801023e-09	136349665	6.246874035193e-51
chr4	38423350	38644750	9	Zm00001d049638;Zm00001d049640;Zm00001d049641;Zm00001d049642;Zm00001d049643;Zm00001d049644;Zm00001d049645;Zm00001d049646;Zm00001d049647	38553608	1.52954172892667e-09	38440530	1.7105567919975e-23
chr4	38026950	38202850	7	Zm00001d049627;Zm00001d049628;Zm00001d049629;Zm00001d049630;Zm00001d049631;Zm00001d049632;Zm00001d049633	38072410	1.58835369244939e-09	38072410	6.24096399644362e-11
chr5	111776250	111831950	0		111778873	1.8319572774419e-09	111779066	3.86005749594488e-16
chr10	54996750	55118450	3	Zm00001d024195;Zm00001d024196;Zm00001d024197	54997109	1.84738539142879e-09	54997318	2.933191419148e-11
chr3	31622150	31637950	3	Zm00001d040191;Zm00001d040192;Zm00001d040193	31631465	2.00925405891987e-09	31623915	1.08843014015767e-18
chr2	147036650	147132150	2	Zm00001d004891;Zm00001d004892	147094247	2.71962086746987e-09	147094247	2.76113907932657e-31
chr5	66262650	66325350	1	Zm00001d014867	66266271	2.90018791662452e-09	66266090	2.40865324499713e-10
chr5	66165550	66200050	1	Zm00001d014865	66171144	2.97547560956669e-09	66199402	5.49735520345139e-11
chr10	61183650	61277350	1	Zm00001d024275	61277306	3.00186673168828e-09	61185732	8.53440519131681e-11
chr2	90105450	90173850	2	Zm00001d004192;Zm00001d004193	90156137	3.06858237206528e-09	90156137	1.30280185434019e-13
chr3	136543550	136577150	1	Zm00001d041766	136545644	3.11495142017418e-09	136546341	8.14536159833106e-11
chr4	58624450	58829250	3	Zm00001d049995;Zm00001d049996;Zm00001d049997	58646927	3.25700698296295e-09	58715888	1.14871349218258e-11
chr6	53688150	53796350	1	Zm00001d035829	53794971	3.54073743670833e-09	53794971	6.68647634049777e-20
chr3	99375450	99428450	0		99389900	4.48610950685502e-09	99389900	1.10989528228532e-21
chr8	75122650	75134950	1	Zm00001d009667	75125343	4.61595139803595e-09	75123001	1.87597044850634e-11
chr2	229777850	229896450	3	Zm00001d007366;Zm00001d007367;Zm00001d007368	229857985	4.94365300441607e-09	229779385	7.50983127308792e-12
chr3	209950550	209950750	1	Zm00001d043778	209950575	5.0886100497945e-09	209950563	2.41992676665822e-12
chr8	85760150	85909250	1	Zm00001d009866	85871290	5.14388577256171e-09	85805912	2.96858327244996e-22
chr3	214594350	214615050	1	Zm00001d043950	214608425	6.09048399992874e-09	214607299	9.150126748625e-11
chr8	135896450	135929650	1	Zm00001d010985	135928954	6.13189179675843e-09	135928851	1.20366097231355e-26
chr5	168895250	168901450	0		168895790	6.20895942086266e-09	168895773	3.35362823439175e-10
chr2	49276550	49392150	2	Zm00001d003598;Zm00001d003599	49335198	6.216823864207e-09	49335768	1.04294049016113e-11
chr8	87050850	87430150	3	Zm00001d009880;Zm00001d009881;Zm00001d009883	87060177	6.33270225532312e-09	87429586	3.30114812028024e-20
chr3	191499350	191574950	0		191574334	6.73247972951649e-09	191574287	9.20695678004092e-23
chr8	74954750	74959550	2	Zm00001d009660;Zm00001d009661	74956309	6.97591767108846e-09	74956382	2.6935536185655e-12
chr9	70713450	70716450	0		70714290	7.42724292218695e-09	70714300	8.16569786303324e-25
chr3	32290750	32375250	1	Zm00001d040214	32352463	8.99013047136576e-09	32352792	1.2749953454124e-34
chr5	202869850	202883650	2	Zm00001d017641;Zm00001d017642	202882354	9.55551180806288e-09	202882828	1.62451907036675e-17
chr8	135859150	135874250	1	Zm00001d010984	135872603	1.03635290116044e-08	135872607	7.7112834267077e-13
chr8	50942450	50957650	2	Zm00001d009279;Zm00001d009280	50948118	1.15109401736435e-08	50948118	1.03652184019991e-10
chr2	177158750	177282850	2	Zm00001d005520;Zm00001d005523	177219523	1.41878790551858e-08	177219474	2.43580882844436e-10
chr2	46553250	46622250	3	Zm00001d003520;Zm00001d003521;Zm00001d003522	46609134	1.45094150178966e-08	46608811	2.99290119365126e-12
chr8	136175550	136182750	2	Zm00001d010995;Zm00001d010997	136180551	1.45278833537318e-08	136180551	2.41076040177594e-33
chr3	4129450	4150950	1	Zm00001d039434	4141326	1.50432119431529e-08	4141379	1.41888016355519e-11
chr10	103780450	103794950	1	Zm00001d025098	103783845	1.56136807407041e-08	103783855	1.86745853155356e-11
chr8	161064650	161076050	1	Zm00001d011764	161072235	1.60394660672336e-08	161072295	3.36895697069602e-12
chr7	20088850	20123850	2	Zm00001d019169;Zm00001d019170	20110408	1.62346782626956e-08	20109712	4.04291921378614e-17
chr2	15872650	15905550	1	Zm00001d002576	15882324	1.78631921235336e-08	15874925	1.25704671598562e-13
chr3	202079250	202097950	1	Zm00001d043502	202086042	1.94226245078803e-08	202091535	2.00601496819753e-13
chr8	86061250	86257850	1	Zm00001d009870	86257560	1.97900005783972e-08	86257560	8.70993894624272e-17
chr9	83397050	83400150	0		83398675	2.15395695732846e-08	83398724	1.50004516553583e-13
chr5	172213250	172220350	1	Zm00001d016675	172219499	2.36456408913289e-08	172219464	5.25407939454904e-11
chr3	135591350	135603050	1	Zm00001d041740	135597130	2.49389208947106e-08	135597294	2.36981415899441e-12
chr3	204487750	204497950	2	Zm00001d043589;Zm00001d043590	204489838	2.71908023892416e-08	204491509	1.90223877762213e-11
chr9	80232450	80254850	0		80241577	2.87200386135983e-08	80241577	1.23007457004339e-26
chr4	17413650	17569450	1	Zm00001d049140	17500208	2.87576394858289e-08	17453733	3.54740944024702e-18
chr5	163731950	163742150	1	Zm00001d016474	163741804	2.99098310846128e-08	163742034	6.62564088510595e-14
chr5	108269150	108279150	1	Zm00001d015692	108269218	3.03036360271062e-08	108275979	4.39632792948223e-25
chr5	8057350	8062450	0		8060232	3.18605907358131e-08	8061168	2.60935484000246e-10
chr5	111161050	111202450	0		111163239	3.36568479206781e-08	111163239	4.09151700504759e-12
chr4	243744750	243963750	12	Zm00001d053930;Zm00001d053931;Zm00001d053932;Zm00001d053933;Zm00001d053934;Zm00001d053935;Zm00001d053936;Zm00001d053938;Zm00001d053939;Zm00001d053940;Zm00001d053941;Zm00001d053942	243771461	3.39573841394245e-08	243891056	1.24962790320532e-13
