## Supplemental Table 10 for "Single-gene resolution of locally adaptive genetic variation in Mexican maize"

chrom	start	end	GeneCount	unlist(genhits)	BP	P	DroughtHitBase	DroughtHitP
chr9	148361250	148366850	1	Zm00001d048029	148365695	1.12410891415505e-31	148365668	0.000414296278696077
chr9	148361250	148366850	1	Zm00001d048029	148365695	1.12410891415505e-31	148365668	0.000414296278696077
chr9	148602350	148607750	1	Zm00001d048040	148606533	2.74627438351299e-27	148606668	5.03632542938935e-05
chr7	88846350	88873050	0		88856498	9.00265823396779e-19	88856164	4.28260079972506e-05
chr5	202883650	202926750	1	Zm00001d017642	202883744	1.66757872303289e-15	202883833	0.000813527557462151
chr3	98494750	98678450	0		98496660	9.87763523048613e-15	98497843	1.10479986787497e-08
chr10	77529950	77546850	2	Zm00001d024543;Zm00001d024544	77533301	1.14412504234745e-14	77543586	0.000128665517086982
chr5	103245550	103264750	1	Zm00001d015654	103264037	3.86686885524921e-14	103264127	1.32963455592805e-06
chr3	100621850	100772350	1	Zm00001d041159	100706105	4.28007961076019e-14	100706165	1.91451743630727e-09
chr4	202673050	202844450	5	Zm00001d052855;Zm00001d052856;Zm00001d052858;Zm00001d052859;Zm00001d052860	202688316	1.24767478006678e-13	202763765	9.71683827057903e-05
chr9	122510550	122517750	0		122512703	1.47403661502256e-12	122511893	0.000163696381793301
chr8	70844350	70848650	0		70845347	1.87670559383604e-12	70845675	4.8198741660205e-07
chr2	236402950	236509850	3	Zm00001d007625;Zm00001d007629;Zm00001d007630	236408874	2.66400302504386e-12	236407308	0.000737952108891975
chr3	99510350	99548450	0		99542044	4.3822781064609e-12	99542044	1.46454257728195e-09
chr4	203327450	203502550	4	Zm00001d052883;Zm00001d052885;Zm00001d052886;Zm00001d052888	203406378	7.5404794516581e-12	203363602	1.0245271151732e-08
chr8	48662750	48672650	1	Zm00001d009264	48670351	1.19172091946492e-11	48671758	0.000171427446293082
chr5	182749450	182810650	1	Zm00001d017019	182810536	1.72302434662004e-11	182810462	0.000222636474013505
chr5	104215950	104265650	1	Zm00001d015665	104216180	1.90172072270544e-11	104216290	0.000255916802048651
chr5	104616050	104643550	0		104625983	2.33967571877993e-11	104625983	0.00130692681530748
chr6	49139550	49157350	0		49153004	2.3435838757955e-11	49153004	1.02630028219577e-05
chr5	183359750	183398450	3	Zm00001d017038;Zm00001d017039;Zm00001d017040	183397627	3.30853248667586e-11	183397641	0.000134320643423688
chr3	100863950	100884450	0		100869405	3.51019808312712e-11	100869405	5.35276399501434e-05
chr5	104563750	104616050	0		104610872	3.69412382982217e-11	104610872	0.000272538722738366
chr3	99059350	99312150	2	Zm00001d041124;Zm00001d041127	99204881	4.83809911978605e-11	99204881	1.0524244960058e-07
chr8	126880850	126892050	3	Zm00001d010752;Zm00001d010753;Zm00001d010754	126885348	5.20162259637447e-11	126888842	4.54028526927716e-09
chr5	104821150	104849850	0		104847924	5.62342525237205e-11	104847918	5.74344960560967e-06
chr2	89759450	90023050	3	Zm00001d004183;Zm00001d004184;Zm00001d004187	90014484	8.32516685631252e-11	90014111	2.56123157756009e-06
chr5	104490450	104563750	0		104529938	1.10859390581917e-10	104529882	0.000544612596128126
chr8	51619650	51664350	0		51647209	1.28176668418357e-10	51647166	1.00773091193742e-05
chr3	167821450	167930750	1	Zm00001d042445	167823646	1.54127470292533e-10	167823677	4.55499956259887e-07
chr2	182515750	182548850	1	Zm00001d005658	182521151	1.62613456188472e-10	182521152	5.65049317012711e-05
chr2	77433450	77506450	2	Zm00001d004033;Zm00001d004035	77475049	1.76234542190801e-10	77477414	0.00019069359490546
chr3	99567350	99668250	0		99570371	1.95980419038453e-10	99570371	1.01109126410018e-08
chr5	147559350	147631650	1	Zm00001d016157	147559405	2.2004116649417e-10	147559424	8.83781007390321e-06
chr8	86847350	86973250	1	Zm00001d009879	86967661	2.21446317313587e-10	86966865	1.86293815218163e-05
chr7	170889750	170937050	5	Zm00001d022126;Zm00001d022127;Zm00001d022129;Zm00001d022130;Zm00001d022131	170890531	2.80957468907645e-10	170890867	0.000450384760629694
chr3	210457950	210468250	1	Zm00001d043800	210463077	3.04683939166792e-10	210461403	0.00111663006727346
chr2	182584150	182622750	2	Zm00001d005661;Zm00001d005662	182613484	3.82511124551803e-10	182613484	3.3965595173517e-07
chr4	16811950	17131050	5	Zm00001d049125;Zm00001d049126;Zm00001d049127;Zm00001d049129;Zm00001d049133	16823706	4.30873983696426e-10	17034391	0.000297592472574098
chr8	87645550	87951050	1	Zm00001d009891	87693625	6.10093895935055e-10	87693625	2.28465650145048e-07
chr3	159829350	159926050	1	Zm00001d042302	159924180	6.75548621060772e-10	159924183	0.000157206674075545
chr2	88238250	88260350	0		88253836	9.95628856479355e-10	88253818	2.28536608304568e-05
chr4	207253550	207537150	1	Zm00001d052983	207317784	1.07544970011457e-09	207316112	1.18848949169526e-05
chr5	103264750	103345050	0		103264914	1.24136801888827e-09	103264914	1.62916043843311e-05
chr8	154464150	154471450	1	Zm00001d011560	154467153	1.27941382821291e-09	154467173	0.000964940444354742
chr8	136349550	136385050	3	Zm00001d011001;Zm00001d011002;Zm00001d011003	136349828	1.2932460801023e-09	136349665	0.000224665598312893
chr4	38423350	38644750	9	Zm00001d049638;Zm00001d049640;Zm00001d049641;Zm00001d049642;Zm00001d049643;Zm00001d049644;Zm00001d049645;Zm00001d049646;Zm00001d049647	38553608	1.52954172892667e-09	38578989	0.000942245425332323
chr5	111776250	111831950	0		111778873	1.8319572774419e-09	111779066	7.18419079510186e-06
chr10	54996750	55118450	3	Zm00001d024195;Zm00001d024196;Zm00001d024197	54997109	1.84738539142879e-09	54997318	0.000929199907606704
chr3	31622150	31637950	3	Zm00001d040191;Zm00001d040192;Zm00001d040193	31631465	2.00925405891987e-09	31623915	3.89739708988996e-06
chr2	147036650	147132150	2	Zm00001d004891;Zm00001d004892	147094247	2.71962086746987e-09	147094247	1.93428099185755e-07
chr6	98634650	98777650	3	Zm00001d036717;Zm00001d036718;Zm00001d036719	98776718	2.74805060503865e-09	98776692	0.000201005098759917
chr4	58624450	58829250	3	Zm00001d049995;Zm00001d049996;Zm00001d049997	58646927	3.25700698296295e-09	58826056	0.00039286907806733
chr6	53688150	53796350	1	Zm00001d035829	53794971	3.54073743670833e-09	53794971	2.80648278790095e-05
chr10	26996850	27089950	1	Zm00001d023897	26997001	3.89185523565418e-09	26997011	9.81807357999334e-06
chr3	99375450	99428450	0		99389900	4.48610950685502e-09	99389900	1.29323591412109e-06
chr8	75122650	75134950	1	Zm00001d009667	75125343	4.61595139803595e-09	75124973	0.000172467055777717
chr3	36015650	36028150	3	Zm00001d040291;Zm00001d040292;Zm00001d040293	36017127	4.71092901039038e-09	36017153	0.00132594549780882
chr8	135896450	135929650	1	Zm00001d010985	135928954	6.13189179675843e-09	135928851	4.23507547918776e-05
chr5	168895250	168901450	0		168895790	6.20895942086266e-09	168895698	0.000596122882576977
chr8	87050850	87430150	3	Zm00001d009880;Zm00001d009881;Zm00001d009883	87060177	6.33270225532312e-09	87429586	5.28588607184407e-07
chr3	191499350	191574950	0		191574334	6.73247972951649e-09	191574287	0.00132331829720108
chr4	80570050	80913150	3	Zm00001d050315;Zm00001d050316;Zm00001d050317	80845414	6.90668092497256e-09	80859877	0.00104641241384387
chr10	127905950	127918850	1	Zm00001d025734	127915388	7.69480399535027e-09	127908712	0.00030095426976964
chr3	150546150	150551250	3	Zm00001d042092;Zm00001d042093;Zm00001d042094	150548999	8.62564654359885e-09	150548985	0.00120618998303436
chr3	32290750	32375250	1	Zm00001d040214	32352463	8.99013047136576e-09	32352792	2.11018021780927e-06
chr5	202869850	202883650	2	Zm00001d017641;Zm00001d017642	202882354	9.55551180806288e-09	202882828	1.03135551465255e-05
chr5	12335850	12343750	0		12340596	1.02175132684354e-08	12340596	0.00118194287843379
chr8	50942450	50957650	2	Zm00001d009279;Zm00001d009280	50948118	1.15109401736435e-08	50948118	0.000751724557634583
chr5	169042650	169067150	1	Zm00001d016596	169067090	1.22666238652176e-08	169066777	0.000323055656491594
chr7	158093750	158098750	1	Zm00001d021613	158097280	1.40588248513729e-08	158097249	0.000236878123026334
chr7	175521250	175563650	4	Zm00001d022327;Zm00001d022329;Zm00001d022330;Zm00001d022331	175526328	1.40588248513729e-08	175527859	0.00138383513765526
chr8	136175550	136182750	2	Zm00001d010995;Zm00001d010997	136180551	1.45278833537318e-08	136180551	0.00018793830754162
chr3	4129450	4150950	1	Zm00001d039434	4141326	1.50432119431529e-08	4141361	1.54632382458362e-07
chr4	227867550	228121750	2	Zm00001d053371;Zm00001d053372	228096046	1.52578572062362e-08	227959804	0.000343374836511315
chr7	20088850	20123850	2	Zm00001d019169;Zm00001d019170	20110408	1.62346782626956e-08	20105178	0.000555664139234249
chr3	136147950	136179250	0		136159850	1.85866293937875e-08	136159850	0.000353286381511662
chr7	110518050	110530150	1	Zm00001d020384	110525857	1.90155816233973e-08	110525393	0.00108368583115641
chr7	45666750	45707750	1	Zm00001d019597	45695873	1.91748914455336e-08	45691415	0.000991524973665742
chr5	77121050	77126350	0		77124813	2.00329535642189e-08	77126072	0.000324868331216799
chr9	83397050	83400150	0		83398675	2.15395695732846e-08	83398724	0.000965656431014238
chr2	76461050	76658250	2	Zm00001d004024;Zm00001d004025	76578532	2.40062580775779e-08	76578599	0.000741970814897019
chr3	135591350	135603050	1	Zm00001d041740	135597130	2.49389208947106e-08	135597004	0.000161699908802347
chr5	2409250	2417150	1	Zm00001d012963	2416808	2.65580631326631e-08	2416882	0.000647444289732319
chr8	50000650	50060850	0		50000893	2.68611890197699e-08	50000855	0.00025980417553677
chr3	204487750	204497950	2	Zm00001d043589;Zm00001d043590	204489838	2.71908023892416e-08	204488976	1.53041256538248e-07
chr9	80232450	80254850	0		80241577	2.87200386135983e-08	80241577	2.86918979374206e-05
chr5	108269150	108279150	1	Zm00001d015692	108269218	3.03036360271062e-08	108275979	1.51100419313233e-05
chr7	127855150	128166450	4	Zm00001d020679;Zm00001d020680;Zm00001d020681;Zm00001d020682	127860920	3.08558321002181e-08	127861798	0.000104696225807818
chr4	243744750	243963750	12	Zm00001d053930;Zm00001d053931;Zm00001d053932;Zm00001d053933;Zm00001d053934;Zm00001d053935;Zm00001d053936;Zm00001d053938;Zm00001d053939;Zm00001d053940;Zm00001d053941;Zm00001d053942	243771461	3.39573841394245e-08	243872674	1.07240239407677e-08
