## Supplemental Table 14 for "Single-gene resolution of locally adaptive genetic variation in Mexican maize"

### Sheet: Sheet1
Gene_ID	Alternative_IDs	Maize_gene(maizegdb)	Ontology_(maizegdb)	Arabidopsis_ortholog(maizegdb)	Pathway(CornCyc)	Protein_Accumulation(maizegdb)	GxE_candidate_tables	EAA_candidate_tables	1_Publication_Citation	2_Publication_Citation	3_Publication_Citation	4_Publication_Citation	5_Publication_Citation
Zm00001d004024	NA	NA	integral component of membrane	NA	NA	NA	BareCobWeightAltitude;BareCobWeightTemp	Env_altitude;Env_PH;Env_AnnualPrecipitation
Zm00001d004025	GRMZM2G116693	NA	DNA binding;heat shcok protein binding	AT3G11450;AT5G06110	NA	endosperm;roots;throughout the plant	BareCobWeightAltitude;BareCobWeightTemp	Env_PH;Env_AnnualPrecipation;Env_meanTemp;Env_altitude
Zm00001d004033	AC197056.3_FG005	NA	DNA binding;strucutral consitutent of ribosome;ribosome;translation	AT5G06110;AT3G11450	NA	NA	BareCobWeightAltitude;BareCobWeightTemp;FieldWeightAnnPrecip;FieldWeightTemp;grainweightTemp	Env_PH;Env_altitude;Env_annualPrecipitation;Env_meanTemp
Zm00001d004035	GRMZM2G459896	NA	glutamate-cysteine ligase activity	AT4G23100 (ATECS1;CAD2;GSH1;GSHA;PAD2;RML1)	glutathione biosynthesis (L-cysteine + L-glutamate +ATP --> y-L-glutamyl-L-cysteine + ADP + phosphate + H+)	NA	grainweightTemp;FieldWeightTemp	Env_annualPrecipitation;Env_PH
Zm00001d004036	GRMZM2G111912	NA	NA	AT5G48720 (XRI1)	NA	NA	BareCobWeightAltitude;BareCobWeightTemp;DTAxTemp	Env_PH;Enc_AnnualPreciptation;Env_meanTemp
Zm00001d004546	GRMZM2G039029	NA	NA	NA	NA	embryo;endosperm;female spikelet	BareCobWeightTemp;grainweightAltitude;grainweightTemp	Env_Isothermality;Env_altitude;Env_cld6MonthGrowAvg;Env_meanTemp;Env_vap6MonthGrowAvg;
Zm00001d010752	GRMZM2G179264	pebp8 (phosphatidylethanolamine-binding protein 8)	phosphatidylethanolamin binding; positive regulation of flower development; positive regulation of short-day photoperiodism, flowering	AT1G65480.1 (FT, PEBP)	NA	silks, other reproductive tissue	DTAxTemp	Env_annualPrecipitation;Env_wet	Minow, M. A., Ávila, L. M., Turner, K., Ponzoni, E., Mascheretti, I., Dussault, F. M., ... & Colasanti, J. (2018). Distinct gene networks modulate floral induction of autonomous maize and photoperiod-dependent teosinte. Journal of experimental botany, 69(12), 2937-2952.	Guo, L., Wang, X., Zhao, M., Huang, C., Li, C., Li, D., ... & Liang, Y. (2018). Stepwise cis-regulatory changes in ZCN8 contribute to maize flowering-time adaptation. Current Biology, 28(18), 3005-3015.	Bouchet, S., Servin, B., Bertin, P., et al (2013) "Adaptation of Maize to Tempereate Climatees: Mid-Density Genome-Wide Association Geneetics and Diversity Patterns Reveal Key Geenomic Regions, with a Major Contribution of the Vgt2 (ZCN8) Locus" PLoS One. https://doi.org/10.1371/journal.pone.0071377	Bouchete, S., Bertin, P., Presterl, T., et al (2017) "Association mapping for phenology and plant architecture in maize shows higher power for developmental traits compared with growth influenceed traits" Heredity 118:249-259
Zm00001d010753	GRMZM2G179274	NA	NA	AT3G58630.1	NA	NA	DTAxTemp	Env_annualPrecipitation;Env_wet	Gouesnard, B., Negro, S., Laffray, A. et al (2017) "Genotyping-by-sequencing highlights original diversity patterns within a European collection of 1191 maize flint lines, as compared to the maize USDA genebank" Theoreetical and Applied Genetics 130(10):2165-2189	Guo, L., Wang, X., Zhao, M., Huang, C., Li, C., Li, D., ... & Liang, Y. (2018). Stepwise cis-regulatory changes in ZCN8 contribute to maize flowering-time adaptation. Current Biology, 28(18), 3005-3015.
Zm00001d010754	GRMZM2G479987	NA	heme binding	NA	NA	NA	DTAxTemp	Env_annualPrecipitation;Env_wet	Gouesnard, B., Negro, S., Laffray, A. et al (2017) "Genotyping-by-sequencing highlights original diversity patterns within a European collection of 1191 maize flint lines, as compared to the maize USDA genebank" Theoreetical and Applied Genetics 130(10):2
Zm00001d014864	GRMZM2G359333	NA	DNA binding;protein binding;zinc ion binding	TRLFL10	NA	NA	BareCobWeightAltitude;BareCobWeightAnnPrecip;BareCobWeightTemp;grainweightAltitude;grainweightAnnPrecip;grainweightTemp;DTAxTemp	Env_annualPrecipitation;Env_cld6MonthGrowAvg;Env_dtr6MonthGrowAvg
Zm00001d014866	NA	NA	NA	CALS3	1,3-beta-D-glucan synthase	BareCobWeightAltitude;BareCobWeightAnnPrecip;BareCobWeightTemp;grainweightAltitude;grainweightTemp	Env_annualPrecipitation;Env_cld6MonthGrowAvg;Env_dtr6MonthGrowAvg
Zm00001d014867	NA	NA	integral component of membrane	CALS3	1,3-beta-D-glucan synthase	BareCobWeightAltitude;BareCobWeightAnnPrecip;BareCobWeightTemp;grainweightAltitude;grainweightAnnPrecip;grainweightTemp	Env_annualPrecipitation;Env_dtr6MonthGrowAvg;
Zm00001d015669	GRMZM2G000411	NA	NA	NA	NA	NA	BareCobWeightAltitude;BareCobWeightTemp;FieldWeightAnnPrecip;grainweightTemp	Env_altitude;Env_annualPrecipitation;Env_cld6MonthGrowAvg;Env_wet6MonthGrowAvg
Zm00001d015690	NA	NA	NA	NA	NA	NA	BareCobWeightAltitude;BareCobWeightTemp;FieldWeightAnnualPrecipitation;grainweightTemp	Env_Isothermality;Env_PH,Env_altitude;Env_cld6MonthGrowAvg;Env_dtr6MonthGrowAvg
Zm00001d017539	GRMZM2G005996	NA	transmembrane transport	MSL5	NA	reproductive and seed tissues	FieldWeightAnnPrecip;FieldWeightTemp;grainweightAltitude;grainweightTemp;DTAxTemp	Env_dtr6MonthGrowAvg;Env_vap6MonthGrowAvg
Zm00001d021741	GRMZM2G153162	NA	protein binding;RNA metabolic process	AT3G60240.4 (CUM2, EIF4G)	NA	pollen;throughout plant	FieldWeightTemp;grainweightAltitude;grainweightAnnPrecip;grainweightTemp	Env_altitude;Env_dtr6MonthGrowAvg
Zm00001d021742	NA	NA	NA	NA	NA	NA	FieldWeightTemp;grainweightAltitude;grainweightAnnPrecip;grainweightTemp	Env_altitude;Env_dtr6MonthGrowAvg
Zm00001d024338	GRMZM2G140612	NA	protein serine/threonine kinase activity; ATP binding; protein phosphorylation	AT2G24360;AT4G31170	NA	pericarp-Aleurone;throughout plant	FieldWeightAltitude;FieldWeightTemp	Env_PH;Env_dtr6MonthGrowAvg
Zm00001d024339	GRMZM2G442195	NA	RNA binding	AT5G58190;AT1G27960;AT3G13060	NA	Anther;root;endosperm crown;throughout plant	FieldWeightAltitude;FieldWeightTemp	Env_PH;Env_dtr6MonthGrowAvg
Zm00001d024909	GRMZM2G381691	cct (CONSTANS)	NA	AT5G15850;AT3G02380;AT5G15840	NA	NA	BareCobWeightAltitude;BareCobWeightTemp;FieldWeightAnnPrecip;grainweightTemp	Env_meanTemp	Wang et al 2013 "Meta-analysis combined with syntenic metaQTL mining dissects candidate loci for maize yield" Molecular Breeding 31(3):601-614	Tian et al 2018 "MicroRNA 399 as a potential integrator of photo-response, phosphate homeostasis, and sucrose signaling under long day condition" BMC Plant Biology 18(290)	Zhang et al 2018 "The genetic architecture of nodal root number in maize" The Plant Journal 93(6):1032-1044	Ku et al 2016 "Dual functions of the ZmCCT-associated quantitiative trait locus in flower and stress responses under long-day conditions"
Zm00001d024910	NA	NA	NA	NA	NA	NA	BareCobWEightAltitude;BareCobWeightTemp;FieldWeightAnnualPrecipitation;GrainweightTemp	Env_meanTemp
Zm00001d025358	GRMZM2G164645	NA	dimethylallyltranstransferase; geranyltranstransferase	AT3G11950	plastoquinol-9 biosynthesis	Pollen	BareCobWEightAltitude;BareCobWeightTemp;FieldWeightAnnualPrecipitation;DTAxTemp	Env_Isothermality;Env_dtr6MonthGrowAvg;Env_wet6MonthGrowAvg
Zm00001d025359	GRMZM2G164663	NA	NA	AT2G27350.3	NA	Root	BareCobWeightAltitude;BareCobWeightTemp;FieldWeightAnnPrecip;DTAxTemp	Env_Isothermality;Env_dtr6MonthGrowAvg;Env_wet6MonthGrowAvg
Zm00001d027872	GRMZM2G119933	NA	tRNA processing	AT1G51310.1	L-alanine biosynthesis III; molybdenum cofactor biosynthesis	Endosperm	BareCobWeightAltitude; grainweightTemp;grainweightAltitude;DTAxTemp	Env_dtr6MonthGrowAvg
Zm00001d027873	GRMZM2G419938	NA	NA	AT3G52105	NA	NA	grainweightTemp;grainweightAltitude;DTAxTemp	Env_dtr6MonthGrowAvg
Zm00001d027874	GRMZM2G000686	nfya1 (nuclear transcription factor y subunit a1)	DNA binding;DNA-binding transcription factor activity;nucleus;regulation of transcription;CCAAT-binding factor complex	AT1G72830.1 (ATHAP2C;HAP2C;NF-YA3);AT3G1420.1 (NF-YA6);AT1G54160.1 (NF-YA5;NFYA5);	NA	embryo; ear primordium	grainweightAltitude;grainweightAnnPrecip	Env_dtr6MonthGrowAvg	Zhang, Z et al. 2016. "Isolation, structural analysis, and expression characteristics of the maize nuclear factor Y gene families" Biochemical and Biophysical Research Communications 478(2):752-758	Luan et al 2015 "Expression of zma-miR169 miRNAs and their target ZmNF-YA genes in response to abiotic stress in maize leaves" Gene 555(2):178-185	Liu et al 2014 "Identification of miRNAs and their target genes in developing maize ears by combined small RNA and degradome sequencing" BMC Genomics 15:25	Pei et al 2013 "Identification and comparative analysis of low phosphate tolerance-associated microRNAs in two maize genotypes" Plant Physiology and Biochemistry 70:221-234	Ge et al 2016 "Genome-wide analysis of transcription factors involved in maize embryonic callus formation" Physiologia Plantarum 158(4):452-462
Zm00001d032519	NA	NA	NA	NA	NA	NA	BareCobWeightAltitude;BareCobWeightAnnPrecip;DTAxTemp	Env_dtr6MonthGrowAvg
Zm00001d032520	NA	NA	NA	AT5G52280;AT1G63300;AT5G41140	NA	NA	BareCobWeightAnnPrecip;DTAxTemp	Env_dtr6MonthGrowAvg
Zm00001d032775	NA	NA	integral component of membrane;cytoplasm;translation initiation factor activity	AT5G35620	NA	NA	grainweightAnnPrecip	Enb_dtr6MonthGrowAbg
Zm00001d041935	GRMZM2G369799	myb127 (MYB-transription factor 127)	DNA binding;type I hypersensitivity;homoiothermy;ice binding; response to freezing	AT4G37260 (ATMYB73;MYB73)	NA	NA	BareCobWeightAltitude;BareCobWeightTemp;DTAxTemp	Env_PH;Enc_cld6monthgrowabg;Env_vap6MonthGrowAvg	Bernardi et al 2019 "Transcriptomic and metabolomic analysis of ZmYUC1 mutant reveals the role of auxin during early endosperm formation in maize" Plant Science 281:133-145	Yi et al 2019 "High-temporal-resolution Transcriptome Landscape of Early Maize Seed Development" The Plant Cell	Xue et al 2019 "PbrMYB169 positiviely regulates lignification of stone cells in pear fruit" Journal of Experimental Botany 70(6):1801-1814
Zm00001d043847	GRMZM2G452801	NA	NA	NA	NA	NA	grainweightAltitude;grainweightTemp	Env_dtr6MonthGrowAvg
Zm00001d043849	GRMZM2G452807	NA	NA	NA	NA	NA	grainweightAltitude;grainweightTemp	Env_dtr6MonthGrowAvg
Zm00001d043850	GRMZM2G150160	NA	NA	AT3G06455;AT4G01000	NA	Endosperm;throughout plant	grainweightAltitude;grainweightTemp	Env_dtr6MonthGrowAvg
Zm00001d045972	GRMZM2G412986	umc81	transferase activity;transferring glycosyl groups	AT3G18180;AT3G18170	NA	endosperm;pericarp-aleurone	BareCobWeightAltitude;FieldWeightAltitude	Env_cld6MonthGrowAvg;Env_Isothermality;Env_vap6MonthGrowAvg	Zhu et al 2005 "Mapping of QTL controlling root hair length in maize (Zea mays L.) under phosphorus deficiency" Plant and Soil 270(1):299-310	Almeida et al 2012 "QTL mapping in three tropical maize populations reveals a set of constitutive and adaptive genomic regions for drought tolerance" Theoretical and Applied Genetics 126(3):583-600	Kyetere et al 1999 "Genetic analysis of tolerance to maize streak virus in maize" Genome 42(1):20-26	Beavis et al 1991 "Quantitative trait loci for plant height in four maize populations and their associations with qualitative genetic loci" Theoretical and Applied Genetics 83(2):141-145
Zm00001d046882	GRMZM2G031370	NA	GTPase activator; GTPase regulator	AT4G29950	NA	pollen	BareCobWeightAltitude;FieldWeightAltitude;grainweightAltitude;DTAxTemp	Env_dtr6MonthGrowAvg
Zm00001d046909	GRMZM2G048472	hpt1 (homogentisate phytyltransferase1)	vitamin E	HPT1	Vitamin E biosynthesis (tocopherols)	NA	BareCobWeightAltitude;BareCobWeightTemp;FieldWeightAltitude;FieldWeightAnnualPrecipitation;FieldWeightTemp;grainweightAltitude;grainweightTemp	Env_dtr6MonthGrowAvg	Hunter et al 2018 "Maize w3 disrupts homogentisate solanesyl transferase (ZmHst) and reveals a plastoquinone-9 independent path for phytoene desaturation and tocopherol accumulation in kernels" The Plant Journal 93(5):799-813	Jiang et al 2017 "Manipulation of Metabolic Pathways to Develop Vitamin-Enriched Crops for Human Health" Frontiers of Plant Science	Seo, Y. S., Kim, S. J., Harn, C. H., and Kim, W. T. (2011). Ectopic expression of apple fruit homogentisate phytyltransferase gene (MdHPT1) increases tocopherol in transgenic tomato (Solanum lycopersicum cv. Micro-Tom) leaves and fruits. Phytochemistry 72, 321–329. doi: 10.1016/j.phytochem.2010.12.013	Ouyang et al "The Role of Tocopherole Cyclase in Salt Stress Tolerance of rice (Oryza sativa)" Science China Life Sciences 54(2):181-188
Zm00001d046921	GRMZM2G405474	NA	NA	AFR	NA	NA	BareCobWeightAltitude;BareCobWeightTemp;DTAxTemp	Env_dtr6MonthGrowAvg	Wang et al 2019 "Increased biosmass accumulation in maize grown in mixed nitrogen supply is mediated by auxin synthesis" Journal of Experimental Botany 70(6):1859-1873
Zm00001d046922	GRMZM2G151496	NA	protein binding	AT2G24540 (AFR)	NA	NA	BareCobWeightAltitude;BareCobWeightTemp;FieldWeightAltitude;FieldWeightAnnualPrecipitation;FieldWeightTemp	Env_dtr6MonthGrowAvg
Zm00001d046926	GRMZM2G338376	NA	protein serine/threonine kinase activity; ATP binding; protein phosphorylation	AT1G52540.1	NA	NA	BareCobWeightAltitude	Env_dtr6MonthGrowAvg
