## Supplemental Table 15 for "Single-gene resolution of locally adaptive genetic variation in Mexican maize"

	latitude	longitude	Altitude (m)
Agua Fria	20.46	-97.46	107.00
Iguala	18.35	-99.51	756.00
Ciudad Obregon	27.37	-109.93	39.00
Celaya	20.58	-100.82	1766.00
Tarimbaro	19.78	-101.18	1864.00
San Pedro	21.22	-104.73	1265.00
Tlaltizapan	18.69	-99.13	942.00
Torreon	25.56	-103.37	1123.00
Cortazar	20.45	-101.04	1729.00
Numaran	20.26	-101.93	1681.00
Guadalupe-Victoria	16.44	-93.13	790.00
Amoloya	19.41	-99.74	2610.00
Batan	19.53	-98.85	2276.00
